# Genes associated with liver damage signalling pathways may impact the severity of COVID-19 symptoms in Spanish and Italian populations

**DOI:** 10.1101/2020.07.03.179028

**Authors:** Leire Moya, Samaneh Farashi, Prashanth N Suravajhala, Panchadsaram Janaththani, Jyotsna Batra

**Author notes:** Correspondence should be addressed to: A/Prof Jyotsna Batra, Australian Prostate Cancer Centre-Queensland, Translational Research Institute, Queensland University of Technology, Woolloongabba, Queensland, Australia 4102.

## Abstract

**Aim:** The novel SARS-CoV-2 virus, which causes the COVID-19 disease, has infected more than 10 million people and caused 500K deaths worldwide. In Europe, over 2 million confirmed cases have been reported, while nearly 200K people have died from the disease. Despite strict containment measures in Spain and Italy after the first reported COVID-19 patient, these two countries have remained in the top five European nations with the highest mortality rate for over two months. We hypothesised that a genetic mechanism could partially explain the poor survival outcome observed in these two countries.

**Methods:** An extensive literature search to identify human candidate genes linked to SARS-CoV infection, host immune evasion and disease aggressiveness was carried out. Pathway analysis (IPA) was performed to select the most significantly associated canonical signalling pathways with the genes of interest. The genetic variants’ at these genes with ±1Mb flanking region was extracted (GRCh37/hg19 built). Over 80 million single nucleotide polymorphisms (SNPs) were analysed in genome-wide data of 2,504 individuals (1000 genomes, phase III, https://www.internationalgenome.org/). Principal component (PC) analysis was performed, ancestry by the whole genome was inferred and subsets of the regions of interest were extracted (PLINK v1.9b, http://pngu.mgh.harvard.edu/purcell/plink/). PC1 to PC20 values from five European ancestries, including the Spanish and Italian populations, were used for PC analysis. Gene function predictions were run with our genes of interest as a query to the GeneMANIA Cytoscape plugin (https://genemania.org/).

**Results:** A total of 437 candidate genes associated with SARS were identified, including 21 correlated with COVID-19 aggressiveness. The two most significant pathways associated with all 437 genes (*Caveolar-mediated Endocytosis* and *MSP-RON Signalling*) did not show any segregation at the population level. However, the most significant canonical pathway associated with genes linked to COVID-19 aggressiveness, the *Hepatic Fibrosis and Hepatic Stellate Cell Activation,* showed population-specific segregation. Both the Spanish and Italian populations clustered together from the rest of Europe. This was also observed for the Finnish population but in the opposite direction. These results suggest some of the severe COVID-19 cases reported in Spain and Italy could be partially explained by a pre-existing liver condition (especially liver cancer) and/or may lead to further COVID-19 related liver complications.
