## Supplementary Tables for "Genes associated with liver damage signalling pathways may impact the severity of COVID-19 symptoms in Spanish and Italian populations": Supplementary table 3_literature search genes.xlsx

### Sheet: Candidate genes list
Gene symbol
AAR2
AASS
AATF
ABCC1
ACACA
ACAD9
ACE2
ACSL3
ACSL5
ADAM7
ADAM9
ADAMTS1
AGPS
AKAP8
AKAP8L
AKAP9
ALG11
ALG5
ALG8
ANPEP
AP2A2
AP2M1
ARF6
ARL6IP6
ATE1
ATP13A3
ATP5MG
ATP6AP1
BAG5
BAP1
BCKDK
BCS1L
BSG
BST2
BZW2
C1orf50
CASP1
CCDC86
CCL2
CCL3
CCL5
CD209
CD74
CDH1
CDK5RAP2
CENPF
CEP112
CEP135
CEP250
CEP350
CEP68
CHMP2A
CHPF
CHPF2
CISD3
CIT
CLCC1
CLEC4M
CLIP4
CMTR1
CNTRL
COL6A1
COLGALT1
COMT
CRIP2
CRP
CRTC3
CSDE1
CSNK2A1
CSNK2A2
CSNK2B
CTSL
CUL2
CXCL10
CXCL8
CYB5B
CYB5R3
DCAF7
DCAKD
DCTN2
DCTPP1
DDX10
DDX21
DNAJC11
DNAJC19
DNMT1
DPH5
DPP4
DPY19L1
ECSIT
EDEM1
EDEM3
EEF1A1
EIF4B
EIF4E2
EIF4H
ELOB
ELOC
EMC1
ENPEP
EPHX1
ERC1
ERGIC1
ERLEC1
ERMP1
ERO1B
ERP44
EXOSC2
EXOSC3
EXOSC5
EXOSC8
F2RL1
FAM162A
FAM8A1
FAM98A
FAR2
FBLN5
FBN1
FBN2
FBXL12
FGFR1
FKBP10
FKBP15
FKBP1A
FKBP1B
FKBP7
FOXRED2
FURIN
FYCO1
G3BP1
G3BP2
GCC1
GCC2
GDF15
GFER
GGH
GHITM
GIGYF2
GLA
GNB1
GNG5
GOLGA2
GOLGA3
GOLGA7
GOLGB1
GORASP1
GPAA1
GPX1
GRIPAP1
GRPEL1
GSTA4
GTF2F2
HDAC2
HEATR3
HECTD1
HGD
HMGB1
HMOX1
HNRNPA1
HOOK1
HS2ST1
HS6ST2
HSBP1
HSD17B4
HSPA5
HYOU1
IDE
IFNAR1
IFNAR2
IFNG
IKBKE
IL10
IL17RA
IL1B
IL2RA
IL2RB
IL2RG
IL4
IL6
IMPDH2
INHBE
IRAK4
ITGA1
ITGA10
ITGA11
ITGA2
ITGA2B
ITGA3
ITGA4
ITGA5
ITGA6
ITGA7
ITGA8
ITGA9
ITGB1
ITGB1BP1
ITGB1BP2
ITGB2
ITGB2-AS1
ITGB3
ITGB4
ITGB5
ITGB6
ITGB7
ITGB8
JAKMIP1
JUN
KLK1
KLK10
KLK11
KLK12
KLK13
KLK14
KLK15
KLK2
KLK3
KLK4
KLK5
KLK6
KLK7
KLK8
KLK9
KNG1
LARP1
LARP4B
LARP7
LDHA
LDHB
LDHC
LDHD
LMAN2
LOX
LRRK2
MAP7D1
MARK1
MARK2
MARK3
MAT2B
MAVS
MCCC2
MCL1
MDN1
MEPCE
MFGE8
MIB1
MIF
MIF4GD
MIPOL1
MOGS
MOV10
MPHOSPH10
MRPS2
MRPS25
MRPS27
MRPS5
MTARC1
MTCH1
MYCBP2
NARS2
NAT14
NDFIP2
NDUFA10
NDUFAF1
NDUFAF2
NDUFB9
NEK9
NEU1
NFKB1
NFKB2
NGDN
NGLY1
NIN
NINL
NLRP3
NLRX1
NOL10
NPC2
NPM1
NPTX1
NSD2
NUP210
NUP214
NUP54
NUP58
NUP62
NUP88
NUP98
NUTF2
OS9
PABPC1
PABPC4
PARP10
PARP14
PARP15
PCNT
PCSK6
PDE4DIP
PDZD11
PIGO
PIGS
PIKFYVE
PKP2
PLAT
PLAUR
PLD3
PLEKHA5
PLEKHF2
PLOD2
POFUT1
POGLUT2
POGLUT3
POLA1
POLA2
POR
PPARG
PPIA
PPIB
PPIG
PPIH
PPIL3
PPT1
PRIM1
PRIM2
PRKACA
PRKAR2A
PRKAR2B
PRRC2B
PTBP2
PTGES2
PUSL1
PVR
PYCARD
QSOX2
RAB10
RAB14
RAB18
RAB1A
RAB2A
RAB5C
RAB7A
RAB8A
RAE1
RALA
RAP1GDS1
RBM28
RBM41
RBX1
RDX
RETREG3
RHOA
RIPK1
RNF128
RNF41
ROS1
RPL36
RRP9
RTN4
SBNO1
SCAP
SCARB1
SCCPDH
SDF2
SELENOS
SEPSECS
SERPINE1
SIGMAR1
SIL1
SIRT5
SLC25A21
SLC27A2
SLC30A6
SLC9A3R1
SLU7
SMOC1
SNIP1
SPART
SRP19
SRP54
SRP72
STAT1
STAT2
STC2
STING1
STOML2
SUN2
TAPT1
TARS2
TBCA
TBK1
TBKBP1
TCF12
THTPA
TIMM10
TIMM10B
TIMM29
TIMM8B
TIMM9
TLE1
TLE3
TLE5
TM2D3
TMED5
TMEM39B
TMEM97
TMPRSS11D
TMPRSS2
TNF
TOMM70
TOR1A
TOR1AIP1
TPCN2
TRAF3
TRAF6
TRIM59
TRMT1
TUBGCP2
TYSND1
UBAP2
UBAP2L
UBXN8
UCHL1
UCHL3
UGGT2
UPF1
USP13
USP54
VEGFA
VPS11
VPS39
WASHC4
WFS1
XPO1
ZC3H7A
ZDHHC5
ZNF318
ZNF503
ZYG11B
