## Supplementary Tables for "Genes associated with liver damage signalling pathways may impact the severity of COVID-19 symptoms in Spanish and Italian populations": Supplementary table 5_IPA results literature search genes.xlsx

### Sheet: Sheet0
© 2000-2020 QIAGEN. All rights reserved.
Analysis Details for My Projects->Leire->Candidate genes positions hg19 - 2020-05-21 11:31 AM
Workspace	My Projects
Project	Leire
Analysis	Candidate genes positions hg19 - 2020-05-21 11:31 AM
Date	Wed May 20 18:31:42 PDT 2020
Analysis ID	19297001
Analysis Settings
Cutoff before duplicate resolution	true
Reference set	Ingenuity Knowledge Base (Genes Only)
Relationship to include	Direct and Indirect
Includes Endogenous Chemicals	Yes
Optional Analyses	My Pathways My List
Filter Summary
Consider only molecules and/or relationships where
(confidence = Experimentally Observed) AND
(mol. types = biologic drug OR canonical pathway OR chemical - endogenous mammalian OR chemical - endogenous non-mammalian OR chemical - kinase inhibitor OR chemical - other OR chemical - protease inhibitor OR chemical drug OR chemical reagent OR chemical toxicant OR complex OR cytokine OR disease OR enzyme OR function OR G-protein coupled receptor OR group OR growth factor OR ion channel OR kina…
Canonical Pathways for My Projects->Leire->Candidate genes positions hg19 - 2020-05-21 11:31 AM
Ingenuity Canonical Pathways	-log(p-value)	P value	Ratio	Molecules
Caveolar-mediated Endocytosis Signaling	18.7	1.99526e-19	0.288	ITGA1,ITGA10,ITGA11,ITGA2,ITGA2B,ITGA3,ITGA4,ITGA5,ITGA6,ITGA7,ITGA8,ITGA9,ITGB1,ITGB2,ITGB3,ITGB4,ITGB5,ITGB6,ITGB7,ITGB8,RAB5C
MSP-RON Signaling Pathway	18.2	6.30957e-19	0.328	CCL2,IFNG,ITGB2,KLK1,KLK10,KLK11,KLK12,KLK13,KLK14,KLK15,KLK2,KLK3,KLK4,KLK5,KLK6,KLK7,KLK8,KLK9,TNF
Intrinsic Prothrombin Activation Pathway	16.6	2.51189e-17	0.381	KLK1,KLK10,KLK11,KLK12,KLK13,KLK14,KLK15,KLK2,KLK3,KLK4,KLK5,KLK6,KLK7,KLK8,KLK9,KNG1
Paxillin Signaling	16	1e-16	0.204	ARF6,ITGA1,ITGA10,ITGA11,ITGA2,ITGA2B,ITGA3,ITGA4,ITGA5,ITGA6,ITGA7,ITGA8,ITGA9,ITGB1,ITGB2,ITGB3,ITGB4,ITGB5,ITGB6,ITGB7,ITGB8,RALA
SPINK1 Pancreatic Cancer Pathway	13.8	1.58489e-14	0.267	F2RL1,KLK1,KLK10,KLK11,KLK12,KLK13,KLK14,KLK15,KLK2,KLK3,KLK4,KLK5,KLK6,KLK7,KLK8,KLK9
Neuroinflammation Signaling Pathway	13.6	2.51189e-14	0.103	CASP1,CCL2,CCL3,CCL5,CRP,CXCL10,CXCL8,HMGB1,HMOX1,IDE,IFNG,IKBKE,IL10,IL1B,IL4,IL6,IRAK4,JUN,KLK1,KLK3,MFGE8,NFKB1,NFKB2,NLRP3,PYCARD,RIPK1,STAT1,TBK1,TNF,TRAF3,TRAF6
Activation of IRF by Cytosolic Pattern Recognition Receptors	13.4	3.98107e-14	0.254	IFNAR1,IKBKE,IL10,IL6,JUN,MAVS,NFKB1,NFKB2,PPIB,RIPK1,STAT1,STAT2,TBK1,TNF,TRAF3,TRAF6
Neuroprotective Role of THOP1 in Alzheimer's Disease	13.1	7.94328e-14	0.171	DPP4,IDE,IFNG,KLK1,KLK10,KLK11,KLK12,KLK15,KLK3,KLK4,KLK5,KLK6,KLK7,KLK8,KNG1,PRKACA,PRKAR2A,PRKAR2B,TMPRSS11D,TMPRSS2
Role of PKR in Interferon Induction and Antiviral Response	12	1e-12	0.162	CASP1,HMGB1,HSPA5,IFNAR1,IFNAR2,IFNG,IKBKE,IL1B,JUN,MAVS,NFKB1,NFKB2,NPM1,PYCARD,STAT1,STAT2,TNF,TRAF3,TRAF6
Integrin Signaling	11.5	3.16228e-12	0.113	ARF6,ITGA1,ITGA10,ITGA11,ITGA2,ITGA2B,ITGA3,ITGA4,ITGA5,ITGA6,ITGA7,ITGA8,ITGA9,ITGB1,ITGB2,ITGB3,ITGB4,ITGB5,ITGB6,ITGB7,ITGB8,PIKFYVE,RALA,RHOA
Virus Entry via Endocytic Pathways	10.7	1.99526e-11	0.159	AP2A2,AP2M1,ITGA1,ITGA2,ITGA3,ITGA4,ITGA5,ITGA6,ITGB1,ITGB2,ITGB3,ITGB4,ITGB5,ITGB6,ITGB7,ITGB8,RALA
NF-κB Activation by Viruses	10.4	3.98107e-11	0.183	IKBKE,ITGA1,ITGA2,ITGA3,ITGA4,ITGA5,ITGA6,ITGB1,ITGB2,ITGB3,ITGB5,NFKB1,NFKB2,RALA,RIPK1
Hepatic Fibrosis Signaling Pathway	9.88	1.31826e-10	0.0788	CCL2,CCL3,CCL5,CXCL8,FGFR1,IKBKE,IL17RA,IL1B,IRAK4,ITGA2,ITGA3,ITGA4,ITGA5,ITGB1,ITGB3,JUN,NFKB1,NFKB2,PPARG,PRKACA,PRKAR2A,PRKAR2B,RALA,RHOA,RIPK1,SERPINE1,TNF,TRAF6,VEGFA
TREM1 Signaling	8.8	1.58489e-09	0.173	CASP1,CCL2,CCL3,CXCL8,IL10,IL1B,IL6,ITGA5,ITGB1,NFKB1,NFKB2,NLRP3,TNF
IL-6 Signaling	8.67	2.13796e-09	0.128	CRP,CSNK2A1,CSNK2A2,CSNK2B,CXCL8,IKBKE,IL1B,IL6,JUN,MCL1,NFKB1,NFKB2,RALA,TNF,TRAF6,VEGFA
Systemic Lupus Erythematosus In B Cell Signaling Pathway	7.75	1.77828e-08	0.08	CXCL8,IFNAR1,IFNAR2,IFNG,IL10,IL1B,IL4,IL6,IRAK4,JUN,MAVS,MCL1,NFKB1,NFKB2,RALA,STAT1,STAT2,TBK1,TMEM173,TNF,TRAF3,TRAF6
Hepatic Fibrosis / Hepatic Stellate Cell Activation	7.71	1.94984e-08	0.0968	CCL2,CCL5,COL6A1,CXCL8,FGFR1,IFNAR1,IFNAR2,IFNG,IL10,IL1B,IL4,IL6,NFKB1,NFKB2,SERPINE1,STAT1,TNF,VEGFA
Macropinocytosis Signaling	7.69	2.04174e-08	0.158	ARF6,ITGA5,ITGB1,ITGB2,ITGB3,ITGB4,ITGB5,ITGB6,ITGB7,ITGB8,RALA,RHOA
Differential Regulation of Cytokine Production in Macrophages and T Helper Cells by IL-17A and IL-17F	7.63	2.34423e-08	0.389	CCL2,CCL3,CCL5,IL10,IL1B,IL6,TNF
Clathrin-mediated Endocytosis Signaling	7.46	3.46737e-08	0.0933	AP2A2,AP2M1,ARF6,CSNK2A1,CSNK2A2,CSNK2B,ITGA5,ITGB1,ITGB2,ITGB3,ITGB4,ITGB5,ITGB6,ITGB7,ITGB8,RAB5C,RAB7A,VEGFA
Granulocyte Adhesion and Diapedesis	7.16	6.91831e-08	0.0944	CCL2,CCL3,CCL5,CXCL10,CXCL8,IL1B,ITGA1,ITGA2,ITGA3,ITGA4,ITGA5,ITGA6,ITGB1,ITGB2,ITGB3,RDX,TNF
Cardiac Hypertrophy Signaling (Enhanced)	7.13	7.4131e-08	0.0595	CXCL8,FGFR1,GNB1,GNG5,HDAC2,IFNAR1,IFNG,IKBKE,IL17RA,IL1B,IL2RA,IL2RB,IL2RG,IL4,IL6,ITGA2,ITGA3,ITGA4,ITGA5,ITGB1,JUN,NFKB1,NFKB2,PRKACA,PRKAR2A,PRKAR2B,RALA,RHOA,TNF
Role of IL-17F in Allergic Inflammatory Airway Diseases	7.11	7.76247e-08	0.214	CCL2,CXCL10,CXCL8,IL17RA,IL1B,IL6,NFKB1,NFKB2,TRAF6
Role of Hypercytokinemia/hyperchemokinemia in the Pathogenesis of Influenza	7.01	9.77237e-08	0.209	CCL2,CCL3,CCL5,CXCL10,CXCL8,IFNG,IL1B,IL6,TNF
IL-1 Signaling	6.79	1.62181e-07	0.132	ECSIT,GNB1,GNG5,IKBKE,IRAK4,JUN,NFKB1,NFKB2,PRKACA,PRKAR2A,PRKAR2B,TRAF6
Differential Regulation of Cytokine Production in Intestinal Epithelial Cells by IL-17A and IL-17F	6.78	1.65959e-07	0.304	CCL2,CCL3,CCL5,IFNG,IL10,IL1B,TNF
Agranulocyte Adhesion and Diapedesis	6.72	1.90546e-07	0.0881	CCL2,CCL3,CCL5,CXCL10,CXCL8,IL1B,ITGA1,ITGA2,ITGA3,ITGA4,ITGA5,ITGA6,ITGB1,ITGB2,ITGB7,RDX,TNF
Sirtuin Signaling Pathway	6.66	2.18776e-07	0.0722	CDH1,CXCL8,JUN,LDHA,LDHB,LDHC,LDHD,NDUFA10,NDUFAF1,NDUFAF2,NDUFB9,NFKB1,NFKB2,PPARG,RRP9,SIRT5,TIMM10,TIMM8B,TIMM9,TNF,TOMM70
Role of JAK1, JAK2 and TYK2 in Interferon Signaling	6.64	2.29087e-07	0.292	IFNAR1,IFNAR2,IFNG,NFKB1,NFKB2,STAT1,STAT2
IL-17A Signaling in Fibroblasts	6.61	2.45471e-07	0.229	CCL2,IKBKE,IL17RA,IL6,JUN,NFKB1,NFKB2,TRAF6
PI3K/AKT Signaling	6.58	2.63027e-07	0.0914	GDF15,IFNAR1,IKBKE,IL17RA,IL2RA,IL2RB,IL2RG,ITGA2,ITGA3,ITGA4,ITGA5,ITGB1,MCL1,NFKB1,NFKB2,RALA
Agrin Interactions at Neuromuscular Junction	6.52	3.01995e-07	0.139	ITGA1,ITGA2,ITGA3,ITGA4,ITGA5,ITGA6,ITGB1,ITGB2,ITGB3,JUN,RALA
IL-17A Signaling in Gastric Cells	6.51	3.0903e-07	0.28	CCL5,CXCL10,CXCL8,IL17RA,JUN,NFKB1,TNF
IL-8 Signaling	6.49	3.23594e-07	0.085	CDH1,CXCL8,GNB1,GNG5,HMOX1,IKBKE,IRAK4,ITGB2,ITGB3,ITGB5,JUN,NFKB1,PLD3,RALA,RHOA,TRAF6,VEGFA
NF-κB Signaling	6.44	3.63078e-07	0.0894	CSNK2A1,CSNK2A2,CSNK2B,FGFR1,HDAC2,IL1B,IRAK4,NFKB1,NFKB2,PRKACA,RALA,RIPK1,TBK1,TNF,TRAF3,TRAF6
Hepatic Cholestasis	6.25	5.62341e-07	0.0865	ABCC1,CXCL8,IFNG,IKBKE,IL1B,IL4,IL6,IRAK4,JUN,NFKB1,NFKB2,PRKACA,PRKAR2A,PRKAR2B,TNF,TRAF6
HMGB1 Signaling	6.17	6.76083e-07	0.0909	CCL2,CXCL8,HMGB1,IFNG,IL1B,IL4,IL6,JUN,NFKB1,NFKB2,PLAT,RALA,RHOA,SERPINE1,TNF
IL-10 Signaling	6.15	7.07946e-07	0.145	HMOX1,IKBKE,IL10,IL1B,IL6,JUN,NFKB1,NFKB2,TNF,TRAF6
PTEN Signaling	6.05	8.91251e-07	0.103	CSNK2A1,CSNK2A2,CSNK2B,FGFR1,IKBKE,ITGA2,ITGA3,ITGA4,ITGA5,ITGB1,NFKB1,NFKB2,RALA
Inflammasome pathway	5.84	1.44544e-06	0.3	CASP1,IL1B,NFKB1,NFKB2,NLRP3,PYCARD
Role of RIG1-like Receptors in Antiviral Innate Immunity	5.8	1.58489e-06	0.182	IKBKE,MAVS,NFKB1,NFKB2,RIPK1,TBK1,TRAF3,TRAF6
Role of Pattern Recognition Receptors in Recognition of Bacteria and Viruses	5.8	1.58489e-06	0.0909	CASP1,CCL5,CXCL8,IFNG,IL10,IL1B,IL4,IL6,MAVS,NFKB1,NFKB2,NLRP3,TNF,TRAF6
iNOS Signaling	5.72	1.90546e-06	0.178	IFNG,IKBKE,IRAK4,JUN,NFKB1,NFKB2,STAT1,TRAF6
Glucocorticoid Receptor Signaling	5.65	2.23872e-06	0.0625	CCL2,CCL3,CCL5,CXCL8,GTF2F2,HMGB1,HSPA5,IFNG,IKBKE,IL10,IL1B,IL4,IL6,JUN,NFKB1,PRKACA,RALA,SERPINE1,STAT1,TNF,TRAF6
Role of Macrophages, Fibroblasts and Endothelial Cells in Rheumatoid Arthritis	5.57	2.69153e-06	0.0641	CCL2,CCL5,CXCL8,F2RL1,IKBKE,IL10,IL17RA,IL1B,IL6,IRAK4,JUN,MIF,NFKB1,RALA,RHOA,RIPK1,TNF,TRAF3,TRAF6,VEGFA
IL-17 Signaling	5.54	2.88403e-06	0.125	CCL2,CRP,CXCL10,CXCL8,IL17RA,IL6,JUN,NFKB1,RALA,TRAF6
ILK Signaling	5.4	3.98107e-06	0.0789	CDH1,ITGB1,ITGB2,ITGB3,ITGB4,ITGB5,ITGB6,ITGB7,ITGB8,JUN,NFKB1,NFKB2,RHOA,TNF,VEGFA
Myc Mediated Apoptosis Signaling	5.36	4.36516e-06	0.16	IKBKE,MCL1,NFKB1,NFKB2,PRKACA,PRKAR2A,PRKAR2B,TNF
IL-12 Signaling and Production in Macrophages	5.06	8.70964e-06	0.0909	IFNG,IKBKE,IL10,IL4,JUN,NFKB1,NFKB2,PPARG,RAB7A,STAT1,TNF,TRAF6
Acute Phase Response Signaling	5.03	9.33254e-06	0.0782	CRP,ECSIT,HMOX1,IKBKE,IL1B,IL6,JUN,NFKB1,NFKB2,RALA,RIPK1,SERPINE1,TNF,TRAF6
Rac Signaling	5	1e-05	0.0982	ITGA2,ITGA3,ITGA4,ITGA5,ITGB1,JUN,NFKB1,NFKB2,PIKFYVE,RALA,RHOA
Necroptosis Signaling Pathway	4.98	1.04713e-05	0.0828	CASP1,FKBP1A,IFNAR1,NLRP3,PYCARD,RIPK1,STAT1,STAT2,TIMM10,TIMM8B,TIMM9,TNF,TOMM70
Osteoarthritis Pathway	4.85	1.41254e-05	0.0711	CASP1,CXCL8,FGFR1,HMGB1,IL1B,ITGA2,ITGA3,ITGA4,ITGA5,ITGB1,NFKB1,NFKB2,PPARG,TNF,VEGFA
Role of Tissue Factor in Cancer	4.82	1.51356e-05	0.094	CXCL8,F2RL1,IL1B,ITGA3,ITGA6,ITGB1,ITGB3,ITGB5,PLAUR,RALA,VEGFA
Communication between Innate and Adaptive Immune Cells	4.82	1.51356e-05	0.104	CCL3,CCL5,CXCL10,CXCL8,IFNG,IL10,IL1B,IL4,IL6,TNF
Renin-Angiotensin Signaling	4.79	1.62181e-05	0.0932	CCL2,CCL5,JUN,NFKB1,NFKB2,PRKACA,PRKAR2A,PRKAR2B,RALA,STAT1,TNF
Tec Kinase Signaling	4.78	1.65959e-05	0.0793	GNB1,GNG5,ITGA2,ITGA3,ITGA4,ITGA5,ITGB1,NFKB1,NFKB2,RHOA,STAT1,STAT2,TNF
TNFR2 Signaling	4.73	1.86209e-05	0.2	IKBKE,JUN,NFKB1,NFKB2,TBK1,TNF
IL-2 Signaling	4.7	1.99526e-05	0.131	CSNK2A1,CSNK2A2,CSNK2B,IL2RA,IL2RB,IL2RG,JUN,RALA
Role of Osteoblasts, Osteoclasts and Chondrocytes in Rheumatoid Arthritis	4.64	2.29087e-05	0.0682	IFNG,IKBKE,IL10,IL1B,IL4,IL6,ITGA2,ITGA3,ITGA5,ITGB1,ITGB3,JUN,NFKB1,TNF,TRAF6
FAT10 Cancer Signaling Pathway	4.61	2.45471e-05	0.152	EEF1A1,IFNG,IKBKE,IL6,NFKB1,NFKB2,TNF
Colorectal Cancer Metastasis Signaling	4.51	3.0903e-05	0.0632	CDH1,GNB1,GNG5,IFNG,IL6,JUN,NFKB1,NFKB2,PRKACA,PRKAR2A,PRKAR2B,RALA,RHOA,STAT1,TNF,VEGFA
HER-2 Signaling in Breast Cancer	4.5	3.16228e-05	0.107	ITGB1,ITGB2,ITGB3,ITGB4,ITGB5,ITGB6,ITGB7,ITGB8,RALA
P2Y Purigenic Receptor Signaling Pathway	4.49	3.23594e-05	0.0866	GNB1,GNG5,ITGA2B,ITGB3,JUN,NFKB1,NFKB2,PRKACA,PRKAR2A,PRKAR2B,RALA
Amyloid Processing	4.37	4.2658e-05	0.14	CSNK2A1,CSNK2A2,CSNK2B,MARK1,PRKACA,PRKAR2A,PRKAR2B
Crosstalk between Dendritic Cells and Natural Killer Cells	4.3	5.01187e-05	0.101	CD209,IFNG,IL2RB,IL2RG,IL4,IL6,NFKB1,NFKB2,TNF
Altered T Cell and B Cell Signaling in Rheumatoid Arthritis	4.26	5.49541e-05	0.1	IFNG,IL10,IL1B,IL4,IL6,NFKB1,NFKB2,TNF,TRAF3
Death Receptor Signaling	4.22	6.0256e-05	0.0989	IKBKE,NFKB1,NFKB2,PARP10,PARP14,PARP15,RIPK1,TBK1,TNF
HIF1α Signaling	4.21	6.16595e-05	0.0885	CUL2,ELOB,ELOC,JUN,LDHA,LDHB,LDHC,RALA,RBX1,VEGFA
Role of Cytokines in Mediating Communication between Immune Cells	4.15	7.07946e-05	0.13	CXCL8,IFNG,IL10,IL1B,IL4,IL6,TNF
T Helper Cell Differentiation	4.13	7.4131e-05	0.11	IFNG,IL10,IL2RA,IL2RG,IL4,IL6,STAT1,TNF
Signaling by Rho Family GTPases	4.12	7.58578e-05	0.0615	CDH1,CIT,GNB1,GNG5,ITGA2,ITGA3,ITGA4,ITGA5,ITGB1,JUN,NFKB1,NFKB2,PIKFYVE,RDX,RHOA
PPARα/RXRα Activation	4.11	7.76247e-05	0.0684	AP2A2,IKBKE,IL1B,IL6,ITGB5,JUN,NFKB1,NFKB2,PRKACA,PRKAR2A,PRKAR2B,RALA,TRAF6
April Mediated Signaling	4.05	8.91251e-05	0.154	IKBKE,JUN,NFKB1,NFKB2,TRAF3,TRAF6
Toll-like Receptor Signaling	4	0.0001	0.105	ECSIT,IL1B,IRAK4,JUN,NFKB1,NFKB2,TNF,TRAF6
Th1 and Th2 Activation Pathway	3.94	0.000114815	0.0702	IFNAR1,IFNG,IL10,IL2RA,IL2RB,IL2RG,IL4,IL6,ITGB2,JUN,NFKB1,STAT1
B Cell Activating Factor Signaling	3.93	0.00011749	0.146	IKBKE,JUN,NFKB1,NFKB2,TRAF3,TRAF6
Pyruvate Fermentation to Lactate	3.88	0.000131826	0.5	LDHA,LDHB,LDHC
Atherosclerosis Signaling	3.81	0.000154882	0.0794	CCL2,CXCL8,IFNG,IL1B,IL6,ITGA4,ITGB2,NFKB1,NFKB2,TNF
PPAR Signaling	3.77	0.000169824	0.0865	IKBKE,IL1B,JUN,NFKB1,NFKB2,PPARG,RALA,TNF,TRAF6
Reelin Signaling in Neurons	3.73	0.000186209	0.0775	ITGA1,ITGA2,ITGA3,ITGA4,ITGA5,ITGA6,ITGB1,ITGB2,ITGB3,RHOA
White Adipose Tissue Browning Pathway	3.73	0.000186209	0.0775	FGFR1,LDHA,LDHB,LDHC,LDHD,PPARG,PRKACA,PRKAR2A,PRKAR2B,VEGFA
PD-1, PD-L1 cancer immunotherapy pathway	3.71	0.000194984	0.0849	CSNK2A1,CSNK2A2,CSNK2B,IFNG,IL2RA,IL2RB,IL2RG,IL4,TNF
Sertoli Cell-Sertoli Cell Junction Signaling	3.62	0.000239883	0.0649	CDH1,ITGA2,ITGA3,ITGA4,ITGA5,ITGB1,JUN,PRKACA,PRKAR2A,PRKAR2B,RALA,TNF
γ-linolenate Biosynthesis II (Animals)	3.59	0.00025704	0.235	ACSL3,ACSL5,CYB5R3,SLC27A2
Type I Diabetes Mellitus Signaling	3.55	0.000281838	0.0811	IFNG,IKBKE,IL1B,NFKB1,NFKB2,RIPK1,STAT1,TNF,TRAF6
Th17 Activation Pathway	3.46	0.000346737	0.0879	IFNG,IL10,IL1B,IL6,IRAK4,NFKB1,NFKB2,TRAF6
TNFR1 Signaling	3.44	0.000363078	0.12	IKBKE,JUN,NFKB1,NFKB2,RIPK1,TNF
IL-9 Signaling	3.42	0.000380189	0.152	IL2RG,NFKB1,NFKB2,STAT1,TNF
LPS/IL-1 Mediated Inhibition of RXR Function	3.41	0.000389045	0.058	ACSL3,ACSL5,ECSIT,GSTA4,HS2ST1,HS6ST2,IL1B,JUN,SCARB1,SLC27A2,TNF,TRAF6,XPO1
Phospholipase C Signaling	3.35	0.000446684	0.0545	GNB1,GNG5,HDAC2,HMOX1,ITGA2,ITGA3,ITGA4,ITGA5,ITGB1,NFKB1,NFKB2,PLD3,RALA,RHOA
Actin Nucleation by ARP-WASP Complex	3.35	0.000446684	0.0972	ITGA2,ITGA3,ITGA4,ITGA5,ITGB1,RALA,RHOA
TWEAK Signaling	3.3	0.000501187	0.143	IKBKE,NFKB1,NFKB2,RIPK1,TRAF3
Pathogenesis of Multiple Sclerosis	3.27	0.000537032	0.333	CCL3,CCL5,CXCL10
IL-15 Signaling	3.25	0.000562341	0.0933	CXCL8,IL2RB,IL2RG,IL4,NFKB1,NFKB2,RALA
Interferon Signaling	3.24	0.00057544	0.139	IFNAR1,IFNAR2,IFNG,STAT1,STAT2
Role of IL-17A in Arthritis	3.21	0.000616595	0.109	CCL2,CCL5,CXCL8,IL17RA,NFKB1,NFKB2
Unfolded protein response	3.17	0.000676083	0.107	EDEM1,ERO1B,HSPA5,OS9,PPARG,SCAP
RhoGDI Signaling	3.15	0.000707946	0.0611	CDH1,GNB1,GNG5,ITGA2,ITGA3,ITGA4,ITGA5,ITGB1,PIKFYVE,RDX,RHOA
BEX2 Signaling Pathway	3.11	0.000776247	0.0886	ITGB6,JUN,KLK1,KLK3,NFKB1,NFKB2,VEGFA
Protein Ubiquitination Pathway	3.09	0.000812831	0.0513	BAP1,CUL2,DNAJC11,DNAJC19,ELOB,ELOC,HSPA5,IFNG,RBX1,TRAF6,UCHL1,UCHL3,USP13,USP54
Dendritic Cell Maturation	3.09	0.000812831	0.0601	IFNAR1,IKBKE,IL10,IL1B,IL6,NFKB1,NFKB2,STAT1,STAT2,TNF,TRAF6
JAK/Stat Signaling	3.08	0.000831764	0.0875	IL6,JUN,NFKB1,NFKB2,RALA,STAT1,STAT2
Renal Cell Carcinoma Signaling	3.08	0.000831764	0.0875	CUL2,ELOB,ELOC,JUN,RALA,RBX1,VEGFA
IGF-1 Signaling	3.07	0.000851138	0.0769	CSNK2A1,CSNK2A2,CSNK2B,JUN,PRKACA,PRKAR2A,PRKAR2B,RALA
PEDF Signaling	3.01	0.000977237	0.0854	IKBKE,NFKB1,NFKB2,PPARG,RALA,RHOA,TCF12
NRF2-mediated Oxidative Stress Response	2.98	0.00104713	0.0582	ABCC1,DNAJC11,DNAJC19,EPHX1,GSTA4,HMOX1,JUN,PPIB,RALA,RBX1,SCARB1
CDK5 Signaling	2.96	0.00109648	0.0741	ITGA2,ITGA3,ITGA6,ITGB1,PRKACA,PRKAR2A,PRKAR2B,RALA
STAT3 Pathway	2.94	0.00114815	0.0667	FGFR1,IFNAR1,IL17RA,IL1B,IL2RA,IL2RB,IL2RG,RALA,VEGFA
MIF Regulation of Innate Immunity	2.93	0.0011749	0.119	CD74,JUN,MIF,NFKB1,NFKB2
BMP signaling pathway	2.92	0.00120226	0.0824	JUN,NFKB1,NFKB2,PRKACA,PRKAR2A,PRKAR2B,RALA
Th2 Pathway	2.91	0.00123027	0.0662	IFNG,IL10,IL2RA,IL2RB,IL2RG,IL4,ITGB2,JUN,NFKB1
ERK/MAPK Signaling	2.9	0.00125893	0.057	ITGA2,ITGA3,ITGA4,ITGA5,ITGB1,PPARG,PRKACA,PRKAR2A,PRKAR2B,RALA,STAT1
HGF Signaling	2.88	0.00131826	0.0721	IL6,ITGA2,ITGA3,ITGA4,ITGA5,ITGB1,JUN,RALA
Apelin Pancreas Signaling Pathway	2.84	0.00144544	0.114	NFKB1,NFKB2,PRKACA,PRKAR2A,PRKAR2B
Tight Junction Signaling	2.83	0.00147911	0.0595	GPAA1,JUN,MARK2,NFKB1,NFKB2,PRKACA,PRKAR2A,PRKAR2B,RHOA,TNF
CD40 Signaling	2.83	0.00147911	0.0923	IKBKE,JUN,NFKB1,NFKB2,TRAF3,TRAF6
IL-17A Signaling in Airway Cells	2.83	0.00147911	0.0923	IKBKE,IL17RA,IL6,NFKB1,NFKB2,TRAF6
Regulation of Cellular Mechanics by Calpain Protease	2.83	0.00147911	0.0923	ITGA2,ITGA3,ITGA4,ITGA5,ITGB1,RALA
Leukocyte Extravasation Signaling	2.83	0.00147911	0.0558	ITGA1,ITGA2,ITGA3,ITGA4,ITGA5,ITGA6,ITGB1,ITGB2,ITGB3,RDX,RHOA
Fatty Acid Activation	2.77	0.00169824	0.231	ACSL3,ACSL5,SLC27A2
T Cell Exhaustion Signaling Pathway	2.7	0.00199526	0.0571	IFNAR1,IFNAR2,IFNG,IL10,IL6,JUN,RALA,STAT1,STAT2,VEGFA
Role of JAK1 and JAK3 in γc Cytokine Signaling	2.69	0.00204174	0.087	IL2RA,IL2RB,IL2RG,IL4,RALA,STAT1
Regulation of Actin-based Motility by Rho	2.67	0.00213796	0.0745	ITGA2,ITGA3,ITGA4,ITGA5,ITGB1,PIKFYVE,RHOA
Airway Inflammation in Asthma	2.67	0.00213796	0.5	IL4,TNF
LXR/RXR Activation	2.65	0.00223872	0.0661	ACACA,CCL2,IL1B,IL6,KNG1,NFKB1,NFKB2,TNF
Th1 Pathway	2.65	0.00223872	0.0661	IFNAR1,IFNG,IL10,IL4,IL6,ITGB2,NFKB1,STAT1
Neuregulin Signaling	2.62	0.00239883	0.0729	ITGA2,ITGA3,ITGA4,ITGA5,ITGB1,RALA,RNF41
Relaxin Signaling	2.62	0.00239883	0.06	GNB1,GNG5,JUN,NFKB1,NFKB2,PRKACA,PRKAR2A,PRKAR2B,VEGFA
Inhibition of ARE-Mediated mRNA Degradation Pathway	2.62	0.00239883	0.0656	EXOSC2,EXOSC3,EXOSC5,EXOSC8,PRKACA,PRKAR2A,PRKAR2B,TNF
Ephrin Receptor Signaling	2.61	0.00245471	0.0556	GNB1,GNG5,ITGA2,ITGA3,ITGA4,ITGA5,ITGB1,RALA,RHOA,VEGFA
PAK Signaling	2.59	0.0025704	0.0722	ITGA2,ITGA3,ITGA4,ITGA5,ITGB1,RALA,TNF
4-1BB Signaling in T Lymphocytes	2.51	0.0030903	0.125	IKBKE,JUN,NFKB1,NFKB2
Fatty Acid β-oxidation I	2.51	0.0030903	0.125	ACSL3,ACSL5,HSD17B4,SLC27A2
Lymphotoxin β Receptor Signaling	2.48	0.00331131	0.0943	IKBKE,NFKB1,NFKB2,TRAF3,TRAF6
Gα12/13 Signaling	2.45	0.00354813	0.0615	CDH1,F2RL1,IKBKE,JUN,NFKB1,NFKB2,RALA,RHOA
MIF-mediated Glucocorticoid Regulation	2.42	0.00380189	0.118	CD74,MIF,NFKB1,NFKB2
Mitochondrial L-carnitine Shuttle Pathway	2.42	0.00380189	0.176	ACSL3,ACSL5,SLC27A2
EGF Signaling	2.41	0.00389045	0.0909	CSNK2A1,CSNK2A2,CSNK2B,JUN,STAT1
Coagulation System	2.37	0.0042658	0.114	KNG1,PLAT,PLAUR,SERPINE1
Role of MAPK Signaling in the Pathogenesis of Influenza	2.37	0.0042658	0.075	CCL2,CCL5,CXCL10,IFNG,RALA,TNF
RAR Activation	2.37	0.0042658	0.0515	CSNK2A1,CSNK2A2,CSNK2B,JUN,NFKB1,NFKB2,PRKACA,PRKAR2A,PRKAR2B,VEGFA
Natural Killer Cell Signaling	2.33	0.00467735	0.0508	HSPA5,IFNG,IL2RB,IRAK4,ITGB1,NFKB1,NFKB2,PVR,RALA,TRAF6
Androgen Signaling	2.33	0.00467735	0.0588	GNB1,GNG5,JUN,NFKB1,NFKB2,PRKACA,PRKAR2A,PRKAR2B
Pancreatic Adenocarcinoma Signaling	2.31	0.00489779	0.0642	HMOX1,NFKB1,NFKB2,PLD3,RALA,STAT1,VEGFA
Chondroitin and Dermatan Biosynthesis	2.29	0.00512861	0.333	CHPF,CHPF2
Retinoic acid Mediated Apoptosis Signaling	2.24	0.0057544	0.0833	IFNAR1,IFNG,PARP10,PARP14,PARP15
PDGF Signaling	2.22	0.0060256	0.0698	CSNK2A1,CSNK2A2,CSNK2B,JUN,RALA,STAT1
Type II Diabetes Mellitus Signaling	2.22	0.0060256	0.0563	ACSL3,ACSL5,IKBKE,NFKB1,NFKB2,PPARG,SLC27A2,TNF
Aryl Hydrocarbon Receptor Signaling	2.21	0.00616595	0.0559	GSTA4,IL1B,IL6,JUN,NFKB1,NFKB2,POLA1,TNF
GNRH Signaling	2.21	0.00616595	0.052	GNB1,GNG5,JUN,NFKB1,NFKB2,PRKACA,PRKAR2A,PRKAR2B,RALA
Induction of Apoptosis by HIV1	2.21	0.00616595	0.082	IKBKE,NFKB1,NFKB2,RIPK1,TNF
Endocannabinoid Developing Neuron Pathway	2.18	0.00660693	0.0609	GNB1,GNG5,PRKACA,PRKAR2A,PRKAR2B,RALA,RHOA
Role of PI3K/AKT Signaling in the Pathogenesis of Influenza	2.13	0.0074131	0.0781	CCL5,IFNAR1,IFNG,NFKB1,NFKB2
PXR/RXR Activation	2.1	0.00794328	0.0769	IL6,PRKACA,PRKAR2A,PRKAR2B,TNF
Opioid Signaling Pathway	2.09	0.00812831	0.0445	AP2A2,AP2M1,GNB1,GNG5,NFKB1,NFKB2,PRKACA,PRKAR2A,PRKAR2B,RALA,SIGMAR1
Phagosome Maturation	2.07	0.00851138	0.053	ATP6AP1,CTSL,GPAA1,PIKFYVE,RAB5C,RAB7A,VPS11,VPS39
Apelin Cardiac Fibroblast Signaling Pathway	2.04	0.00912011	0.13	ACE2,IL6,SERPINE1
Airway Pathology in Chronic Obstructive Pulmonary Disease	2.03	0.00933254	0.25	CXCL8,TNF
Remodeling of Epithelial Adherens Junctions	2.02	0.00954993	0.0735	ARF6,CDH1,RAB5C,RAB7A,RALA
FAK Signaling	2.01	0.00977237	0.0632	ITGA2,ITGA3,ITGA4,ITGA5,ITGB1,RALA
IL-23 Signaling Pathway	2.01	0.00977237	0.0909	IL1B,NFKB1,NFKB2,TNF
Production of Nitric Oxide and Reactive Oxygen Species in Macrophages	1.99	0.0102329	0.0479	IFNG,IKBKE,IL4,JUN,NFKB1,NFKB2,RHOA,STAT1,TNF
α-Adrenergic Signaling	1.99	0.0102329	0.0625	GNB1,GNG5,PRKACA,PRKAR2A,PRKAR2B,RALA
Phagosome Formation	1.99	0.0102329	0.056	ITGA2,ITGA3,ITGA4,ITGA5,ITGB1,ITGB2,RHOA
Gαq Signaling	1.96	0.0109648	0.0506	GNB1,GNG5,HMOX1,IKBKE,NFKB1,NFKB2,PLD3,RHOA
UVA-Induced MAPK Signaling	1.95	0.0112202	0.0612	JUN,PARP10,PARP14,PARP15,RALA,STAT1
Small Cell Lung Cancer Signaling	1.94	0.0114815	0.0704	IKBKE,NFKB1,NFKB2,TRAF3,TRAF6
Apoptosis Signaling	1.93	0.011749	0.0606	IKBKE,MCL1,NFKB1,NFKB2,RALA,TNF
Axonal Guidance Signaling	1.92	0.0120226	0.0351	ADAM7,ADAM9,ADAMTS1,GNB1,GNG5,ITGA2,ITGA3,ITGA4,ITGA5,ITGB1,PRKACA,PRKAR2A,PRKAR2B,RALA,RHOA,RTN4,VEGFA
Stearate Biosynthesis I (Animals)	1.91	0.0123027	0.0851	ACSL3,ACSL5,PPT1,SLC27A2
Lipid Antigen Presentation by CD1	1.89	0.0128825	0.115	AP2A2,AP2M1,ARF6
Graft-versus-Host Disease Signaling	1.88	0.0131826	0.0833	IFNG,IL1B,IL6,TNF
Adrenomedullin signaling pathway	1.87	0.0134896	0.0457	IL1B,NFKB1,NFKB2,PPARG,PRKACA,PRKAR2A,PRKAR2B,RALA,TNF
Estrogen-Dependent Breast Cancer Signaling	1.87	0.0134896	0.0676	HSD17B4,JUN,NFKB1,NFKB2,RALA
Glioma Invasiveness Signaling	1.87	0.0134896	0.0676	ITGB3,ITGB5,PLAUR,RALA,RHOA
Sumoylation Pathway	1.85	0.0141254	0.0583	CDH1,HDAC2,JUN,NFKB1,NFKB2,RHOA
Hematopoiesis from Pluripotent Stem Cells	1.85	0.0141254	0.0816	CXCL8,IL10,IL4,IL6
Dolichyl-diphosphooligosaccharide Biosynthesis	1.83	0.0147911	0.2	ALG5,ALG8
IL-7 Signaling Pathway	1.78	0.0165959	0.0641	IFNG,IL2RG,JUN,MCL1,STAT1
VDR/RXR Activation	1.78	0.0165959	0.0641	CCL5,CSNK2A1,CXCL10,IFNG,KLK6
Germ Cell-Sertoli Cell Junction Signaling	1.77	0.0169824	0.0468	CDH1,ITGA2,ITGA3,ITGA6,ITGB1,RALA,RHOA,TNF
Mitochondrial Dysfunction	1.77	0.0169824	0.0468	ATP5MG,CYB5R3,FURIN,LRRK2,NDUFA10,NDUFAF1,NDUFAF2,NDUFB9
Senescence Pathway	1.77	0.0169824	0.04	CXCL8,IKBKE,IL6,JUN,NFKB1,NFKB2,RALA,SERPINE1,TBK1,TMEM173,TRAF6
Thyroid Cancer Signaling	1.76	0.017378	0.0633	CDH1,CXCL8,JUN,KLK3,RALA
Sonic Hedgehog Signaling	1.76	0.017378	0.103	PRKACA,PRKAR2A,PRKAR2B
CD27 Signaling in Lymphocytes	1.74	0.018197	0.0755	IKBKE,JUN,NFKB1,NFKB2
Phototransduction Pathway	1.74	0.018197	0.0755	GNB1,PRKACA,PRKAR2A,PRKAR2B
Wnt/β-catenin Signaling	1.74	0.018197	0.0462	CDH1,CSNK2A1,CSNK2A2,CSNK2B,JUN,MARK2,TLE1,TLE3
Antioxidant Action of Vitamin C	1.74	0.018197	0.055	HMOX1,IKBKE,NFKB1,NFKB2,PLD3,TNF
Cardiac β-adrenergic Signaling	1.73	0.0186209	0.0496	AKAP8,AKAP9,GNB1,GNG5,PRKACA,PRKAR2A,PRKAR2B
Molecular Mechanisms of Cancer	1.73	0.0186209	0.0358	CDH1,ITGA2,ITGA3,ITGA4,ITGA5,ITGB1,JUN,NFKB1,NFKB2,PRKACA,PRKAR2A,PRKAR2B,RALA,RHOA
Chemokine Signaling	1.73	0.0186209	0.0625	CCL2,CCL5,JUN,RALA,RHOA
Glutamate Removal from Folates	1.72	0.0190546	1	GGH
Methylglyoxal Degradation VI	1.72	0.0190546	1	LDHD
iCOS-iCOSL Signaling in T Helper Cells	1.71	0.0194984	0.0541	IKBKE,IL2RA,IL2RB,IL2RG,NFKB1,NFKB2
Endocannabinoid Cancer Inhibition Pathway	1.7	0.0199526	0.049	CASP1,CDH1,PRKACA,PRKAR2A,PRKAR2B,RHOA,VEGFA
LPS-stimulated MAPK Signaling	1.69	0.0204174	0.061	IKBKE,JUN,NFKB1,NFKB2,RALA
NGF Signaling	1.66	0.0218776	0.0526	IKBKE,NFKB1,NFKB2,RALA,RHOA,TRAF6
Cell Cycle Control of Chromosomal Replication	1.66	0.0218776	0.0714	POLA1,POLA2,PRIM1,PRIM2
Chondroitin Sulfate Biosynthesis	1.66	0.0218776	0.0714	CHPF,CHPF2,HS2ST1,HS6ST2
Xenobiotic Metabolism Signaling	1.65	0.0223872	0.0383	GSTA4,HMOX1,HS2ST1,HS6ST2,IL1B,IL6,NFKB1,NFKB2,RALA,RBX1,TNF
Role of NFAT in Regulation of the Immune Response	1.64	0.0229087	0.0442	GNB1,GNG5,IKBKE,JUN,NFKB1,NFKB2,RALA,XPO1
Glutathione-mediated Detoxification	1.64	0.0229087	0.0938	ANPEP,GGH,GSTA4
Role of IL-17A in Psoriasis	1.61	0.0245471	0.154	CXCL8,IL17RA
Actin Cytoskeleton Signaling	1.61	0.0245471	0.0413	ITGA2,ITGA3,ITGA4,ITGA5,ITGB1,KNG1,RALA,RDX,RHOA
Ceramide Signaling	1.58	0.0263027	0.0568	JUN,NFKB1,NFKB2,RALA,TNF
RANK Signaling in Osteoclasts	1.58	0.0263027	0.0568	IKBKE,JUN,NFKB1,NFKB2,TRAF6
Dermatan Sulfate Biosynthesis	1.58	0.0263027	0.0678	CHPF,CHPF2,HS2ST1,HS6ST2
Regulation of IL-2 Expression in Activated and Anergic T Lymphocytes	1.56	0.0275423	0.0562	IKBKE,JUN,NFKB1,NFKB2,RALA
IL-15 Production	1.54	0.0288403	0.0496	FGFR1,IL6,NFKB1,NFKB2,ROS1,STAT1
G Beta Gamma Signaling	1.53	0.0295121	0.0492	GNB1,GNG5,PRKACA,PRKAR2A,PRKAR2B,RALA
Regulation of eIF4 and p70S6K Signaling	1.51	0.030903	0.0446	ITGA2,ITGA3,ITGA4,ITGA5,ITGB1,PABPC1,RALA
Choline Biosynthesis III	1.49	0.0323594	0.133	HMOX1,PLD3
Systemic Lupus Erythematosus Signaling	1.49	0.0323594	0.0393	IL10,IL1B,IL6,JUN,KLK1,KNG1,PPIH,RALA,TNF
Gαi Signaling	1.48	0.0331131	0.048	GNB1,GNG5,PRKACA,PRKAR2A,PRKAR2B,RALA
CCR5 Signaling in Macrophages	1.47	0.0338844	0.0532	CCL3,CCL5,GNB1,GNG5,JUN
L-DOPA Degradation	1.42	0.0380189	0.5	COMT
Nitric Oxide Signaling in the Cardiovascular System	1.39	0.040738	0.0505	KNG1,PRKACA,PRKAR2A,PRKAR2B,VEGFA
Cdc42 Signaling	1.38	0.0416869	0.0419	ITGA2,ITGA3,ITGA4,ITGA5,ITGB1,JUN,RALA
Cardiac Hypertrophy Signaling	1.38	0.0416869	0.0375	GNB1,GNG5,IL6,JUN,PRKACA,PRKAR2A,PRKAR2B,RALA,RHOA
SAPK/JNK Signaling	1.34	0.0457088	0.049	GNB1,GNG5,JUN,RALA,RIPK1
FAT10 Signaling Pathway	1.34	0.0457088	0.111	IFNG,TNF
Chronic Myeloid Leukemia Signaling	1.32	0.047863	0.0485	HDAC2,IKBKE,NFKB1,NFKB2,RALA
NER Pathway	1.32	0.047863	0.0485	POLA1,POLA2,PRIM1,PRIM2,RBX1
PI3K Signaling in B Lymphocytes	1.31	0.0489779	0.0435	IKBKE,IL4,JUN,NFKB1,NFKB2,RALA
BAG2 Signaling Pathway	1.31	0.0489779	0.0698	HSPA5,NFKB1,NFKB2
T Cell Receptor Signaling	1.3	0.0501187	0.0476	IKBKE,JUN,NFKB1,NFKB2,RALA
Estrogen Receptor Signaling	1.29	0.0512861	0.0335	GNB1,GNG5,JUN,NFKB1,NFKB2,PRKACA,PRKAR2A,PRKAR2B,RALA,RHOA,VEGFA
Gαs Signaling	1.27	0.0537032	0.0467	GNB1,GNG5,PRKACA,PRKAR2A,PRKAR2B
Telomerase Signaling	1.27	0.0537032	0.0467	HDAC2,IL2RA,IL2RB,IL2RG,RALA
AMPK Signaling	1.27	0.0537032	0.0374	ACACA,PRKACA,PRKAR2A,PRKAR2B,RAB1A,RAB2A,RAB7A,RAB8A
Role of NFAT in Cardiac Hypertrophy	1.27	0.0537032	0.0374	GNB1,GNG5,HDAC2,IL6,PRKACA,PRKAR2A,PRKAR2B,RALA
Angiopoietin Signaling	1.26	0.0549541	0.0533	IKBKE,NFKB1,NFKB2,RALA
1,25-dihydroxyvitamin D3 Biosynthesis	1.25	0.0562341	0.333	POR
Biotin-carboxyl Carrier Protein Assembly	1.25	0.0562341	0.333	ACACA
Diphthamide Biosynthesis	1.25	0.0562341	0.333	DPH5
S-adenosyl-L-methionine Biosynthesis	1.25	0.0562341	0.333	MAT2B
Erythropoietin Signaling	1.24	0.057544	0.0526	JUN,NFKB1,NFKB2,RALA
PFKFB4 Signaling Pathway	1.24	0.057544	0.0652	PRKACA,PRKAR2A,PRKAR2B
Dopamine Receptor Signaling	1.22	0.060256	0.0519	COMT,PRKACA,PRKAR2A,PRKAR2B
Chondroitin Sulfate Biosynthesis (Late Stages)	1.2	0.0630957	0.0625	CHPF,HS2ST1,HS6ST2
Apelin Endothelial Signaling Pathway	1.16	0.0691831	0.0435	CCL2,JUN,NFKB1,NFKB2,RALA
fMLP Signaling in Neutrophils	1.15	0.0707946	0.0431	GNB1,GNG5,NFKB1,NFKB2,RALA
Role of Lipids/Lipid Rafts in the Pathogenesis of Influenza	1.15	0.0707946	0.087	IFNAR1,IFNG
Apelin Adipocyte Signaling Pathway	1.14	0.0724436	0.0488	GPX1,PRKACA,PRKAR2A,PRKAR2B
Heme Degradation	1.13	0.074131	0.25	HMOX1
Regulation of the Epithelial-Mesenchymal Transition Pathway	1.12	0.0758578	0.0365	CDH1,FGFR1,LOX,NFKB1,NFKB2,RALA,RHOA
p38 MAPK Signaling	1.12	0.0758578	0.0424	IL1B,IRAK4,STAT1,TNF,TRAF6
Cholecystokinin/Gastrin-mediated Signaling	1.11	0.0776247	0.042	IL1B,JUN,RALA,RHOA,TNF
Synaptogenesis Signaling Pathway	1.11	0.0776247	0.0321	AP2A2,AP2M1,CDH1,GPAA1,PRKACA,PRKAR2A,PRKAR2B,RAB5C,RALA,RHOA
Allograft Rejection Signaling	1.09	0.0812831	0.0465	IFNG,IL10,IL4,TNF
Role of JAK family kinases in IL-6-type Cytokine Signaling	1.09	0.0812831	0.08	IL6,STAT1
Huntington's Disease Signaling	1.07	0.0851138	0.0338	AP2A2,CASP1,GNB1,GNG5,GPAA1,HDAC2,HSPA5,JUN
eNOS Signaling	1.07	0.0851138	0.0377	HSPA5,KNG1,PRKACA,PRKAR2A,PRKAR2B,VEGFA
Eumelanin Biosynthesis	1.04	0.0912011	0.2	MIF
Lysine Degradation II	1.04	0.0912011	0.2	AASS
Tyrosine Degradation I	1.04	0.0912011	0.2	HGD
FXR/RXR Activation	1.03	0.0933254	0.0397	IL1B,KNG1,PPARG,SCARB1,TNF
OX40 Signaling Pathway	1.03	0.0933254	0.0444	JUN,NFKB1,NFKB2,TRAF3
Prostate Cancer Signaling	1.02	0.0954993	0.044	KLK3,NFKB1,NFKB2,RALA
Cancer Drug Resistance By Drug Efflux	1.01	0.0977237	0.0517	ABCC1,NFKB1,RALA
Endocannabinoid Neuronal Synapse Pathway	1.01	0.0977237	0.0391	GNB1,GNG5,PRKACA,PRKAR2A,PRKAR2B
Melanocyte Development and Pigmentation Signaling	0.978	0.105196	0.0426	PRKACA,PRKAR2A,PRKAR2B,RALA
mTOR Signaling	0.966	0.108143	0.0333	EIF4B,FKBP1A,HMOX1,PLD3,RALA,RHOA,VEGFA
Selenocysteine Biosynthesis II (Archaea and Eukaryotes)	0.962	0.109144	0.167	SEPSECS
Autophagy	0.956	0.110662	0.0492	CTSL,VPS11,VPS39
TGF-β Signaling	0.953	0.111429	0.0417	JUN,RALA,SERPINE1,TRAF6
Amyotrophic Lateral Sclerosis Signaling	0.941	0.114551	0.0412	CASP1,GPX1,RAB5C,VEGFA
Bladder Cancer Signaling	0.941	0.114551	0.0412	CDH1,CXCL8,RALA,VEGFA
G Protein Signaling Mediated by Tubby	0.93	0.11749	0.0645	GNB1,GNG5
Thrombopoietin Signaling	0.925	0.11885	0.0476	JUN,RALA,STAT1
Ovarian Cancer Signaling	0.895	0.12735	0.036	PRKACA,PRKAR2A,PRKAR2B,RALA,VEGFA
Netrin Signaling	0.895	0.12735	0.0462	PRKACA,PRKAR2A,PRKAR2B
Inhibition of Angiogenesis by TSP1	0.864	0.136773	0.0588	JUN,VEGFA
DNA Methylation and Transcriptional Repression Signaling	0.844	0.143219	0.0571	DNMT1,HDAC2
Corticotropin Releasing Hormone Signaling	0.84	0.144544	0.0345	JUN,PRKACA,PRKAR2A,PRKAR2B,VEGFA
Heparan Sulfate Biosynthesis (Late Stages)	0.813	0.153815	0.0423	HS2ST1,HS6ST2,TARS2
Ephrin B Signaling	0.801	0.158125	0.0417	GNB1,GNG5,RHOA
Melatonin Signaling	0.801	0.158125	0.0417	PRKACA,PRKAR2A,PRKAR2B
Leucine Degradation I	0.798	0.159221	0.111	MCCC2
Xenobiotic Metabolism PXR Signaling Pathway	0.791	0.161808	0.0312	GSTA4,HS2ST1,HS6ST2,PRKACA,PRKAR2A,PRKAR2B
GPCR-Mediated Integration of Enteroendocrine Signaling Exemplified by an L Cell	0.788	0.16293	0.0411	PRKACA,PRKAR2A,PRKAR2B
GPCR-Mediated Nutrient Sensing in Enteroendocrine Cells	0.78	0.165959	0.0357	GNG5,PRKACA,PRKAR2A,PRKAR2B
Hypoxia Signaling in the Cardiovascular System	0.776	0.167494	0.0405	JUN,LDHA,VEGFA
Leptin Signaling in Obesity	0.776	0.167494	0.0405	PRKACA,PRKAR2A,PRKAR2B
Antigen Presentation Pathway	0.769	0.170216	0.0513	CD74,IFNG
Antiproliferative Role of TOB in T Cell Signaling	0.769	0.170216	0.0513	PABPC1,PABPC4
tRNA Charging	0.769	0.170216	0.0513	NARS2,TARS2
Gustation Pathway	0.765	0.171791	0.0325	GNB1,GNG5,PRKACA,PRKAR2A,PRKAR2B
Prostanoid Biosynthesis	0.757	0.174985	0.1	PTGES2
PKCθ Signaling in T Lymphocytes	0.757	0.174985	0.0323	IKBKE,JUN,NFKB1,NFKB2,RALA
Neurotrophin/TRK Signaling	0.752	0.177011	0.0395	JUN,KLK3,RALA
Antiproliferative Role of Somatostatin Receptor 2	0.741	0.181552	0.039	GNB1,GNG5,RALA
Estrogen Biosynthesis	0.736	0.183654	0.0488	HSD17B4,POR
Mechanisms of Viral Exit from Host Cells	0.736	0.183654	0.0488	CHMP2A,XPO1
Heparan Sulfate Biosynthesis	0.729	0.186638	0.0385	HS2ST1,HS6ST2,TARS2
Purine Nucleotides De Novo Biosynthesis II	0.719	0.190985	0.0909	IMPDH2
γ-glutamyl Cycle	0.719	0.190985	0.0909	ANPEP
IL-3 Signaling	0.718	0.191426	0.038	JUN,RALA,STAT1
CD28 Signaling in T Helper Cells	0.707	0.196336	0.0333	IKBKE,JUN,NFKB1,NFKB2
FLT3 Signaling in Hematopoietic Progenitor Cells	0.707	0.196336	0.0375	RALA,STAT1,STAT2
Oncostatin M Signaling	0.704	0.197697	0.0465	RALA,STAT1
Prolactin Signaling	0.697	0.200909	0.037	JUN,RALA,STAT1
CREB Signaling in Neurons	0.69	0.204174	0.029	GNB1,GNG5,PRKACA,PRKAR2A,PRKAR2B,RALA
Hematopoiesis from Multipotent Stem Cells	0.685	0.206538	0.0833	IL4
Thrombin Signaling	0.683	0.207491	0.0288	GNB1,GNG5,NFKB1,NFKB2,RALA,RHOA
RhoA Signaling	0.681	0.208449	0.0325	CIT,PIKFYVE,RDX,RHOA
CCR3 Signaling in Eosinophils	0.673	0.212324	0.0323	GNB1,GNG5,RALA,RHOA
CXCR4 Signaling	0.668	0.214783	0.0299	GNB1,GNG5,JUN,RALA,RHOA
Dermatan Sulfate Biosynthesis (Late Stages)	0.66	0.218776	0.0435	HS2ST1,HS6ST2
IL-4 Signaling	0.656	0.2208	0.0353	IL2RG,IL4,RALA
Acyl-CoA Hydrolysis	0.655	0.221309	0.0769	PPT1
Urate Biosynthesis/Inosine 5'-phosphate Degradation	0.655	0.221309	0.0769	IMPDH2
Protein Kinase A Signaling	0.637	0.230675	0.0251	AKAP8,AKAP9,GNB1,GNG5,NFKB1,NFKB2,PRKACA,PRKAR2A,PRKAR2B,RHOA
Synaptic Long Term Potentiation	0.634	0.232274	0.031	PRKACA,PRKAR2A,PRKAR2B,RALA
p70S6K Signaling	0.634	0.232274	0.031	F2RL1,IL2RG,IL4,RALA
DNA Double-Strand Break Repair by Homologous Recombination	0.627	0.236048	0.0714	POLA1
Phenylalanine Degradation IV (Mammalian, via Side Chain)	0.627	0.236048	0.0714	SLC27A2
Autoimmune Thyroid Disease Signaling	0.62	0.239883	0.0408	IL10,IL4
Cellular Effects of Sildenafil (Viagra)	0.619	0.240436	0.0305	PABPC4,PRKACA,PRKAR2A,PRKAR2B
Acute Myeloid Leukemia Signaling	0.618	0.240991	0.0337	NFKB1,NFKB2,RALA
Melanoma Signaling	0.608	0.246604	0.04	CDH1,RALA
Telomere Extension by Telomerase	0.601	0.250611	0.0667	HNRNPA1
Adipogenesis pathway	0.597	0.25293	0.0299	FGFR1,HDAC2,PPARG,TNF
UVC-Induced MAPK Signaling	0.595	0.254097	0.0392	JUN,RALA
EIF2 Signaling	0.59	0.25704	0.0268	HNRNPA1,HSPA5,PABPC1,RALA,RPL36,VEGFA
G-Protein Coupled Receptor Signaling	0.579	0.263633	0.0257	IKBKE,NFKB1,NFKB2,PRKACA,PRKAR2A,PRKAR2B,RALA
Iron homeostasis signaling pathway	0.576	0.265461	0.0292	ATP6AP1,GDF15,HMOX1,IL6
Glutaryl-CoA Degradation	0.576	0.265461	0.0625	HSD17B4
Parkinson's Signaling	0.576	0.265461	0.0625	UCHL1
Fcγ Receptor-mediated Phagocytosis in Macrophages and Monocytes	0.574	0.266686	0.0319	ARF6,HMOX1,PLD3
Insulin Receptor Signaling	0.556	0.277971	0.0286	PRKACA,PRKAR2A,PRKAR2B,RALA
B Cell Receptor Signaling	0.555	0.278612	0.027	IKBKE,JUN,NFKB1,NFKB2,RALA
RAN Signaling	0.554	0.279254	0.0588	XPO1
Endothelin-1 Signaling	0.538	0.289734	0.0266	CASP1,HMOX1,JUN,PLD3,RALA
Xenobiotic Metabolism General Signaling Pathway	0.536	0.291072	0.028	GSTA4,HMOX1,RALA,RBX1
Purine Nucleotides Degradation II (Aerobic)	0.533	0.293089	0.0556	IMPDH2
CNTF Signaling	0.528	0.296483	0.0351	RALA,STAT1
Glutamate Receptor Signaling	0.528	0.296483	0.0351	GNB1,GNG5
Neuropathic Pain Signaling In Dorsal Horn Neurons	0.519	0.302691	0.0297	PRKACA,PRKAR2A,PRKAR2B
Systemic Lupus Erythematosus In T Cell Signaling Pathway	0.518	0.303389	0.024	CASP1,DNMT1,IL10,IL6,JUN,RALA,RDX,RHOA
Endometrial Cancer Signaling	0.498	0.317687	0.0333	CDH1,RALA
PCP pathway	0.498	0.317687	0.0333	JUN,RHOA
Semaphorin Signaling in Neurons	0.498	0.317687	0.0333	ITGB1,RHOA
Epithelial Adherens Junction Signaling	0.482	0.32961	0.0263	CDH1,FGFR1,RALA,RHOA
Wnt/Ca+ pathway	0.479	0.331894	0.0323	NFKB1,NFKB2
Endoplasmic Reticulum Stress Pathway	0.478	0.33266	0.0476	HSPA5
Phospholipases	0.47	0.338844	0.0317	HMOX1,PLD3
Methionine Degradation I (to Homocysteine)	0.462	0.345144	0.0455	MAT2B
Polyamine Regulation in Colon Cancer	0.462	0.345144	0.0455	PPARG
Oxidative Phosphorylation	0.462	0.345144	0.0275	ATP5MG,NDUFA10,NDUFB9
ErbB2-ErbB3 Signaling	0.453	0.352371	0.0308	JUN,RALA
Aldosterone Signaling in Epithelial Cells	0.449	0.355631	0.0253	DNAJC11,DNAJC19,HSPA5,PIKFYVE
Tryptophan Degradation III (Eukaryotic)	0.446	0.358096	0.0435	HSD17B4
HOTAIR Regulatory Pathway	0.439	0.363915	0.025	CDH1,HDAC2,NFKB1,NFKB2
Cysteine Biosynthesis III (mammalia)	0.432	0.369828	0.0417	MAT2B
Glutathione Redox Reactions I	0.432	0.369828	0.0417	GPX1
IL-22 Signaling	0.432	0.369828	0.0417	STAT1
SPINK1 General Cancer Pathway	0.42	0.380189	0.029	IL6,RALA
Bupropion Degradation	0.418	0.381944	0.04	POR
D-myo-inositol (1,4,5)-Trisphosphate Biosynthesis	0.418	0.381944	0.04	PIKFYVE
GM-CSF Signaling	0.413	0.386367	0.0286	RALA,STAT1
Fc Epsilon RI Signaling	0.413	0.386367	0.0256	IL4,RALA,TNF
Apelin Liver Signaling Pathway	0.405	0.39355	0.0385	TNF
GP6 Signaling Pathway	0.402	0.396278	0.0252	COL6A1,ITGA2B,ITGB3
Sperm Motility	0.376	0.420727	0.0224	FGFR1,PRKACA,PRKAR2A,PRKAR2B,ROS1
GDNF Family Ligand-Receptor Interactions	0.37	0.42658	0.0263	JUN,RALA
Role of p14/p19ARF in Tumor Suppression	0.369	0.427563	0.0345	NPM1
14-3-3-mediated Signaling	0.359	0.437522	0.0236	JUN,RALA,TNF
Acetone Degradation I (to Methylglyoxal)	0.358	0.438531	0.0333	POR
Dopamine Degradation	0.358	0.438531	0.0333	COMT
Role of Wnt/GSK-3β Signaling in the Pathogenesis of Influenza	0.357	0.439542	0.0256	IFNAR1,IFNG
cAMP-mediated signaling	0.357	0.439542	0.0219	AKAP8,AKAP9,PRKACA,PRKAR2A,PRKAR2B
Role of BRCA1 in DNA Damage Response	0.344	0.452898	0.025	IFNG,STAT1
Breast Cancer Regulation by Stathmin1	0.343	0.453942	0.0203	F2RL1,GNB1,GNG5,JUN,NFKB1,NFKB2,PRKACA,PRKAR2A,PRKAR2B,RALA,RHOA,VEGFA
TR/RXR Activation	0.321	0.477529	0.0238	ACACA,SCARB1
VEGF Family Ligand-Receptor Interactions	0.321	0.477529	0.0238	RALA,VEGFA
Role of JAK2 in Hormone-like Cytokine Signaling	0.318	0.480839	0.0294	STAT1
Xenobiotic Metabolism CAR Signaling Pathway	0.312	0.487528	0.0212	ABCC1,GSTA4,HS2ST1,HS6ST2
Noradrenaline and Adrenaline Degradation	0.309	0.490908	0.0286	COMT
Hereditary Breast Cancer Signaling	0.3	0.501187	0.0214	HDAC2,NPM1,RALA
CTLA4 Signaling in Cytotoxic T Lymphocytes	0.294	0.508159	0.0225	AP2A2,AP2M1
Complement System	0.293	0.509331	0.027	ITGB2
Notch Signaling	0.293	0.509331	0.027	FURIN
Superpathway of Methionine Degradation	0.293	0.509331	0.027	MAT2B
Docosahexaenoic Acid (DHA) Signaling	0.285	0.5188	0.0263	IL1B
Gap Junction Signaling	0.281	0.5236	0.0202	PRKACA,PRKAR2A,PRKAR2B,RALA
ErbB Signaling	0.27	0.537032	0.0213	JUN,RALA
GABA Receptor Signaling	0.265	0.54325	0.0211	AP2A2,AP2M1
Pyrimidine Ribonucleotides Interconversion	0.263	0.545758	0.0244	HNRNPA1
Calcium Signaling	0.256	0.554626	0.0194	HDAC2,PRKACA,PRKAR2A,PRKAR2B
Pyrimidine Ribonucleotides De Novo Biosynthesis	0.249	0.563638	0.0233	HNRNPA1
VEGF Signaling	0.247	0.566239	0.0202	RALA,VEGFA
Ephrin A Signaling	0.225	0.595662	0.0213	RHOA
Triacylglycerol Degradation	0.225	0.595662	0.0213	TARS2
Primary Immunodeficiency Signaling	0.209	0.618016	0.02	IL2RG
UVB-Induced MAPK Signaling	0.199	0.632412	0.0192	JUN
3-phosphoinositide Biosynthesis	0	1	0.0121	PIKFYVE,THTPA
3-phosphoinositide Degradation	0	1	0.0129	PIKFYVE,THTPA
ATM Signaling	0	1	0.0103	JUN
Calcium-induced T Lymphocyte Apoptosis	0	1	0.0152	HDAC2
Cell Cycle: G1/S Checkpoint Regulation	0	1	0.0149	HDAC2
Cyclins and Cell Cycle Regulation	0	1	0.0123	HDAC2
D-myo-inositol (1,4,5,6)-Tetrakisphosphate Biosynthesis	0	1	0.0142	PIKFYVE,THTPA
D-myo-inositol (3,4,5,6)-tetrakisphosphate Biosynthesis	0	1	0.0142	PIKFYVE,THTPA
D-myo-inositol-5-phosphate Metabolism	0	1	0.0128	PIKFYVE,THTPA
Dopamine-DARPP32 Feedback in cAMP Signaling	0	1	0.0184	PRKACA,PRKAR2A,PRKAR2B
ERK5 Signaling	0	1	0.0139	RALA
Eicosanoid Signaling	0	1	0.0152	PTGES2
ErbB4 Signaling	0	1	0.0149	RALA
FGF Signaling	0	1	0.0119	FGFR1
Factors Promoting Cardiogenesis in Vertebrates	0	1	0.00667	RHOA
FcγRIIB Signaling in B Lymphocytes	0	1	0.0133	RALA
Glioblastoma Multiforme Signaling	0	1	0.0121	RALA,RHOA
Glioma Signaling	0	1	0.00909	RALA
Growth Hormone Signaling	0	1	0.0141	STAT1
Human Embryonic Stem Cell Pluripotency	0	1	0.0148	FGFR1,KLK3
Melatonin Degradation I	0	1	0.0167	POR
Mouse Embryonic Stem Cell Pluripotency	0	1	0.00971	RALA
Nicotine Degradation II	0	1	0.0154	POR
Nicotine Degradation III	0	1	0.0179	POR
Non-Small Cell Lung Cancer Signaling	0	1	0.0137	RALA
Nur77 Signaling in T Lymphocytes	0	1	0.0169	HDAC2
Role of NANOG in Mammalian Embryonic Stem Cell Pluripotency	0	1	0.0084	RALA
Sphingosine-1-phosphate Signaling	0	1	0.0171	CASP1,RHOA
Superpathway of Inositol Phosphate Compounds	0	1	0.0101	PIKFYVE,THTPA
Superpathway of Melatonin Degradation	0	1	0.0154	POR
Synaptic Long Term Depression	0	1	0.00529	RALA
p53 Signaling	0	1	0.0102	JUN
