## Supplementary Tables for "Genes associated with liver damage signalling pathways may impact the severity of COVID-19 symptoms in Spanish and Italian populations": Supplementary table 6_IPA results literature search aggressiveness genes.xlsx

### Sheet: Sheet0
© 2000-2020 QIAGEN. All rights reserved.
Analysis Details for My Projects->Leire->COVID-19 Candidate genes positions hg19_aggressive and pro - 2020-05-22 10:45 AM
Workspace	My Projects
Project	Leire
Analysis	COVID-19 Candidate genes positions hg19_aggressive and pro - 2020-05-22 10:45 AM
Date	Thu May 21 17:45:24 PDT 2020
Analysis ID	19304544
Analysis Settings
Cutoff before duplicate resolution	true
Reference set	Ingenuity Knowledge Base (Genes Only)
Relationship to include	Direct and Indirect
Includes Endogenous Chemicals	Yes
Optional Analyses	My Pathways My List
Filter Summary
Consider only molecules and/or relationships where
(confidence = Experimentally Observed) AND
(mol. types = biologic drug OR canonical pathway OR chemical - endogenous mammalian OR chemical - endogenous non-mammalian OR chemical - kinase inhibitor OR chemical - other OR chemical - protease inhibitor OR chemical drug OR chemical reagent OR chemical toxicant OR complex OR cytokine OR disease OR enzyme OR function OR G-protein coupled receptor OR group OR growth factor OR ion channel OR kina…
Canonical Pathways for My Projects->Leire->COVID-19 Candidate genes positions hg19_aggressive and pro - 2020-05-22 10:45 AM
Ingenuity Canonical Pathways	-log(p-value)	Pvalue	Ratio	Molecules
Hepatic Fibrosis / Hepatic Stellate Cell Activation	17.6	2.51189e-18	0.0591	CCL2,IFNAR1,IFNAR2,IFNG,IL10,IL1B,IL4,IL6,SERPINE1,TNF,VEGFA
Communication between Innate and Adaptive Immune Cells	13.8	1.58489e-14	0.0833	CXCL10,IFNG,IL10,IL1B,IL2,IL4,IL6,TNF
Role of Cytokines in Mediating Communication between Immune Cells	13.5	3.16228e-14	0.13	IFNG,IL10,IL1B,IL2,IL4,IL6,TNF
Altered T Cell and B Cell Signaling in Rheumatoid Arthritis	11.9	1.25893e-12	0.0778	IFNG,IL10,IL1B,IL2,IL4,IL6,TNF
Systemic Lupus Erythematosus In B Cell Signaling Pathway	11.9	1.25893e-12	0.0327	IFNAR1,IFNAR2,IFNG,IL10,IL1B,IL2,IL4,IL6,TNF
HMGB1 Signaling	11.9	1.25893e-12	0.0485	CCL2,IFNG,IL1B,IL2,IL4,IL6,SERPINE1,TNF
Role of Hypercytokinemia/hyperchemokinemia in the Pathogenesis of Influenza	11.8	1.58489e-12	0.14	CCL2,CXCL10,IFNG,IL1B,IL6,TNF
Neuroinflammation Signaling Pathway	11.6	2.51189e-12	0.03	CCL2,CRP,CXCL10,IFNG,IL10,IL1B,IL4,IL6,TNF
Differential Regulation of Cytokine Production in Macrophages and T Helper Cells by IL-17A and IL-17F	11.5	3.16228e-12	0.278	CCL2,IL10,IL1B,IL6,TNF
Glucocorticoid Receptor Signaling	11.1	7.94328e-12	0.0268	CCL2,IFNG,IL10,IL1B,IL2,IL4,IL6,SERPINE1,TNF
Differential Regulation of Cytokine Production in Intestinal Epithelial Cells by IL-17A and IL-17F	10.9	1.25893e-11	0.217	CCL2,IFNG,IL10,IL1B,TNF
T Helper Cell Differentiation	10.3	5.01187e-11	0.0822	IFNG,IL10,IL2,IL4,IL6,TNF
Role of Pattern Recognition Receptors in Recognition of Bacteria and Viruses	10.2	6.30957e-11	0.0455	IFNG,IL10,IL1B,IL2,IL4,IL6,TNF
Graft-versus-Host Disease Signaling	9.17	6.76083e-10	0.104	IFNG,IL1B,IL2,IL6,TNF
Th1 Pathway	8.99	1.02329e-09	0.0496	IFNAR1,IFNG,IL10,IL2,IL4,IL6
Atherosclerosis Signaling	8.88	1.31826e-09	0.0476	APOA2,CCL2,IFNG,IL1B,IL6,TNF
TREM1 Signaling	8.17	6.76083e-09	0.0667	CCL2,IL10,IL1B,IL6,TNF
Th1 and Th2 Activation Pathway	8.08	8.31764e-09	0.0351	IFNAR1,IFNG,IL10,IL2,IL4,IL6
T Cell Exhaustion Signaling Pathway	8.02	9.54993e-09	0.0343	IFNAR1,IFNAR2,IFNG,IL10,IL6,VEGFA
Acute Phase Response Signaling	7.96	1.09648e-08	0.0335	APOA2,CRP,IL1B,IL6,SERPINE1,TNF
Hepatic Cholestasis	7.88	1.31826e-08	0.0324	IFNG,IL1B,IL2,IL4,IL6,TNF
Pyruvate Fermentation to Lactate	7.87	1.34896e-08	0.5	LDHA,LDHB,LDHC
Allograft Rejection Signaling	7.87	1.34896e-08	0.0581	IFNG,IL10,IL2,IL4,TNF
Crosstalk between Dendritic Cells and Natural Killer Cells	7.8	1.58489e-08	0.0562	IFNG,IL2,IL4,IL6,TNF
Role of Osteoblasts, Osteoclasts and Chondrocytes in Rheumatoid Arthritis	7.43	3.71535e-08	0.0273	IFNG,IL10,IL1B,IL4,IL6,TNF
Role of IL-17F in Allergic Inflammatory Airway Diseases	7.23	5.88844e-08	0.0952	CCL2,CXCL10,IL1B,IL6
Role of PKR in Interferon Induction and Antiviral Response	7.2	6.30957e-08	0.0427	IFNAR1,IFNAR2,IFNG,IL1B,TNF
LXR/RXR Activation	7.12	7.58578e-08	0.0413	APOA2,CCL2,IL1B,IL6,TNF
IL-6 Signaling	7.05	8.91251e-08	0.04	CRP,IL1B,IL6,TNF,VEGFA
White Adipose Tissue Browning Pathway	6.99	1.02329e-07	0.0388	LDHA,LDHB,LDHC,LDHD,VEGFA
Hematopoiesis from Pluripotent Stem Cells	6.95	1.12202e-07	0.0816	IL10,IL2,IL4,IL6
IL-12 Signaling and Production in Macrophages	6.94	1.14815e-07	0.0379	APOA2,IFNG,IL10,IL4,TNF
Cardiac Hypertrophy Signaling (Enhanced)	6.75	1.77828e-07	0.0144	IFNAR1,IFNG,IL1B,IL2,IL4,IL6,TNF
Sirtuin Signaling Pathway	6.71	1.94984e-07	0.0206	CDH1,LDHA,LDHB,LDHC,LDHD,TNF
Role of Macrophages, Fibroblasts and Endothelial Cells in Rheumatoid Arthritis	6.53	2.95121e-07	0.0192	CCL2,IL10,IL1B,IL6,TNF,VEGFA
Activation of IRF by Cytosolic Pattern Recognition Receptors	6.51	3.0903e-07	0.0635	IFNAR1,IL10,IL6,TNF
IL-10 Signaling	6.35	4.46684e-07	0.058	IL10,IL1B,IL6,TNF
Dendritic Cell Maturation	6.23	5.88844e-07	0.0273	IFNAR1,IL10,IL1B,IL6,TNF
IL-17 Signaling	6.09	8.12831e-07	0.05	CCL2,CRP,CXCL10,IL6
Role of MAPK Signaling in the Pathogenesis of Influenza	6.09	8.12831e-07	0.05	CCL2,CXCL10,IFNG,TNF
Role of JAK1, JAK2 and TYK2 in Interferon Signaling	5.87	1.34896e-06	0.125	IFNAR1,IFNAR2,IFNG
Th17 Activation Pathway	5.86	1.38038e-06	0.044	IFNG,IL10,IL1B,IL6
Systemic Lupus Erythematosus Signaling	5.75	1.77828e-06	0.0218	IL10,IL1B,IL2,IL6,TNF
PD-1, PD-L1 cancer immunotherapy pathway	5.6	2.51189e-06	0.0377	IFNG,IL2,IL4,TNF
Colorectal Cancer Metastasis Signaling	5.54	2.88403e-06	0.0198	CDH1,IFNG,IL6,TNF,VEGFA
Type I Diabetes Mellitus Signaling	5.52	3.01995e-06	0.036	IFNG,IL1B,IL2,TNF
HIF1α Signaling	5.49	3.23594e-06	0.0354	LDHA,LDHB,LDHC,VEGFA
Interferon Signaling	5.32	4.7863e-06	0.0833	IFNAR1,IFNAR2,IFNG
Airway Inflammation in Asthma	5.31	4.89779e-06	0.5	IL4,TNF
Th2 Pathway	5.17	6.76083e-06	0.0294	IFNG,IL10,IL2,IL4
FAT10 Cancer Signaling Pathway	5	1e-05	0.0652	IFNG,IL6,TNF
Autoimmune Thyroid Disease Signaling	4.91	1.23027e-05	0.0612	IL10,IL2,IL4
Hepatic Fibrosis Signaling Pathway	4.75	1.77828e-05	0.0136	CCL2,IL1B,SERPINE1,TNF,VEGFA
Granulocyte Adhesion and Diapedesis	4.69	2.04174e-05	0.0222	CCL2,CXCL10,IL1B,TNF
MSP-RON Signaling Pathway	4.69	2.04174e-05	0.0517	CCL2,IFNG,TNF
Production of Nitric Oxide and Reactive Oxygen Species in Macrophages	4.61	2.45471e-05	0.0213	APOA2,IFNG,IL4,TNF
Agranulocyte Adhesion and Diapedesis	4.57	2.69153e-05	0.0207	CCL2,CXCL10,IL1B,TNF
VDR/RXR Activation	4.3	5.01187e-05	0.0385	CXCL10,IFNG,IL2
Hematopoiesis from Multipotent Stem Cells	4.27	5.37032e-05	0.167	IL2,IL4
FAT10 Signaling Pathway	3.91	0.000123027	0.111	IFNG,TNF
Role of Tissue Factor in Cancer	3.78	0.000165959	0.0256	IL1B,PLAUR,VEGFA
FXR/RXR Activation	3.69	0.000204174	0.0238	APOA2,IL1B,TNF
Apelin Cardiac Fibroblast Signaling Pathway	3.69	0.000204174	0.087	IL6,SERPINE1
Role of Lipids/Lipid Rafts in the Pathogenesis of Influenza	3.69	0.000204174	0.087	IFNAR1,IFNG
IL-17A Signaling in Gastric Cells	3.62	0.000239883	0.08	CXCL10,TNF
STAT3 Pathway	3.6	0.000251189	0.0222	IFNAR1,IL1B,VEGFA
Aryl Hydrocarbon Receptor Signaling	3.52	0.000301995	0.021	IL1B,IL6,TNF
Coagulation System	3.32	0.00047863	0.0571	PLAUR,SERPINE1
IL-17A Signaling in Fibroblasts	3.32	0.00047863	0.0571	CCL2,IL6
ILK Signaling	3.16	0.000691831	0.0158	CDH1,TNF,VEGFA
PPARα/RXRα Activation	3.16	0.000691831	0.0158	APOA2,IL1B,IL6
IL-23 Signaling Pathway	3.12	0.000758578	0.0455	IL1B,TNF
Osteoarthritis Pathway	3.03	0.000933254	0.0142	IL1B,TNF,VEGFA
Methylglyoxal Degradation VI	3.03	0.000933254	1	LDHD
Retinoic acid Mediated Apoptosis Signaling	2.86	0.00138038	0.0333	IFNAR1,IFNG
Role of PI3K/AKT Signaling in the Pathogenesis of Influenza	2.8	0.00158489	0.0312	IFNAR1,IFNG
PXR/RXR Activation	2.79	0.00162181	0.0308	IL6,TNF
Role of JAK1 and JAK3 in γc Cytokine Signaling	2.74	0.0018197	0.029	IL2,IL4
Hypoxia Signaling in the Cardiovascular System	2.68	0.0020893	0.027	LDHA,VEGFA
Xenobiotic Metabolism Signaling	2.65	0.00223872	0.0105	IL1B,IL6,TNF
Toll-like Receptor Signaling	2.65	0.00223872	0.0263	IL1B,TNF
Role of Wnt/GSK-3β Signaling in the Pathogenesis of Influenza	2.63	0.00234423	0.0256	IFNAR1,IFNG
Systemic Lupus Erythematosus In T Cell Signaling Pathway	2.47	0.00338844	0.00901	IL10,IL2,IL6
Bladder Cancer Signaling	2.44	0.00363078	0.0206	CDH1,VEGFA
PPAR Signaling	2.38	0.00416869	0.0192	IL1B,TNF
Fc Epsilon RI Signaling	2.29	0.00512861	0.0171	IL4,TNF
Renin-Angiotensin Signaling	2.28	0.00524807	0.0169	CCL2,TNF
p38 MAPK Signaling	2.28	0.00524807	0.0169	IL1B,TNF
Cholecystokinin/Gastrin-mediated Signaling	2.27	0.00537032	0.0168	IL1B,TNF
Airway Pathology in Chronic Obstructive Pulmonary Disease	2.13	0.0074131	0.125	TNF
Endocannabinoid Cancer Inhibition Pathway	2.12	0.00758578	0.014	CDH1,VEGFA
Pathogenesis of Multiple Sclerosis	2.08	0.00831764	0.111	CXCL10
Necroptosis Signaling Pathway	2.04	0.00912011	0.0127	IFNAR1,TNF
Germ Cell-Sertoli Cell Junction Signaling	1.97	0.0107152	0.0117	CDH1,TNF
NF-κB Signaling	1.93	0.011749	0.0112	IL1B,TNF
Sertoli Cell-Sertoli Cell Junction Signaling	1.9	0.0125893	0.0108	CDH1,TNF
Clathrin-mediated Endocytosis Signaling	1.87	0.0134896	0.0104	APOA2,VEGFA
Adrenomedullin signaling pathway	1.85	0.0141254	0.0102	IL1B,TNF
Natural Killer Cell Signaling	1.85	0.0141254	0.0102	IFNG,IL2
IL-8 Signaling	1.84	0.0144544	0.01	CDH1,VEGFA
LPS/IL-1 Mediated Inhibition of RXR Function	1.75	0.0177828	0.00893	IL1B,TNF
Inflammasome pathway	1.74	0.018197	0.05	IL1B
Role of JAK family kinases in IL-6-type Cytokine Signaling	1.64	0.0229087	0.04	IL6
Apelin Liver Signaling Pathway	1.62	0.0239883	0.0385	TNF
Senescence Pathway	1.58	0.0263027	0.00727	IL6,SERPINE1
TNFR2 Signaling	1.56	0.0275423	0.0333	TNF
IL-9 Signaling	1.52	0.0301995	0.0303	TNF
Inhibition of Angiogenesis by TSP1	1.51	0.030903	0.0294	VEGFA
Docosahexaenoic Acid (DHA) Signaling	1.46	0.0346737	0.0263	IL1B
Antigen Presentation Pathway	1.45	0.0354813	0.0256	IFNG
Antiproliferative Role of TOB in T Cell Signaling	1.45	0.0354813	0.0256	IL2
iNOS Signaling	1.39	0.040738	0.0222	IFNG
Melanoma Signaling	1.34	0.0457088	0.02	CDH1
Myc Mediated Apoptosis Signaling	1.34	0.0457088	0.02	TNF
TNFR1 Signaling	1.34	0.0457088	0.02	TNF
Role of IL-17A in Arthritis	1.3	0.0501187	0.0182	CCL2
Endometrial Cancer Signaling	1.27	0.0537032	0.0167	CDH1
IL-2 Signaling	1.26	0.0549541	0.0164	IL2
Induction of Apoptosis by HIV1	1.26	0.0549541	0.0164	TNF
IL-17A Signaling in Airway Cells	1.23	0.0588844	0.0154	IL6
SPINK1 General Cancer Pathway	1.21	0.0616595	0.0145	IL6
Remodeling of Epithelial Adherens Junctions	1.21	0.0616595	0.0147	CDH1
Glioma Invasiveness Signaling	1.18	0.0660693	0.0135	PLAUR
IL-15 Signaling	1.17	0.0676083	0.0133	IL4
IL-7 Signaling Pathway	1.16	0.0691831	0.0128	IFNG
Chemokine Signaling	1.15	0.0707946	0.0125	CCL2
JAK/Stat Signaling	1.15	0.0707946	0.0125	IL6
Renal Cell Carcinoma Signaling	1.15	0.0707946	0.0125	VEGFA
Role of BRCA1 in DNA Damage Response	1.15	0.0707946	0.0125	IFNG
BEX2 Signaling Pathway	1.15	0.0707946	0.0127	VEGFA
Thyroid Cancer Signaling	1.15	0.0707946	0.0127	CDH1
VEGF Family Ligand-Receptor Interactions	1.13	0.074131	0.0119	VEGFA
IL-4 Signaling	1.12	0.0758578	0.0118	IL4
Ceramide Signaling	1.11	0.0776247	0.0114	TNF
OX40 Signaling Pathway	1.1	0.0794328	0.0111	IL2
Regulation of IL-2 Expression in Activated and Anergic T Lymphocytes	1.1	0.0794328	0.0112	IL2
Death Receptor Signaling	1.09	0.0812831	0.011	TNF
Amyotrophic Lateral Sclerosis Signaling	1.07	0.0851138	0.0103	VEGFA
PAK Signaling	1.07	0.0851138	0.0103	TNF
TGF-β Signaling	1.07	0.0851138	0.0104	SERPINE1
Apoptosis Signaling	1.06	0.0870964	0.0101	TNF
Nitric Oxide Signaling in the Cardiovascular System	1.06	0.0870964	0.0101	VEGFA
VEGF Signaling	1.06	0.0870964	0.0101	VEGFA
Sumoylation Pathway	1.04	0.0912011	0.00971	CDH1
Antioxidant Action of Vitamin C	1.02	0.0954993	0.00917	TNF
Pancreatic Adenocarcinoma Signaling	1.02	0.0954993	0.00917	VEGFA
Telomerase Signaling	1.02	0.0954993	0.00935	IL2
HGF Signaling	1.01	0.0977237	0.00901	IL6
iCOS-iCOSL Signaling in T Helper Cells	1.01	0.0977237	0.00901	IL2
Apelin Endothelial Signaling Pathway	0.995	0.101158	0.0087	CCL2
Neuroprotective Role of THOP1 in Alzheimer's Disease	0.988	0.102802	0.00855	IFNG
CD28 Signaling in T Helper Cells	0.977	0.105439	0.00833	IL2
IL-15 Production	0.974	0.10617	0.00826	IL6
Inhibition of ARE-Mediated mRNA Degradation Pathway	0.971	0.106905	0.0082	TNF
14-3-3-mediated Signaling	0.954	0.111173	0.00787	TNF
p70S6K Signaling	0.948	0.11272	0.00775	IL4
Gα12/13 Signaling	0.945	0.113501	0.00769	CDH1
Adipogenesis pathway	0.932	0.11695	0.00746	TNF
Iron homeostasis signaling pathway	0.923	0.119399	0.0073	IL6
PI3K Signaling in B Lymphocytes	0.92	0.120226	0.00725	IL4
Ovarian Cancer Signaling	0.917	0.12106	0.00719	VEGFA
Type II Diabetes Mellitus Signaling	0.908	0.123595	0.00704	TNF
Corticotropin Releasing Hormone Signaling	0.9	0.125893	0.0069	VEGFA
Relaxin Signaling	0.886	0.130017	0.00667	VEGFA
Epithelial Adherens Junction Signaling	0.881	0.131522	0.00658	CDH1
PKCθ Signaling in T Lymphocytes	0.873	0.133968	0.00645	IL2
eNOS Signaling	0.863	0.137088	0.00629	VEGFA
HOTAIR Regulatory Pathway	0.86	0.138038	0.00625	CDH1
Tec Kinase Signaling	0.85	0.141254	0.0061	TNF
Tight Junction Signaling	0.84	0.144544	0.00595	TNF
Wnt/β-catenin Signaling	0.829	0.148252	0.00578	CDH1
PI3K/AKT Signaling	0.824	0.149968	0.00571	IFNAR1
Ephrin Receptor Signaling	0.813	0.153815	0.00556	VEGFA
RhoGDI Signaling	0.813	0.153815	0.00556	CDH1
Regulation of the Epithelial-Mesenchymal Transition Pathway	0.787	0.163305	0.00521	CDH1
RAR Activation	0.783	0.164816	0.00515	VEGFA
mTOR Signaling	0.751	0.177419	0.00476	VEGFA
Role of NFAT in Cardiac Hypertrophy	0.744	0.180302	0.00467	IL6
EIF2 Signaling	0.726	0.187932	0.00446	VEGFA
Cardiac Hypertrophy Signaling	0.699	0.199986	0.00417	IL6
Signaling by Rho Family GTPases	0.692	0.203236	0.0041	CDH1
Protein Ubiquitination Pathway	0.649	0.224388	0.00366	IFNG
Synaptogenesis Signaling Pathway	0.598	0.252348	0.00321	CDH1
Estrogen Receptor Signaling	0.579	0.263633	0.00305	VEGFA
Molecular Mechanisms of Cancer	0.515	0.305492	0.00256	CDH1
Axonal Guidance Signaling	0.439	0.363915	0.00207	VEGFA
Breast Cancer Regulation by Stathmin1	0.371	0.425598	0.00169	VEGFA
