## Supplementary Tables for "Genes associated with liver damage signalling pathways may impact the severity of COVID-19 symptoms in Spanish and Italian populations": Supplementary table 7_Caveolar endocytosis pathways gene locations.xlsx

### Sheet: List genes
name2
CD55
DYRK3
CD48
ITGA10
ITGA6
ITGA4
ITGB6
ITSN2
MAP3K2
RAB5A
ITGB5
ITGA9
ALB
EGF
ITGA2
ITGA1
HLA-F
FLOT1
HLA-G
FYN
HLA-A
HLA-C
HLA-B
HLA-E
HLA-H
HLA-J
HLA-L
CAV1
EGFR
ITGB8
ABL1
FLNA
ITGA8
ITGB1
INS
ITGB7
ITGA7
RAB5B
ITGA5
ITGA11
LCAT
ITGB3
ITGB4
ITGA2B
RAB5C
FLOT2
ITGA3
CAVIN1
INSR
DNM2
PRKACA
DSTN
PTPN1
SRC
ITGB2
ITSN1
TRIOBP

### Sheet: UCSC_Caveolar endocytosis_1Mb
#name	chrom	strand	txStart_1Mb	txEnd_1Mb	txStart	txEnd	exonStarts	exonEnds	score	name2
NM_000574.5	chr1	+	206495022	208534311	207495022	207534311	207495022,207495726,207497903,207498966,207500096,207504452,207510037,207510673,207512741,207532890,	207495210,207495912,207498095,207499066,207500182,207504641,207510163,207510754,207512762,207534311,	0	CD55
NM_001004023.2	chr1	+	205808880	207828520	206808880	206828520	206808880,206810219,206810994,206820732,	206809125,206810313,206811106,206828520,	0	DYRK3
NM_001256030.1	chr1	-	159650211	161681641	160650211	160681641	160650211,160654676,160681471,	160651258,160654979,160681641,	0	CD48
NM_001300902.2	chr1	+	206495022	208514111	207495022	207514111	207495022,207495726,207497903,207498966,207500096,207504452,207510037,207510673,207512741,207513735,	207495210,207495912,207498095,207499066,207500182,207504641,207510163,207510754,207512762,207514111,	0	CD55
NM_001303040.2	chr1	+	144525029	146543868	145525029	145543868	145525029,145527612,145530266,145530877,145532114,145532456,145532756,145533054,145533411,145533797,145534082,145534888,145535734,145535997,145536852,145537175,145537422,145537736,145537988,145538217,145538723,145538979,145539364,145539682,145541440,145541801,145542212,	145525117,145527724,145530394,145531026,145532265,145532622,145532830,145533199,145533560,145533941,145534286,145535019,145535901,145536140,145536966,145537261,145537564,145537829,145538065,145538307,145538808,145539093,145539445,145539796,145541536,145541915,145543868,	0	ITGA10
NM_001303041.1	chr1	+	144524890	146543868	145524890	145543868	145524890,145530266,145530877,145532114,145532456,145532756,145533054,145533411,145533797,145534082,145534888,145535734,145535997,145536852,145537175,145537422,145537736,145537988,145538217,145538723,145538979,145539364,145539682,145541440,145541801,145542212,	145525117,145530394,145531026,145532265,145532622,145532830,145533199,145533560,145533941,145534286,145535019,145535901,145536140,145536966,145537261,145537564,145537829,145538065,145538307,145538808,145539093,145539445,145539796,145541536,145541915,145543868,	0	ITGA10
NM_001778.4	chr1	-	159648535	161681612	160648535	160681612	160648535,160650991,160654676,160681471,	160648921,160651258,160654979,160681612,	0	CD48
NM_000210.4	chr2	+	172292313	174371187	173292313	173371187	173292313,173330266,173332208,173333852,173335701,173338782,173339656,173340324,173341122,173344368,173344717,173349509,173349848,173351750,173351991,173352274,173352455,173352688,173352853,173354212,173355751,173355948,173356152,173362702,173366499,173368818,	173292698,173330391,173332288,173334108,173335833,173338993,173339850,173340413,173341241,173344467,173344779,173349670,173349992,173351866,173352181,173352358,173352535,173352766,173352956,173354386,173355850,173356059,173356251,173362828,173366629,173371187,	0	ITGA6
NM_000885.6	chr2	+	181322112	183403667	182322112	182403667	182322112,182322922,182339686,182339885,182343483,182344863,182346324,182347086,182347240,182350607,182358051,182359448,182360097,182360509,182363349,182374384,182376425,182386917,182388163,182388897,182389928,182392023,182394267,182395250,182396383,182398998,182399542,182400158,	182322578,182323044,182339793,182340015,182343551,182344993,182346410,182347149,182347378,182350719,182358146,182359539,182360143,182360664,182363504,182374534,182376502,182387068,182388259,182388977,182390018,182392114,182394375,182395376,182396503,182399097,182399662,182403667,	0	ITGA4
NM_000888.5	chr2	-	159956181	162056783	160956181	161056783	160956181,160964189,160968590,160980301,160982889,160993944,160994575,160998492,161025722,161029079,161030484,161051879,161052726,161055689,161056513,	160958345,160964356,160968710,160980399,160983112,160994362,160994710,160998582,161025818,161029241,161030650,161052126,161052931,161055769,161056783,	0	ITGB6
NM_001282354.1	chr2	-	159956176	162056824	160956176	161056824	160956176,160964189,160968590,160980301,160982889,160993944,160994575,160998492,161025722,161029079,161030484,161051879,161056513,	160958345,160964356,160968710,160980399,160983112,160994362,160994710,160998582,161025818,161029241,161030650,161052126,161056824,	0	ITGB6
NM_001316306.2	chr2	+	172292063	174371187	173292063	173371187	173292063,173330266,173332208,173333852,173337501,173338782,173339656,173340324,173341122,173344368,173344717,173349509,173349848,173351750,173351991,173352274,173352455,173352688,173352853,173354212,173355751,173355948,173356152,173362702,173366499,173368818,	173292198,173330391,173332288,173334108,173337618,173338993,173339850,173340413,173341241,173344467,173344779,173349670,173349992,173351866,173352181,173352358,173352535,173352766,173352956,173354386,173355850,173356059,173356251,173362828,173366629,173371187,	0	ITGA6
NM_001316312.1	chr2	+	181321618	183340945	182321618	182340945	182321618,182322922,182339686,182339885,182340546,	182322578,182323044,182339793,182340015,182340945,	0	ITGA4
NM_001348181.2	chr2	-	23425732	25583405	24425732	24583405	24425732,24427113,24428082,24431105,24431968,24432686,24433648,24435518,24438917,24440775,24443813,24468997,24469665,24471497,24471705,24475213,24477235,24480756,24483974,24484429,24493539,24494634,24498581,24507631,24509080,24516556,24518532,24521533,24522777,24524022,24524833,24526667,24531485,24533152,24533357,24535080,24536328,24538000,24544682,24550920,24583172,	24426652,24427287,24428166,24431188,24432090,24432902,24433816,24435617,24439101,24440882,24443935,24469189,24469762,24471619,24471751,24475380,24477300,24480962,24484119,24484611,24493637,24494810,24498718,24507712,24509220,24516644,24518673,24521683,24523040,24524108,24524971,24526731,24531625,24533249,24533561,24535244,24536392,24538093,24544749,24550984,24583405,	0	ITSN2
NM_001348183.2	chr2	-	23461801	25583405	24461801	24583405	24461801,24468997,24469665,24471497,24471705,24475213,24477235,24480756,24483974,24484429,24493539,24494634,24498581,24509080,24516556,24518532,24521533,24522777,24524022,24524833,24526667,24531485,24533152,24533357,24535080,24536328,24538000,24550920,24583172,	24465075,24469189,24469762,24471619,24471751,24475380,24477300,24480962,24484119,24484611,24493637,24494810,24498718,24509220,24516644,24518673,24521683,24523040,24524108,24524971,24526731,24531625,24533249,24533561,24535244,24536392,24538093,24550984,24583405,	0	ITSN2
NM_001371910.2	chr2	-	127056243	129145551	128056243	128145551	128056243,128066160,128072329,128075204,128075744,128079621,128081477,128081749,128083303,128084262,128087496,128087967,128093445,128095313,128096507,128100701,128145027,	128065380,128066338,128072459,128075336,128075893,128079828,128081570,128081817,128083383,128084393,128087584,128088081,128093545,128095354,128096626,128100770,128145551,	0	MAP3K2
NM_001371911.1	chr2	-	127056243	129146041	128056243	128146041	128056243,128066160,128072329,128075204,128075744,128079621,128081477,128081749,128083303,128084262,128087496,128087967,128093445,128095313,128096507,128100701,128145823,	128065380,128066338,128072459,128075336,128075893,128079828,128081570,128081817,128083383,128084393,128087584,128088081,128093545,128095354,128096626,128100770,128146041,	0	MAP3K2
NM_006609.5	chr2	-	127056243	129100805	128056243	128100805	128056243,128066160,128072329,128075204,128075744,128079621,128081477,128081749,128083303,128084262,128087496,128087967,128093445,128095313,128096507,128100701,	128065380,128066338,128072459,128075336,128075893,128079828,128081570,128081817,128083383,128084393,128087584,128088081,128093545,128095354,128096626,128100805,	0	MAP3K2
NM_147152.3	chr2	-	23443187	25583405	24443187	24583405	24443187,24468997,24469665,24471497,24471705,24475213,24477235,24480756,24483974,24484429,24493539,24494634,24498581,24507631,24509080,24516556,24518532,24521533,24522777,24524022,24524833,24526667,24531485,24533152,24533357,24535080,24536328,24538000,24550920,24583172,	24443935,24469189,24469762,24471619,24471751,24475380,24477300,24480962,24484119,24484611,24493637,24494810,24498718,24507712,24509220,24516644,24518673,24521683,24523040,24524108,24524971,24526731,24531625,24533249,24533561,24535244,24536392,24538093,24550984,24583405,	0	ITSN2
NM_001292048.1	chr3	+	18988571	21026667	19988571	20026667	19988571,19992297,20017134,20017538,20019801,20025199,	19989013,19992553,20017244,20017661,20019895,20026667,	0	RAB5A
NM_001354764.1	chr3	-	123480794	125620258	124480794	124620258	124480794,124483237,124485072,124487859,124492536,124515234,124527868,124536467,124538585,124540159,124560229,124567155,124578088,124592292,124620112,	124482565,124483404,124485192,124487960,124492759,124515664,124528003,124536557,124538681,124540321,124560398,124567405,124578293,124592378,124620258,	0	ITGB5
NM_001354765.1	chr3	-	123480794	125606531	124480794	124606531	124480794,124483237,124485072,124487859,124492536,124515234,124527868,124536467,124538585,124540159,124560229,124567155,124578088,124592292,124606446,	124482565,124483404,124485192,124487960,124492759,124515664,124528003,124536557,124538681,124540321,124560398,124567405,124578293,124592378,124606531,	0	ITGB5
NM_002207.3	chr3	+	36493631	38864998	37493631	37864998	37493631,37512497,37514844,37522974,37535991,37544668,37547490,37550049,37555253,37558994,37560750,37565011,37567516,37574804,37583915,37670677,37695204,37725355,37774202,37778394,37783220,37785416,37791952,37818882,37821392,37826467,37845313,37860381,	37494050,37512625,37514951,37523098,37536059,37544798,37547576,37550118,37555391,37559100,37560845,37565102,37567562,37574959,37584076,37670827,37695281,37725506,37774289,37778474,37783310,37785525,37792060,37819008,37821512,37826569,37845433,37864998,	0	ITGA9
NM_002213.5	chr3	-	123480794	125606212	124480794	124606212	124480794,124483237,124485072,124487859,124492536,124515234,124527868,124536467,124538585,124540159,124560229,124567155,124578088,124592292,124605777,	124482565,124483404,124485192,124487960,124492759,124515664,124528003,124536557,124538681,124540321,124560398,124567405,124578293,124592378,124606212,	0	ITGB5
NM_004162.5	chr3	+	18988588	21026667	19988588	20026667	19988588,19992297,20017092,20017538,20019801,20025199,	19989013,19992553,20017244,20017661,20019895,20026667,	0	RAB5A
NM_000477.7	chr4	+	73270003	75287199	74270003	74287199	74270003,74270832,74272345,74274310,74275071,74276028,74277712,74279136,74280751,74281972,74283247,74283804,74285223,74285970,74286808,	74270123,74270890,74272478,74274522,74275204,74276126,74277842,74279351,74280884,74282070,74283386,74284028,74285356,74286038,74287199,	0	ALB
NM_001178130.3	chr4	+	109834038	111934922	110834038	110934922	110834038,110862101,110864409,110864997,110866228,110880467,110882022,110883018,110884328,110885556,110890126,110895858,110897167,110901127,110901981,110904577,110908899,110909739,110915888,110920834,110925660,110929307,110932357,	110834618,110862301,110864591,110865225,110866431,110880593,110882145,110883141,110884454,110885693,110890275,110895963,110897391,110901295,110902131,110904697,110909016,110909865,110916036,110921002,110925778,110929386,110934922,	0	EGF
NM_002203.4	chr5	+	51285181	53390609	52285181	52390609	52285181,52322577,52337941,52340830,52344192,52344472,52347240,52351367,52351813,52353854,52355703,52356730,52358615,52360741,52361670,52362947,52365938,52367767,52368442,52368947,52370214,52370890,52371050,52374601,52376340,52377421,52379169,52382781,52385775,52386348,	52285362,52322698,52338051,52340922,52344307,52344600,52347389,52351518,52351979,52353931,52355842,52356876,52358759,52360945,52361807,52363087,52366090,52367878,52368525,52369089,52370307,52370967,52371134,52374704,52376451,52377526,52379283,52382871,52385892,52390609,	0	ITGA2
NM_181501.2	chr5	+	51083749	53255039	52083749	52255039	52083749,52145198,52157280,52160596,52160804,52161523,52177704,52183646,52189505,52193285,52194068,52201592,52204727,52205991,52211293,52214561,52216161,52218606,52221107,52223413,52225454,52227876,52229723,52233230,52235419,52235669,52240772,52243174,52248236,	52084248,52145319,52157393,52160685,52160916,52161651,52177853,52183797,52189671,52193359,52194213,52201738,52204871,52206249,52211424,52214728,52216298,52218717,52221317,52223494,52225531,52227966,52229826,52233344,52235521,52235774,52240865,52243291,52255039,	0	ITGA1
NM_001098478.2	chr6	+	28691210	30694301	29691210	29694301	29691210,29691434,29691949,29693223,29693787,29694179,	29691304,29691704,29692225,29693340,29693820,29694301,	0	HLA-F
NM_001098479.2	chr6	+	28691210	30695073	29691210	29695073	29691210,29691434,29691949,29692807,29693223,29693787,29694659,	29691304,29691704,29692225,29693083,29693340,29693820,29695073,	0	HLA-F
NM_001318875.1	chr6	-	29695485	31710628	30695485	30710628	30695485,30697798,30698204,30698458,30698695,30707934,30708272,30708455,30709390,30709568,30709923,30710303,	30695922,30697963,30698342,30698504,30698877,30708087,30708368,30708575,30709481,30709644,30709980,30710628,	0	FLOT1
NM_001363567.1	chr6	+	28794755	30798899	29794755	29798899	29794755,29795612,29795823,29796319,29797194,29797592,29798154,29798544,	29794821,29795694,29796093,29796595,29797470,29797709,29798187,29798899,	0	HLA-G
NM_001370529.1	chr6	-	110981534	113081120	111981534	112081120	111981534,111995701,112015577,112015830,112017479,112021306,112024087,112025201,112029124,112035549,112041007,112081047,	111983150,111995833,112015731,112015907,112017659,112021471,112024237,112025305,112029223,112035646,112041265,112081120,	0	FYN
NM_002037.5	chr6	-	110981534	113194655	111981534	112194655	111981534,111995701,112015577,112015830,112017479,112021306,112024087,112025201,112029124,112035549,112041007,112101768,112167791,112194170,	111983150,111995833,112015731,112015907,112017659,112021471,112024237,112025305,112029223,112035646,112041265,112101838,112167832,112194655,	0	FYN
NM_002116.8	chr6	+	28910308	30913647	29910308	29913647	29910308,29910533,29911044,29911898,29912276,29912835,29913010,29913227,	29910403,29910803,29911320,29912174,29912393,29912868,29913058,29913647,	0	HLA-A
NM_002117.6	chr6	-	30236525	32239869	31236525	31239869	31236525,31237114,31237269,31237742,31237986,31238849,31239375,31239775,	31236950,31237162,31237302,31237862,31238262,31239125,31239645,31239869,	0	HLA-C
NM_005514.8	chr6	-	30321651	32324956	31321651	31324956	31321651,31322255,31322409,31322883,31323093,31323943,31324464,31324862,	31322073,31322303,31322442,31323000,31323369,31324219,31324734,31324956,	0	HLA-B
NM_005516.6	chr6	+	29457285	31461971	30457285	30461971	30457285,30457502,30458016,30458913,30459313,30460180,30460317,30460525,	30457372,30457772,30458292,30459189,30459430,30460213,30460360,30461971,	0	HLA-E
NM_005803.4	chr6	-	29695485	31710464	30695485	30710464	30695485,30697798,30698204,30698458,30698695,30707934,30708272,30708455,30708966,30709390,30709568,30709923,30710303,	30695922,30697963,30698342,30698504,30698877,30708087,30708368,30708575,30709110,30709481,30709644,30709980,30710464,	0	FLOT1
NM_018950.2	chr6	+	28691116	30694303	29691116	29694303	29691116,29691434,29691949,29692807,29693223,29693787,29694179,	29691304,29691704,29692225,29693083,29693340,29693820,29694303,	0	HLA-F
NM_153047.4	chr6	-	110981534	113194274	111981534	112194274	111981534,111995701,112015577,112015830,112017479,112020717,112024087,112025201,112029124,112035549,112041007,112101768,112167791,112194170,	111983150,111995833,112015731,112015907,112017659,112020873,112024237,112025305,112029223,112035646,112041265,112101838,112167832,112194274,	0	FYN
NM_153048.3	chr6	-	110981534	113080334	111981534	112080334	111981534,111995701,112015577,112015830,112017479,112024087,112025201,112029124,112035549,112041007,112080242,	111983150,111995833,112015731,112015907,112017659,112024237,112025305,112029223,112035646,112041265,112080334,	0	FYN
NR_001434.4	chr6	+	28855349	30858856	29855349	29858856	29855349,29855731,29856243,29857104,29857483,29858040,29858215,29858429,	29855607,29856001,29856519,29857381,29857600,29858073,29858262,29858856,	0	HLA-H
NR_024240.1	chr6	+	28973747	30977733	29973747	29977733	29973747,29974216,29974576,29975965,29976814,29977096,29977311,	29973916,29974446,29974846,29976239,29976954,29977144,29977733,	0	HLA-J
NR_027822.1	chr6	+	29227338	31234728	30227338	30234728	30227338,30227703,30228173,30228980,30229363,30230071,30231052,	30227474,30227861,30228384,30229256,30229480,30230119,30234728,	0	HLA-L
NM_001172895.1	chr7	+	115165062	117201239	116165062	116201239	116165062,116166578,116198999,	116165859,116166743,116201239,	0	CAV1
NM_001172896.2	chr7	+	115166415	117201233	116166415	116201233	116166415,116198999,	116166743,116201233,	0	CAV1
NM_001346897.2	chr7	+	54086709	56270769	55086709	55270769	55086709,55209978,55210997,55218986,55220238,55221703,55223522,55224225,55224451,55225355,55227831,55229191,55231425,55232972,55238867,55240675,55241613,55242414,55248985,55259411,55260458,55266409,55268008,55268880,55269427,55270209,	55087058,55210130,55211181,55219055,55220357,55221845,55223639,55224352,55224525,55225446,55228031,55229324,55231516,55233130,55238906,55240817,55241736,55242513,55249171,55259567,55260534,55266556,55268106,55269048,55269475,55270769,	0	EGFR
NM_001346899.1	chr7	+	54086713	56275773	55086713	55275773	55086713,55209978,55210997,55218986,55220238,55221703,55223522,55224225,55224451,55225355,55227831,55229191,55231425,55232972,55238867,55240675,55241613,55242414,55248985,55259411,55260458,55266409,55268008,55268880,55269427,55270209,55272948,	55087058,55210130,55211181,55219055,55220357,55221845,55223639,55224352,55224525,55225446,55228031,55229324,55231516,55233130,55238906,55240817,55241736,55242513,55249171,55259567,55260534,55266556,55268106,55269048,55269475,55270318,55275773,	0	EGFR
NM_001346900.2	chr7	+	54177531	56279321	55177531	55279321	55177531,55209978,55210997,55214298,55218986,55220238,55221703,55223522,55224225,55224451,55225355,55227831,55229191,55231425,55232972,55238867,55240675,55241613,55242414,55248985,55259411,55260458,55266409,55268008,55268880,55269427,55270209,55272948,	55177651,55210130,55211181,55214433,55219055,55220357,55221845,55223639,55224352,55224525,55225446,55228031,55229324,55231516,55233130,55238906,55240817,55241736,55242513,55249171,55259567,55260534,55266556,55268106,55269048,55269475,55270318,55279321,	0	EGFR
NM_001346941.2	chr7	+	54086709	56279321	55086709	55279321	55086709,55223522,55224225,55224451,55225355,55227831,55229191,55231425,55232972,55238867,55240675,55241613,55242414,55248985,55259411,55260458,55266409,55268008,55268880,55269427,55270209,55272948,	55087058,55223639,55224352,55224525,55225446,55228031,55229324,55231516,55233130,55238906,55240817,55241736,55242513,55249171,55259567,55260534,55266556,55268106,55269048,55269475,55270318,55279321,	0	EGFR
NM_001753.5	chr7	+	115165089	117201233	116165089	116201233	116165089,116166578,116198999,	116165146,116166743,116201233,	0	CAV1
NM_002214.3	chr7	+	19370522	21455377	20370522	20455377	20370522,20403259,20406634,20418673,20420288,20421349,20431025,20434518,20438482,20441343,20444250,20445684,20449237,20449497,	20371556,20403345,20406809,20418920,20420454,20421508,20431121,20434608,20438617,20441749,20444476,20445794,20449401,20455377,	0	ITGB8
NM_201282.2	chr7	+	54086709	56236328	55086709	55236328	55086709,55209978,55210997,55214298,55218986,55220238,55221703,55223522,55224225,55224451,55225355,55227831,55229191,55231425,55232972,55236215,	55087058,55210130,55211181,55214433,55219055,55220357,55221845,55223639,55224352,55224525,55225446,55228031,55229324,55231516,55233130,55236328,	0	EGFR
NM_201283.1	chr7	+	54086724	56224644	55086724	55224644	55086724,55209978,55210997,55214298,55218986,55220238,55221703,55223522,55224225,55224451,	55087058,55210130,55211181,55214433,55219055,55220357,55221845,55223639,55224352,55224644,	0	EGFR
NM_201284.2	chr7	+	54086709	56238730	55086709	55238730	55086709,55209978,55210997,55214298,55218986,55220238,55221703,55223522,55224225,55224451,55225355,55227831,55229191,55231425,55232972,55237999,	55087058,55210130,55211181,55214433,55219055,55220357,55221845,55223639,55224352,55224525,55225446,55228031,55229324,55231516,55233130,55238730,	0	EGFR
NM_005157.6	chr9	+	132710640	134763062	133710640	133763062	133710640,133729450,133730187,133738149,133747515,133748246,133750254,133753801,133755454,133755886,133759355,	133710912,133729624,133730483,133738422,133747600,133748424,133750439,133753954,133755544,133756051,133763062,	0	ABL1
NM_007313.2	chr9	+	132589267	134763062	133589267	133763062	133589267,133729450,133730187,133738149,133747515,133748246,133750254,133753801,133755454,133755886,133759355,	133589842,133729624,133730483,133738422,133747600,133748424,133750439,133753954,133755544,133756051,133763062,	0	ABL1
NM_001110556.2	chrX	-	152576898	154603002	153576898	153603002	153576898,153577729,153578016,153578398,153579276,153579948,153580251,153580548,153580920,153581139,153581368,153581663,153581921,153582282,153582518,153582748,153582983,153583192,153585618,153585801,153586566,153586812,153587351,153587613,153587851,153588099,153588357,153589675,153590037,153590346,153590609,153590785,153591028,153592389,153592626,153592893,153593188,153593503,153593716,153594391…	153577404,153577933,153578235,153578575,153579409,153580064,153580389,153580815,153581043,153581292,153581572,153581825,153582095,153582411,153582659,153582851,153583079,153583440,153585642,153585991,153586723,153586936,153587522,153587774,153588014,153588273,153588955,153589938,153590155,153590516,153590700,153590946,153591152,153592533,153592740,153593087,153593325,153593627,153593854,153594592…	0	FLNA
NM_001456.3	chrX	-	152576899	154603006	153576899	153603006	153576899,153577729,153578016,153578398,153579276,153579948,153580251,153580548,153580920,153581139,153581368,153581663,153581921,153582282,153582518,153582748,153582983,153583192,153585801,153586566,153586812,153587351,153587613,153587851,153588099,153588357,153589675,153590037,153590346,153590609,153590785,153591028,153592389,153592626,153592893,153593188,153593503,153593716,153594391,153594675…	153577404,153577933,153578235,153578575,153579409,153580064,153580389,153580815,153581043,153581292,153581572,153581825,153582095,153582411,153582659,153582851,153583079,153583440,153585991,153586723,153586936,153587522,153587774,153588014,153588273,153588955,153589938,153590155,153590516,153590700,153590946,153591152,153592533,153592740,153593087,153593325,153593627,153593854,153594592,153594838…	0	FLNA
NM_001291494.1	chr10	-	14555947	16762334	15555947	15762334	15555947,15561288,15573048,15590453,15600072,15614209,15617487,15628582,15634223,15639205,15646206,15647722,15648283,15649675,15650233,15655658,15658512,15686028,15688844,15697352,15700997,15702877,15714622,15719590,15720720,15726002,15729936,15760764,15761561,	15559243,15561411,15573150,15590567,15600201,15614368,15617593,15628663,15634303,15639298,15646354,15647790,15648421,15649830,15650289,15655766,15658558,15686220,15689050,15697405,15701054,15702921,15714748,15719636,15720782,15726126,15730037,15760898,15762334,	0	ITGA8
NM_002211.4	chr10	-	32189245	34247158	33189245	33247158	33189245,33197295,33199150,33200375,33200813,33208812,33209172,33211184,33211567,33212512,33214798,33217021,33218749,33221442,33224419,33247072,	33190563,33197462,33199383,33200598,33201052,33209012,33209313,33211274,33211663,33212668,33215037,33217192,33218972,33221528,33224486,33247158,	0	ITGB1
NM_003638.3	chr10	-	14555952	16761921	15555952	15761921	15555952,15561288,15573048,15590453,15600072,15614209,15617487,15628582,15634223,15639205,15646206,15647722,15648283,15649675,15650233,15655658,15658512,15686028,15688844,15697352,15700997,15702877,15713601,15714622,15719590,15720720,15726002,15729936,15760764,15761561,	15559243,15561411,15573150,15590567,15600201,15614368,15617593,15628663,15634303,15639298,15646354,15647790,15648421,15649830,15650289,15655766,15658558,15686220,15689050,15697405,15701054,15702921,15713646,15714748,15719636,15720782,15726126,15730037,15760898,15761921,	0	ITGA8
NM_033668.2	chr10	-	32189245	34224486	33189245	33224486	33189245,33195990,33197295,33199150,33200375,33200813,33208812,33209172,33211184,33211567,33212512,33214798,33217021,33218749,33221442,33224419,	33190563,33196071,33197462,33199383,33200598,33201052,33209012,33209313,33211274,33211663,33212668,33215037,33217192,33218972,33221528,33224486,	0	ITGB1
NM_133376.2	chr10	-	32189245	34246822	33189245	33246822	33189245,33197295,33199150,33200375,33200813,33208812,33209172,33211184,33211567,33212512,33214798,33217021,33218749,33221442,33224419,33246686,	33190563,33197462,33199383,33200598,33201052,33209012,33209313,33211274,33211663,33212668,33215037,33217192,33218972,33221528,33224486,33246822,	0	ITGB1
NM_000207.3	chr11	-	1181008	3182439	2181008	2182439	2181008,2182014,2182397,	2181227,2182218,2182439,	0	INS
NM_000889.3	chr12	-	52585106	54601035	53585106	53601035	53585106,53585642,53586113,53586474,53586923,53587491,53587981,53589157,53589409,53589824,53590362,53591276,53591533,53594026,53594855,53600985,	53585420,53585803,53586322,53586694,53587147,53587685,53588128,53589247,53589505,53589983,53590604,53591447,53591735,53594230,53594978,53601035,	0	ITGB7
NM_001144996.2	chr12	-	55078351	57101688	56078351	56101688	56078351,56081754,56081985,56082627,56086627,56086924,56087804,56088039,56088226,56088398,56088561,56089305,56090066,56090682,56090999,56091234,56091478,56091721,56092166,56092493,56094045,56094682,56096655,56096834,56101260,	56079072,56081880,56082084,56082741,56086759,56087101,56087907,56088114,56088306,56088479,56088754,56089421,56090216,56090852,56091061,56091330,56091606,56091810,56092360,56092701,56094177,56094938,56096735,56096962,56101688,	0	ITGA7
NM_001144997.1	chr12	-	55078351	57106089	56078351	56106089	56078351,56081754,56081985,56082627,56086627,56086924,56087804,56088039,56088226,56088398,56088561,56089305,56090066,56090682,56090999,56091234,56091478,56091721,56092166,56092493,56094045,56094682,56095162,56105846,56106040,	56079072,56081880,56082084,56082741,56086759,56087101,56087907,56088114,56088306,56088479,56088754,56089421,56090216,56090852,56091061,56091330,56091606,56091810,56092360,56092701,56094177,56094938,56095200,56105918,56106089,	0	ITGA7
NM_001252036.1	chr12	+	55367696	57390467	56367696	56390467	56367696,56380652,56383730,56384465,56385143,56385880,	56367784,56380907,56383882,56384588,56385237,56390467,	0	RAB5B
NM_001252037.1	chr12	+	55367794	57390467	56367794	56390467	56367794,56380652,56383730,56385143,56385880,	56367923,56380907,56383882,56385237,56390467,	0	RAB5B
NM_001367993.1	chr12	-	55078351	57106192	56078351	56106192	56078351,56081754,56081985,56082627,56086627,56086924,56087804,56088039,56088226,56088398,56088561,56089305,56090066,56090682,56090999,56091234,56091478,56091721,56092166,56092493,56094045,56094682,56096655,56096834,56105846,56106040,	56079072,56081880,56082084,56082741,56086759,56087101,56087907,56088114,56088306,56088479,56088754,56089421,56090216,56090852,56091061,56091330,56091606,56091810,56092360,56092701,56094177,56094938,56096735,56096962,56105918,56106192,	0	ITGA7
NM_002205.5	chr12	-	53789044	55813050	54789044	54813050	54789044,54791148,54792380,54793428,54793647,54794629,54795156,54795368,54795559,54795784,54795963,54796766,54796970,54797408,54797694,54797928,54798213,54798486,54798949,54799447,54799653,54801432,54801615,54801893,54802539,54802676,54803015,54803268,54805617,54812764,	54790160,54791271,54792482,54793542,54793731,54794779,54795262,54795449,54795639,54795877,54796114,54796834,54797108,54797563,54797750,54798030,54798259,54798678,54799158,54799500,54799710,54801476,54801660,54802019,54802585,54802738,54803136,54803381,54805748,54813050,	0	ITGA5
NM_002868.4	chr12	+	55367861	57390467	56367861	56390467	56367861,56380652,56383730,56384465,56385143,56385880,	56367923,56380907,56383882,56384588,56385237,56390467,	0	RAB5B
NM_001004439.2	chr15	-	67588869	69724502	68588869	68724502	68588869,68596109,68599685,68599923,68603331,68603627,68605110,68606116,68607988,68609602,68612522,68613755,68617468,68618991,68620433,68623318,68624196,68624675,68628034,68631837,68641167,68642954,68643595,68649488,68650795,68653927,68657044,68661521,68695256,68724353,	68595468,68596223,68599781,68600034,68603418,68603741,68605201,68606206,68608065,68609701,68612730,68613841,68617579,68619134,68620600,68623449,68624400,68624816,68628183,68631982,68641238,68643120,68643740,68649637,68650923,68654042,68657136,68661622,68695368,68724502,	0	ITGA11
NM_000229.2	chr16	-	66973652	68978023	67973652	67978023	67973652,67976265,67976573,67976763,67976958,67977850,	67974381,67976490,67976669,67976879,67977115,67978023,	0	LCAT
NM_000212.2	chr17	+	44331207	46390077	45331207	45390077	45331207,45351784,45360719,45361808,45363625,45364435,45367046,45367550,45368319,45369504,45376673,45377843,45380086,45384836,45387504,	45331306,45351870,45360915,45362061,45363788,45364597,45367142,45367640,45368454,45369934,45376896,45377944,45380206,45385003,45390077,	0	ITGB3
NM_000213.5	chr17	+	72717538	74753899	73717538	73753899	73717538,73720773,73723274,73723484,73723731,73724457,73725345,73726321,73726955,73727326,73727892,73728243,73729570,73732131,73732368,73732645,73733402,73733618,73735752,73735960,73736438,73736873,73737062,73738421,73738662,73739793,73744921,73746191,73746760,73747054,73748254,73748526,73749845,73750656,73751781,73752509,73752784,73753023,73753280,73753496,	73717692,73720862,73723357,73723586,73723936,73724554,73725517,73726585,73727045,73727449,73728054,73728320,73729773,73732235,73732467,73732775,73733525,73733725,73735786,73736152,73736542,73736932,73737086,73738570,73738842,73739942,73745126,73746349,73746941,73747192,73748437,73748658,73750055,73750896,73751931,73752698,73752940,73753188,73753391,73753899,	0	ITGB4
NM_000419.5	chr17	-	41449548	43467017	42449548	42467017	42449548,42451721,42452026,42452365,42452958,42453200,42453452,42453675,42454376,42455065,42455729,42456010,42457056,42457369,42457613,42457753,42457967,42458246,42460860,42461261,42461452,42461678,42461905,42462315,42462531,42462653,42462918,42463191,42463377,42466653,	42449791,42451838,42452128,42452479,42453084,42453353,42453552,42453756,42454456,42455158,42455877,42456078,42457182,42457521,42457669,42457858,42458013,42458429,42461072,42461314,42461506,42461722,42461953,42462444,42462577,42462703,42463084,42463289,42463499,42467017,	0	ITGA2B
NM_001005619.1	chr17	+	72720775	74753899	73720775	73753899	73720775,73723274,73723484,73723731,73724457,73725345,73726321,73726955,73727326,73727892,73728243,73729570,73732131,73732368,73732645,73733402,73733618,73735752,73735960,73736438,73736873,73737062,73738421,73738662,73739793,73744921,73746191,73746760,73747054,73748254,73748526,73750656,73751135,73751781,73752509,73752784,73753023,73753280,73753496,	73720862,73723357,73723586,73723936,73724554,73725517,73726585,73727045,73727449,73728054,73728320,73729773,73732235,73732467,73732775,73733525,73733725,73735786,73736152,73736542,73736932,73737086,73738570,73738842,73739942,73745126,73746349,73746941,73747192,73748437,73748658,73750896,73751294,73751931,73752698,73752940,73753188,73753391,73753899,	0	ITGB4
NM_001252039.2	chr17	-	39276996	41307007	40276996	40307007	40276996,40278772,40280278,40280666,40282354,40283624,40306910,	40277916,40278866,40280401,40280818,40282608,40283840,40307007,	0	RAB5C
NM_001330170.2	chr17	-	26206356	28224751	27206356	27224751	27206356,27207730,27208209,27208831,27209135,27209354,27209590,27210125,27212874,27215962,27224543,	27207617,27207880,27208393,27209046,27209255,27209468,27209709,27210249,27212965,27216044,27224751,	0	FLOT2
NM_002204.4	chr17	+	47133473	49167845	48133473	48167845	48133473,48141440,48141891,48145419,48148207,48148674,48149349,48151279,48151507,48151811,48152822,48152962,48153689,48153947,48154337,48154742,48155409,48155570,48156187,48156439,48156798,48157625,48158673,48165107,48165588,48166473,	48134009,48141568,48141971,48145669,48148294,48148882,48149546,48151368,48151644,48151898,48152890,48153099,48153839,48154045,48154485,48154811,48155489,48155648,48156290,48156622,48156921,48157739,48158772,48165233,48165730,48167845,	0	ITGA3
NM_012232.6	chr17	-	39554466	41575274	40554466	40575274	40554466,40574644,	40557406,40575274,	0	CAVIN1
NM_000208.4	chr19	-	6112275	8294425	7112275	7294425	7112275,7119459,7120630,7122624,7122889,7125293,7126594,7128862,7132168,7141687,7142826,7150507,7152736,7163042,7166164,7167978,7170547,7172300,7174593,7184326,7267355,7293802,	7117421,7119594,7120760,7122784,7123000,7125538,7126662,7128965,7132328,7141827,7143101,7150543,7152938,7163210,7166415,7168105,7170762,7172445,7174742,7184648,7267907,7294425,	0	INSR
NM_001005360.2	chr19	+	9828728	11942586	10828728	10942586	10828728,10870413,10883154,10886378,10887793,10893635,10897239,10904395,10906047,10906736,10909161,10912963,10916591,10919244,10922939,10930655,10934463,10935732,10939711,10940802,10941653,	10829079,10870487,10883304,10886582,10887892,10893796,10897382,10904531,10906115,10906875,10909248,10913034,10916643,10919256,10923053,10930765,10934575,10935897,10939944,10941054,10942586,	0	DNM2
NM_001190716.2	chr19	+	9828754	11942579	10828754	10942579	10828754,10870413,10883154,10886378,10887793,10893635,10897239,10904395,10906047,10906736,10909161,10912963,10916591,10919244,10922939,10930655,10934463,10935732,10939711,10940802,10941656,	10829079,10870487,10883304,10886582,10887892,10893796,10897382,10904531,10906115,10906875,10909248,10913034,10916643,10919256,10923053,10930765,10934575,10935897,10939944,10941054,10942579,	0	DNM2
NM_001304349.1	chr19	-	13202499	15219202	14202499	14219202	14202499,14204439,14208172,14208390,14208575,14211637,14213627,14217571,14218159,14218522,	14204049,14204604,14208295,14208486,14208702,14211720,14213726,14217700,14218221,14219202,	0	PRKACA
NM_002730.4	chr19	-	13202499	15228574	14202499	14228574	14202499,14204439,14208172,14208390,14208575,14211637,14213627,14217571,14218159,14228313,	14204049,14204604,14208295,14208486,14208702,14211720,14213726,14217700,14218221,14228574,	0	PRKACA
NM_207518.3	chr19	-	13202499	15225003	14202499	14225003	14202499,14204439,14208172,14208390,14208575,14211637,14213627,14217571,14218159,14224945,	14204049,14204604,14208295,14208486,14208702,14211720,14213726,14217700,14218221,14225003,	0	PRKACA
NM_001011546.2	chr20	+	16550719	18590564	17550719	17590564	17550719,17572576,17581382,17585199,17587681,	17550856,17572708,17581690,17585276,17590564,	0	DSTN
NM_001278618.1	chr20	+	48126857	50201299	49126857	49201299	49126857,49181505,49184916,49191053,49194956,49195704,49196239,49197801,49199228,	49127127,49181606,49185015,49191191,49195166,49195866,49196463,49197997,49201299,	0	PTPN1
NM_002827.4	chr20	+	48126919	50201778	49126919	49201778	49126919,49177899,49181505,49184916,49191053,49194956,49195704,49196239,49197801,49199228,	49127127,49177990,49181606,49185015,49191191,49195166,49195866,49196463,49197997,49201778,	0	PTPN1
NM_005417.4	chr20	+	34973087	37033835	35973087	36033835	35973087,35993606,36011021,36012552,36014477,36022297,36022576,36024564,36026101,36028517,36030004,36030837,36031151,36031573,	35973290,35993680,36011189,36012806,36014577,36022396,36022680,36024714,36026257,36028697,36030081,36030991,36031283,36033835,	0	SRC
NM_198291.2	chr20	+	34974530	37033835	35974530	36033835	35974530,35993606,36011021,36012552,36014477,36022297,36022576,36024564,36026101,36028517,36030004,36030837,36031151,36031573,	35974658,35993680,36011189,36012806,36014577,36022396,36022680,36024714,36026257,36028697,36030081,36030991,36031283,36033835,	0	SRC
NM_000211.5	chr21	-	45305867	47340814	46305867	46340814	46305867,46306650,46308607,46309190,46309892,46311723,46313318,46314885,46318981,46320234,46321406,46323279,46326829,46330198,46330639,46340735,	46306345,46306817,46308810,46309410,46310137,46311911,46313459,46314975,46319077,46320390,46321648,46323450,46327010,46330287,46330700,46340814,	0	ITGB2
NM_001001132.2	chr21	+	34014806	36210802	35014806	35210802	35014806,35091101,35093482,35094892,35107348,35122447,35124114,35127601,35134226,35138178,35140016,35144364,35147032,35147271,35153764,35154297,35166644,35169682,35172111,35174733,35183278,35186216,35190570,35191544,35195790,35199121,35201927,35206610,35208744,35209290,	35015019,35091161,35093575,35094956,35107509,35122627,35124211,35127702,35134290,35138316,35140132,35144627,35147182,35147412,35153852,35154437,35166772,35169912,35172233,35174748,35183526,35186376,35190776,35191627,35195957,35199167,35202049,35206728,35208936,35210802,	0	ITSN1
NM_001127491.3	chr21	-	45305867	47348730	46305867	46348730	46305867,46306650,46308607,46309190,46309892,46311723,46313318,46314885,46318981,46320234,46321406,46323279,46326829,46330198,46330639,46348568,	46306345,46306817,46308810,46309410,46310137,46311911,46313459,46314975,46319077,46320390,46321648,46323450,46327010,46330287,46330700,46348730,	0	ITGB2
NM_001331010.2	chr21	+	34014806	36272165	35014806	35272165	35014806,35091101,35093482,35094892,35107348,35122447,35124114,35127601,35134226,35138178,35140016,35144364,35147032,35147271,35153764,35154297,35166644,35169682,35172111,35183278,35186216,35190570,35191544,35195790,35199121,35201927,35206610,35208744,35229039,35230989,35237454,35239536,35247657,35254546,35255853,35257344,35257742,35258590,35260455,	35015019,35091161,35093575,35094956,35107509,35122627,35124211,35127702,35134290,35138316,35140132,35144627,35147182,35147412,35153852,35154437,35166772,35169912,35172233,35183526,35186376,35190776,35191627,35195957,35199167,35202049,35206728,35208936,35229161,35231096,35237638,35239635,35247825,35254759,35255975,35257427,35257826,35258764,35272165,	0	ITSN1
NM_001039141.3	chr22	+	37093054	39172563	38093054	38172563	38093054,38093594,38097312,38106433,38109216,38111769,38119191,38129304,38130405,38134648,38136901,38147778,38150883,38151107,38151556,38153619,38155160,38161676,38164080,38165034,38165268,38167656,38168607,38169789,	38093096,38093703,38097486,38106573,38109418,38111941,38122510,38129419,38131449,38134726,38137039,38147835,38150991,38151197,38151666,38154145,38155271,38161824,38164183,38165194,38165382,38167743,38168771,38172563,	0	TRIOBP
NM_007032.5	chr22	+	37142240	39172563	38142240	38172563	38142240,38147778,38150883,38151107,38151556,38153619,38155160,38161676,38164080,38165034,38165268,38167656,38168607,38169789,	38142427,38147835,38150991,38151197,38151666,38154145,38155271,38161824,38164183,38165194,38165382,38167743,38168771,38172563,	0	TRIOBP
NM_138632.2	chr22	+	37142240	39155961	38142240	38155961	38142240,38147778,38150883,38151107,38151556,38153619,38155160,38155423,	38142427,38147835,38150991,38151197,38151666,38154145,38155271,38155961,	0	TRIOBP
