## Supplementary Tables for "Genes associated with liver damage signalling pathways may impact the severity of COVID-19 symptoms in Spanish and Italian populations": Supplementary table 8_MSP-RON pathway gene locations.xlsx

### Sheet: MSP-RON Signalling
name2
CSF1
RPS6KA1
PRKCZ
ITGA10
E2F2
ITGA6
ITGA4
IL12A
CCR2
MST1R
ITGA9
F11
TLR2
F12
IL3
PIK3R1
IL12B
ITGA2
ITGA1
TNF
JAK2
TLR4
IL3RA
ITGA8
IFNG
ITGA7
ITGA5
ITGA11
ITGAM
ITGA2B
NOS2
ITGA3
CCL2
KLK2
KLK6
KLK3
KLK5
KLK10
KLK11
KLK7
KLK15
KLK8
KLK4
KLK14
KLK13
KLK12
KLK1
KLK9
ITGB2
CSF2RB
TRIOBP

### Sheet: UCSC_hg19_MSP-RON_1Mb
#name	chrom	strand	txStart_1Mb	txEnd_1Mb	txStart	txEnd	exonStarts	exonEnds	score	name2
NM_000757.6	chr1	+	109453470	111473614	110453470	110473614	110453470,110456880,110458255,110459914,110464468,110465787,110467397,110467768,110471473,	110453684,110457003,110458318,110460085,110464616,110466812,110467450,110467824,110473614,	0	CSF1
NM_001006665.2	chr1	+	25872332	27901516	26872332	26901516	26872332,26873357,26873679,26877887,26878134,26879881,26880704,26881086,26881641,26882027,26883144,26883488,26885297,26887216,26887535,26887995,26897939,26898339,26898666,26899714,26900569,	26872526,26873474,26873761,26877968,26878214,26879988,26880742,26881229,26881712,26882116,26883209,26883591,26885428,26887342,26887625,26888154,26898101,26898416,26898784,26899852,26901516,	0	RPS6KA1
NM_001033581.2	chr1	+	1004900	3116838	2004900	2116838	2004900,2066700,2075648,2077465,2080310,2082228,2087433,2100956,2103493,2103739,2105335,2106192,2106662,2116021,2116360,	2005368,2066786,2075780,2077547,2080363,2082417,2087531,2101043,2103629,2103827,2105455,2106272,2106752,2116137,2116838,	0	PRKCZ
NM_001033582.2	chr1	+	1036154	3116838	2036154	2116838	2036154,2066700,2075648,2077465,2080310,2082228,2087433,2100956,2103493,2103739,2105335,2106192,2106662,2116021,2116360,	2036334,2066786,2075780,2077547,2080363,2082417,2087531,2101043,2103629,2103827,2105455,2106272,2106752,2116137,2116838,	0	PRKCZ
NM_001242874.2	chr1	+	1005424	3116838	2005424	2116838	2005424,2066700,2075648,2077465,2080310,2082228,2087433,2100956,2103493,2103739,2105335,2106192,2106662,2116021,2116360,	2005714,2066786,2075780,2077547,2080363,2082417,2087531,2101043,2103629,2103827,2105455,2106272,2106752,2116137,2116838,	0	PRKCZ
NM_001303040.2	chr1	+	144525029	146543868	145525029	145543868	145525029,145527612,145530266,145530877,145532114,145532456,145532756,145533054,145533411,145533797,145534082,145534888,145535734,145535997,145536852,145537175,145537422,145537736,145537988,145538217,145538723,145538979,145539364,145539682,145541440,145541801,145542212,	145525117,145527724,145530394,145531026,145532265,145532622,145532830,145533199,145533560,145533941,145534286,145535019,145535901,145536140,145536966,145537261,145537564,145537829,145538065,145538307,145538808,145539093,145539445,145539796,145541536,145541915,145543868,	0	ITGA10
NM_001303041.1	chr1	+	144524890	146543868	145524890	145543868	145524890,145530266,145530877,145532114,145532456,145532756,145533054,145533411,145533797,145534082,145534888,145535734,145535997,145536852,145537175,145537422,145537736,145537988,145538217,145538723,145538979,145539364,145539682,145541440,145541801,145542212,	145525117,145530394,145531026,145532265,145532622,145532830,145533199,145533560,145533941,145534286,145535019,145535901,145536140,145536966,145537261,145537564,145537829,145538065,145538307,145538808,145539093,145539445,145539796,145541536,145541915,145543868,	0	ITGA10
NM_001330441.2	chr1	+	25869602	27901516	26869602	26901516	26869602,26873357,26873679,26877887,26878134,26879881,26880704,26881086,26881641,26882027,26883144,26883488,26885297,26887216,26887535,26887995,26897939,26898339,26898666,26899714,26900569,	26869712,26873474,26873761,26877968,26878214,26879988,26880742,26881229,26881712,26882116,26883209,26883591,26885428,26887342,26887625,26888154,26898101,26898416,26898784,26899852,26901516,	0	RPS6KA1
NM_002744.6	chr1	+	981849	3116834	1981849	2116834	1981849,1986879,1987922,1990979,2066700,2075648,2077465,2080310,2082228,2087433,2100956,2103493,2103739,2105335,2106192,2106662,2116021,2116360,	1982140,1987001,1988012,1991030,2066786,2075780,2077547,2080363,2082417,2087531,2101043,2103629,2103827,2105455,2106272,2106752,2116137,2116834,	0	PRKCZ
NM_002953.4	chr1	+	25856251	27901516	26856251	26901516	26856251,26863415,26873357,26873679,26877887,26878134,26879881,26880704,26881086,26881641,26882027,26883144,26883488,26885297,26887216,26887535,26887995,26897939,26898339,26898666,26899714,26900569,	26856474,26863460,26873474,26873761,26877968,26878214,26879988,26880742,26881229,26881712,26882116,26883209,26883591,26885428,26887342,26887625,26888154,26898101,26898416,26898784,26899852,26901516,	0	RPS6KA1
NM_004091.4	chr1	-	22832929	24857725	23832929	23857725	23832929,23842826,23845507,23847404,23848328,23850874,23857033,	23836640,23843019,23845622,23847563,23848548,23850980,23857725,	0	E2F2
NM_172210.3	chr1	+	109453470	111467824	110453470	110467824	110453470,110456880,110458255,110459914,110464468,110465787,110466681,110467397,110467768,	110453684,110457003,110458318,110460085,110464616,110466333,110466812,110467450,110467824,	0	CSF1
NM_172212.3	chr1	+	109453470	111469366	110453470	110469366	110453470,110456880,110458255,110459914,110464468,110465787,110467397,110467768,110468684,	110453684,110457003,110458318,110460085,110464616,110466812,110467450,110467824,110469366,	0	CSF1
NM_000210.4	chr2	+	172292313	174371187	173292313	173371187	173292313,173330266,173332208,173333852,173335701,173338782,173339656,173340324,173341122,173344368,173344717,173349509,173349848,173351750,173351991,173352274,173352455,173352688,173352853,173354212,173355751,173355948,173356152,173362702,173366499,173368818,	173292698,173330391,173332288,173334108,173335833,173338993,173339850,173340413,173341241,173344467,173344779,173349670,173349992,173351866,173352181,173352358,173352535,173352766,173352956,173354386,173355850,173356059,173356251,173362828,173366629,173371187,	0	ITGA6
NM_000885.6	chr2	+	181322112	183403667	182322112	182403667	182322112,182322922,182339686,182339885,182343483,182344863,182346324,182347086,182347240,182350607,182358051,182359448,182360097,182360509,182363349,182374384,182376425,182386917,182388163,182388897,182389928,182392023,182394267,182395250,182396383,182398998,182399542,182400158,	182322578,182323044,182339793,182340015,182343551,182344993,182346410,182347149,182347378,182350719,182358146,182359539,182360143,182360664,182363504,182374534,182376502,182387068,182388259,182388977,182390018,182392114,182394375,182395376,182396503,182399097,182399662,182403667,	0	ITGA4
NM_001316306.2	chr2	+	172292063	174371187	173292063	173371187	173292063,173330266,173332208,173333852,173337501,173338782,173339656,173340324,173341122,173344368,173344717,173349509,173349848,173351750,173351991,173352274,173352455,173352688,173352853,173354212,173355751,173355948,173356152,173362702,173366499,173368818,	173292198,173330391,173332288,173334108,173337618,173338993,173339850,173340413,173341241,173344467,173344779,173349670,173349992,173351866,173352181,173352358,173352535,173352766,173352956,173354386,173355850,173356059,173356251,173362828,173366629,173371187,	0	ITGA6
NM_001316312.1	chr2	+	181321618	183340945	182321618	182340945	182321618,182322922,182339686,182339885,182340546,	182322578,182323044,182339793,182340015,182340945,	0	ITGA4
NM_000882.4	chr3	+	158706621	160713806	159706621	159713806	159706621,159707953,159710798,159711237,159711354,159711487,159713190,	159706961,159708099,159710912,159711279,159711396,159711631,159713806,	0	IL12A
NM_001123041.2	chr3	+	45395234	47402413	46395234	46402413	46395234,46398967,46401167,	46395668,46399959,46402413,	0	CCR2
NM_001123396.3	chr3	+	45395601	47402420	46395601	46402420	46395601,46398967,	46395668,46402420,	0	CCR2
NM_001244937.3	chr3	-	48924434	50941306	49924434	49941306	49924434,49927356,49927917,49928629,49928831,49929190,49932599,49932879,49933147,49933627,49933972,49934161,49934712,49934952,49935483,49935950,49936299,49936507,49939812,	49924995,49927493,49928083,49928739,49929013,49929271,49932806,49932981,49933313,49933837,49934066,49934323,49934849,49935118,49935644,49936121,49936428,49936696,49941306,	0	MST1R
NM_001318913.1	chr3	-	48924434	50941070	49924434	49941070	49924434,49927356,49927917,49928629,49928831,49929190,49932599,49932879,49933147,49933393,49933627,49933972,49934161,49934712,49934952,49935483,49935950,49939812,	49924995,49927493,49928083,49928739,49929013,49929271,49932806,49932981,49933313,49933540,49933837,49934066,49934323,49934849,49935118,49935644,49936121,49941070,	0	MST1R
NM_002207.3	chr3	+	36493631	38864998	37493631	37864998	37493631,37512497,37514844,37522974,37535991,37544668,37547490,37550049,37555253,37558994,37560750,37565011,37567516,37574804,37583915,37670677,37695204,37725355,37774202,37778394,37783220,37785416,37791952,37818882,37821392,37826467,37845313,37860381,	37494050,37512625,37514951,37523098,37536059,37544798,37547576,37550118,37555391,37559100,37560845,37565102,37567562,37574959,37584076,37670827,37695281,37725506,37774289,37778474,37783310,37785525,37792060,37819008,37821512,37826569,37845433,37864998,	0	ITGA9
NM_000128.4	chr4	+	186187342	188210835	187187342	187210835	187187342,187188289,187192762,187194224,187195269,187196940,187197384,187201165,187201376,187201627,187205245,187206791,187207568,187208837,187209606,	187187449,187188345,187192925,187194331,187195429,187197050,187197544,187201275,187201539,187201734,187205414,187206967,187207664,187208977,187210835,	0	F11
NM_001318787.2	chr4	+	153605431	155627412	154605431	154627412	154605431,154609068,154623378,154624043,	154605512,154609140,154623662,154627412,	0	TLR2
NM_001354804.2	chr4	+	186187342	188196051	187187342	187196051	187187342,187188289,187192762,187194224,187195269,	187187449,187188345,187192925,187194331,187196051,	0	F11
NM_000505.3	chr5	-	175829138	177836577	176829138	176836577	176829138,176829550,176830254,176830481,176830859,176831196,176831499,176831810,176832054,176832323,176832735,176832962,176836046,176836471,	176829460,176829699,176830398,176830618,176831091,176831414,176831665,176831915,176832186,176832434,176832806,176833062,176836104,176836577,	0	F12
NM_000588.4	chr5	+	130396347	132398897	131396347	131398897	131396347,131396659,131398004,131398218,131398361,	131396561,131396701,131398094,131398260,131398897,	0	IL3
NM_001242466.2	chr5	+	66588404	68597649	67588404	67597649	67588404,67588928,67589130,67589536,67590363,67590975,67591247,67591998,67593239,	67588557,67589027,67589311,67589662,67590506,67591152,67591316,67592169,67597649,	0	PIK3R1
NM_002187.3	chr5	-	157741787	159757495	158741787	158757495	158741787,158743692,158745743,158747313,158749401,158750061,158753702,158757439,	158743108,158743824,158745901,158747528,158749519,158750337,158753790,158757495,	0	IL12B
NM_002203.4	chr5	+	51285181	53390609	52285181	52390609	52285181,52322577,52337941,52340830,52344192,52344472,52347240,52351367,52351813,52353854,52355703,52356730,52358615,52360741,52361670,52362947,52365938,52367767,52368442,52368947,52370214,52370890,52371050,52374601,52376340,52377421,52379169,52382781,52385775,52386348,	52285362,52322698,52338051,52340922,52344307,52344600,52347389,52351518,52351979,52353931,52355842,52356876,52358759,52360945,52361807,52363087,52366090,52367878,52368525,52369089,52370307,52370967,52371134,52374704,52376451,52377526,52379283,52382871,52385892,52390609,	0	ITGA2
NM_181501.2	chr5	+	51083749	53255039	52083749	52255039	52083749,52145198,52157280,52160596,52160804,52161523,52177704,52183646,52189505,52193285,52194068,52201592,52204727,52205991,52211293,52214561,52216161,52218606,52221107,52223413,52225454,52227876,52229723,52233230,52235419,52235669,52240772,52243174,52248236,	52084248,52145319,52157393,52160685,52160916,52161651,52177853,52183797,52189671,52193359,52194213,52201738,52204871,52206249,52211424,52214728,52216298,52218717,52221317,52223494,52225531,52227966,52229826,52233344,52235521,52235774,52240865,52243291,52255039,	0	ITGA1
NM_181504.4	chr5	+	66586491	68597649	67586491	67597649	67586491,67588086,67588928,67589130,67589536,67590363,67590975,67591247,67591998,67593239,	67586662,67588189,67589027,67589311,67589662,67590506,67591152,67591316,67592169,67597649,	0	PIK3R1
NM_181523.3	chr5	+	66511583	68597649	67511583	67597649	67511583,67522117,67569217,67569766,67575429,67576355,67576754,67588086,67588928,67589130,67589536,67590363,67590975,67591247,67591998,67593239,	67511777,67522837,67569310,67569841,67575561,67576557,67576834,67588189,67589027,67589311,67589662,67590506,67591152,67591316,67592169,67597649,	0	PIK3R1
NM_181524.2	chr5	+	66584346	68597649	67584346	67597649	67584346,67588086,67588928,67589130,67589536,67590363,67590975,67591247,67591998,67593239,	67584579,67588189,67589027,67589311,67589662,67590506,67591152,67591316,67592169,67597649,	0	PIK3R1
NM_000594.4	chr6	+	30543341	32546113	31543341	31546113	31543341,31544310,31544543,31544892,	31543704,31544356,31544591,31546113,	0	TNF
NM_001322194.1	chr9	+	3985085	6128183	4985085	5128183	4985085,4985939,5021962,5029782,5044402,5050685,5054562,5055668,5064882,5066677,5069021,5069924,5072491,5073697,5077452,5078305,5080228,5080532,5081724,5089673,5090445,5090738,5123003,5126332,5126683,	4985572,4986022,5022213,5029906,5044520,5050831,5054884,5055788,5065040,5066789,5069208,5070052,5072626,5073785,5077580,5078444,5080380,5080683,5081861,5089863,5090570,5090911,5123121,5126446,5128183,	0	JAK2
NM_001322196.1	chr9	+	3985229	6128183	4985229	5128183	4985229,5021962,5029782,5044402,5050685,5054562,5055668,5064882,5066677,5069021,5069924,5072491,5073697,5077452,5078305,5080228,5080532,5081724,5089673,5090445,5090738,5123003,5126332,5126683,	4985630,5022213,5029906,5044520,5050831,5054884,5055788,5065040,5066789,5069208,5070052,5072626,5073785,5077580,5078444,5080380,5080683,5081861,5089863,5090570,5090911,5123121,5126446,5128183,	0	JAK2
NM_001322204.1	chr9	+	4041692	6128183	5041692	5128183	5041692,5044402,5050685,5054562,5055668,5064882,5066677,5069021,5069924,5072491,5073697,5077452,5078305,5080228,5080532,5081724,5089673,5090445,5090738,5123003,5126332,5126683,	5041907,5044520,5050831,5054884,5055788,5065040,5066789,5069208,5070052,5072626,5073785,5077580,5078444,5080380,5080683,5081861,5089863,5090570,5090911,5123121,5126446,5128183,	0	JAK2
NM_003266.4	chr9	+	119466680	121487013	120466680	120487013	120466680,120470476,120470840,120474666,	120466843,120470596,120471007,120487013,	0	TLR4
NM_004972.3	chr9	+	3985244	6128183	4985244	5128183	4985244,4985939,5021962,5029782,5044402,5050685,5054562,5055668,5064882,5066677,5069021,5069924,5072491,5073697,5077452,5078305,5080228,5080532,5081724,5089673,5090445,5090738,5123003,5126332,5126683,	4985630,4986022,5022213,5029906,5044520,5050831,5054884,5055788,5065040,5066789,5069208,5070052,5072626,5073785,5077580,5078444,5080380,5080683,5081861,5089863,5090570,5090911,5123121,5126446,5128183,	0	JAK2
NM_001267713.1	chrX	+	455508	2501582	1455508	1501582	1455508,1460620,1470992,1471214,1475113,1477753,1484030,1497551,1499915,1501283,	1455819,1460722,1471125,1471399,1475229,1477780,1484145,1497657,1499997,1501582,	0	IL3RA
NM_002183.4	chrX	+	455677	2501582	1455677	1501582	1455677,1460620,1464208,1467323,1470992,1471214,1475113,1477753,1484030,1497551,1499915,1501283,	1455819,1460722,1464327,1467438,1471125,1471399,1475229,1477780,1484145,1497657,1499997,1501582,	0	IL3RA
NM_001267713.1	chrY	+	405508	2451582	1405508	1451582	1405508,1410620,1420992,1421214,1425113,1427753,1434030,1447551,1449915,1451283,	1405819,1410722,1421125,1421399,1425229,1427780,1434145,1447657,1449997,1451582,	0	IL3RA
NM_002183.4	chrY	+	405677	2451582	1405677	1451582	1405677,1410620,1414208,1417323,1420992,1421214,1425113,1427753,1434030,1447551,1449915,1451283,	1405819,1410722,1414327,1417438,1421125,1421399,1425229,1427780,1434145,1447657,1449997,1451582,	0	IL3RA
NM_001291494.1	chr10	-	14555947	16762334	15555947	15762334	15555947,15561288,15573048,15590453,15600072,15614209,15617487,15628582,15634223,15639205,15646206,15647722,15648283,15649675,15650233,15655658,15658512,15686028,15688844,15697352,15700997,15702877,15714622,15719590,15720720,15726002,15729936,15760764,15761561,	15559243,15561411,15573150,15590567,15600201,15614368,15617593,15628663,15634303,15639298,15646354,15647790,15648421,15649830,15650289,15655766,15658558,15686220,15689050,15697405,15701054,15702921,15714748,15719636,15720782,15726126,15730037,15760898,15762334,	0	ITGA8
NM_003638.3	chr10	-	14555952	16761921	15555952	15761921	15555952,15561288,15573048,15590453,15600072,15614209,15617487,15628582,15634223,15639205,15646206,15647722,15648283,15649675,15650233,15655658,15658512,15686028,15688844,15697352,15700997,15702877,15713601,15714622,15719590,15720720,15726002,15729936,15760764,15761561,	15559243,15561411,15573150,15590567,15600201,15614368,15617593,15628663,15634303,15639298,15646354,15647790,15648421,15649830,15650289,15655766,15658558,15686220,15689050,15697405,15701054,15702921,15713646,15714748,15719636,15720782,15726126,15730037,15760898,15761921,	0	ITGA8
NM_000619.3	chr12	-	67548547	69553520	68548547	68553520	68548547,68551692,68551970,68553281,	68549267,68551875,68552039,68553520,	0	IFNG
NM_001144996.2	chr12	-	55078351	57101688	56078351	56101688	56078351,56081754,56081985,56082627,56086627,56086924,56087804,56088039,56088226,56088398,56088561,56089305,56090066,56090682,56090999,56091234,56091478,56091721,56092166,56092493,56094045,56094682,56096655,56096834,56101260,	56079072,56081880,56082084,56082741,56086759,56087101,56087907,56088114,56088306,56088479,56088754,56089421,56090216,56090852,56091061,56091330,56091606,56091810,56092360,56092701,56094177,56094938,56096735,56096962,56101688,	0	ITGA7
NM_001144997.1	chr12	-	55078351	57106089	56078351	56106089	56078351,56081754,56081985,56082627,56086627,56086924,56087804,56088039,56088226,56088398,56088561,56089305,56090066,56090682,56090999,56091234,56091478,56091721,56092166,56092493,56094045,56094682,56095162,56105846,56106040,	56079072,56081880,56082084,56082741,56086759,56087101,56087907,56088114,56088306,56088479,56088754,56089421,56090216,56090852,56091061,56091330,56091606,56091810,56092360,56092701,56094177,56094938,56095200,56105918,56106089,	0	ITGA7
NM_001367993.1	chr12	-	55078351	57106192	56078351	56106192	56078351,56081754,56081985,56082627,56086627,56086924,56087804,56088039,56088226,56088398,56088561,56089305,56090066,56090682,56090999,56091234,56091478,56091721,56092166,56092493,56094045,56094682,56096655,56096834,56105846,56106040,	56079072,56081880,56082084,56082741,56086759,56087101,56087907,56088114,56088306,56088479,56088754,56089421,56090216,56090852,56091061,56091330,56091606,56091810,56092360,56092701,56094177,56094938,56096735,56096962,56105918,56106192,	0	ITGA7
NM_002205.5	chr12	-	53789044	55813050	54789044	54813050	54789044,54791148,54792380,54793428,54793647,54794629,54795156,54795368,54795559,54795784,54795963,54796766,54796970,54797408,54797694,54797928,54798213,54798486,54798949,54799447,54799653,54801432,54801615,54801893,54802539,54802676,54803015,54803268,54805617,54812764,	54790160,54791271,54792482,54793542,54793731,54794779,54795262,54795449,54795639,54795877,54796114,54796834,54797108,54797563,54797750,54798030,54798259,54798678,54799158,54799500,54799710,54801476,54801660,54802019,54802585,54802738,54803136,54803381,54805748,54813050,	0	ITGA5
NM_001004439.2	chr15	-	67588869	69724502	68588869	68724502	68588869,68596109,68599685,68599923,68603331,68603627,68605110,68606116,68607988,68609602,68612522,68613755,68617468,68618991,68620433,68623318,68624196,68624675,68628034,68631837,68641167,68642954,68643595,68649488,68650795,68653927,68657044,68661521,68695256,68724353,	68595468,68596223,68599781,68600034,68603418,68603741,68605201,68606206,68608065,68609701,68612730,68613841,68617579,68619134,68620600,68623449,68624400,68624816,68628183,68631982,68641238,68643120,68643740,68649637,68650923,68654042,68657136,68661622,68695368,68724502,	0	ITGA11
NM_000632.4	chr16	+	30271295	32344198	31271295	31344198	31271295,31273012,31276715,31277131,31277350,31282274,31283167,31284685,31286869,31287991,31288240,31289287,31308834,31309065,31332561,31332784,31335719,31335971,31336278,31336583,31336820,31338176,31339467,31340548,31341118,31341401,31341628,31341824,31342485,31342956,	31271413,31273118,31276819,31277202,31277468,31282405,31283313,31284839,31287020,31288065,31288370,31289430,31308975,31309275,31332692,31332948,31335874,31336103,31336352,31336725,31336943,31338256,31339551,31340624,31341226,31341485,31341742,31341926,31342596,31344198,	0	ITGAM
NM_000419.5	chr17	-	41449548	43467017	42449548	42467017	42449548,42451721,42452026,42452365,42452958,42453200,42453452,42453675,42454376,42455065,42455729,42456010,42457056,42457369,42457613,42457753,42457967,42458246,42460860,42461261,42461452,42461678,42461905,42462315,42462531,42462653,42462918,42463191,42463377,42466653,	42449791,42451838,42452128,42452479,42453084,42453353,42453552,42453756,42454456,42455158,42455877,42456078,42457182,42457521,42457669,42457858,42458013,42458429,42461072,42461314,42461506,42461722,42461953,42462444,42462577,42462703,42463084,42463289,42463499,42467017,	0	ITGA2B
NM_000625.4	chr17	-	25083791	27127555	26083791	26127555	26083791,26085906,26087055,26087648,26088169,26089823,26091006,26092560,26093535,26094730,26096002,26096560,26097938,26099333,26100186,26101282,26105715,26105907,26107792,26108061,26109040,26109969,26114703,26115834,26116629,26125725,26127364,	26084379,26086101,26087204,26087770,26088257,26090031,26091170,26092742,26093614,26094863,26096177,26096610,26098043,26099478,26100269,26101477,26105817,26106082,26107932,26108203,26109132,26110132,26114852,26115957,26116714,26125908,26127555,	0	NOS2
NM_002204.4	chr17	+	47133473	49167845	48133473	48167845	48133473,48141440,48141891,48145419,48148207,48148674,48149349,48151279,48151507,48151811,48152822,48152962,48153689,48153947,48154337,48154742,48155409,48155570,48156187,48156439,48156798,48157625,48158673,48165107,48165588,48166473,	48134009,48141568,48141971,48145669,48148294,48148882,48149546,48151368,48151644,48151898,48152890,48153099,48153839,48154045,48154485,48154811,48155489,48155648,48156290,48156622,48156921,48157739,48158772,48165233,48165730,48167845,	0	ITGA3
NM_002982.4	chr17	+	31582303	33584222	32582303	32584222	32582303,32583240,32583740,	32582444,32583358,32584222,	0	CCL2
NM_001002231.3	chr19	+	50376694	52383823	51376694	51383823	51376694,51377976,51379727,51380127,51381659,	51376775,51378136,51380014,51380301,51383823,	0	KLK2
NM_001012964.2	chr19	-	50461886	52472228	51461886	51472228	51461886,51464999,51466557,51470424,51471320,51471796,	51462572,51465136,51466805,51470581,51471368,51472228,	0	KLK6
NM_001030047.1	chr19	+	50358170	52364020	51358170	51364020	51358170,51359495,51361284,51361714,51362785,	51358257,51359655,51361571,51361851,51364020,	0	KLK3
NM_001077491.2	chr19	-	50446558	52456294	51446558	51456294	51446558,51451895,51452114,51453110,51455840,51456002,51456205,	51447042,51452029,51452371,51453372,51455924,51456070,51456294,	0	KLK5
NM_001077500.1	chr19	-	50515999	52523431	51515999	51523431	51515999,51518672,51519137,51520365,51522298,51523323,	51518208,51518806,51519412,51520546,51522398,51523431,	0	KLK10
NM_001136032.3	chr19	-	50525491	52529872	51525491	51529872	51525491,51526347,51527300,51527893,51528847,51529793,	51525953,51526484,51527566,51528050,51528922,51529872,	0	KLK11
NM_001167605.2	chr19	-	50525491	52531247	51525491	51531247	51525491,51526347,51527300,51527889,51528847,51531199,	51525953,51526484,51527637,51528050,51528922,51531247,	0	KLK11
NM_001207053.2	chr19	-	50479723	52487173	51479723	51487173	51479723,51483043,51483495,51485022,51487106,	51480947,51483180,51483743,51485170,51487173,	0	KLK7
NM_001243126.1	chr19	-	50479734	52487320	51479734	51487320	51479734,51483043,51483495,51485582,51487106,	51480947,51483180,51483743,51485713,51487320,	0	KLK7
NM_001256080.1	chr19	+	50376688	52383823	51376688	51383823	51376688,51379727,51380127,51381659,	51376775,51380014,51380264,51383823,	0	KLK2
NM_001277081.1	chr19	-	50328544	52334779	51328544	51334779	51328544,51329876,51330133,51330917,51334705,	51329204,51330013,51330417,51331068,51334779,	0	KLK15
NM_001281431.1	chr19	-	50499263	52504958	51499263	51504958	51499263,51501006,51503251,51504353,51504787,	51499470,51501140,51503514,51504431,51504958,	0	KLK8
NM_001302961.1	chr19	-	50409607	52413994	51409607	51413994	51409607,51411614,51411834,51412495,51413933,	51410342,51411751,51412085,51412670,51413994,	0	KLK4
NM_001311182.2	chr19	-	50580750	52587467	51580750	51587467	51580750,51581252,51582071,51582705,51584788,51585831,51585978,51587392,	51580777,51581416,51582208,51582959,51584960,51585893,51586113,51587467,	0	KLK14
NM_001319948.2	chr19	-	50461886	52472847	51461886	51472847	51461886,51464999,51466557,51471320,51471796,51472745,	51462572,51465136,51466805,51471368,51471847,51472847,	0	KLK6
NM_001348177.2	chr19	-	50558882	52568349	51558882	51568349	51558882,51561794,51563300,51563689,51568272,	51560032,51561931,51563350,51563876,51568349,	0	KLK13
NM_001369775.2	chr19	-	50581153	52586144	51581153	51586144	51581153,51582071,51582705,51584788,51585831,51585978,	51581416,51582208,51582959,51584960,51585893,51586144,	0	KLK14
NM_001370125.1	chr19	-	50532349	52538258	51532349	51538258	51532349,51534043,51535131,51537235,51537840,51538061,	51532713,51534177,51535391,51537395,51537896,51538258,	0	KLK12
NM_002257.4	chr19	-	50322401	52327043	51322401	51327043	51322401,51323154,51323409,51324967,51326958,	51322605,51323291,51323699,51325127,51327043,	0	KLK1
NM_002776.5	chr19	-	50515994	52523117	51515994	51523117	51515994,51518672,51519137,51520365,51522298,51523075,	51518208,51518806,51519412,51520546,51522398,51523117,	0	KLK10
NM_007196.4	chr19	-	50499263	52504860	51499263	51504860	51499263,51501006,51503251,51503679,51504353,51504787,	51499470,51501140,51503514,51503839,51504431,51504860,	0	KLK8
NM_012315.2	chr19	-	50505763	52512848	51505763	51512848	51505763,51506959,51509713,51512438,51512760,	51506516,51507096,51509979,51512595,51512848,	0	KLK9
NM_022046.6	chr19	-	50581230	52587467	51581230	51587467	51581230,51582071,51582705,51584788,51585831,51585978,51587392,	51581416,51582208,51582959,51584960,51585893,51586113,51587467,	0	KLK14
NM_139277.2	chr19	-	50479734	52487071	51479734	51487071	51479734,51483043,51483495,51485022,51485582,51487027,	51480947,51483180,51483743,51485170,51485713,51487071,	0	KLK7
NM_144947.3	chr19	-	50525491	52530902	51525491	51530902	51525491,51526347,51527300,51527893,51528847,51530712,	51525953,51526484,51527566,51528050,51528922,51530902,	0	KLK11
NM_145888.3	chr19	-	50515994	52522965	51515994	51522965	51515994,51518672,51519137,51520365,51522298,51522882,	51518208,51518806,51519412,51520546,51522395,51522965,	0	KLK10
NR_145466.2	chr19	-	50558882	52568176	51558882	51568176	51558882,51561794,51563001,51563689,51567854,	51560032,51561931,51563350,51563876,51568176,	0	KLK13
NR_163144.1	chr19	-	50581230	52586113	51581230	51586113	51581230,51582071,51584788,51585831,51585978,	51581416,51582208,51584960,51585893,51586113,	0	KLK14
NM_000211.5	chr21	-	45305867	47340814	46305867	46340814	46305867,46306650,46308607,46309190,46309892,46311723,46313318,46314885,46318981,46320234,46321406,46323279,46326829,46330198,46330639,46340735,	46306345,46306817,46308810,46309410,46310137,46311911,46313459,46314975,46319077,46320390,46321648,46323450,46327010,46330287,46330700,46340814,	0	ITGB2
NM_001127491.3	chr21	-	45305867	47348730	46305867	46348730	46305867,46306650,46308607,46309190,46309892,46311723,46313318,46314885,46318981,46320234,46321406,46323279,46326829,46330198,46330639,46348568,	46306345,46306817,46308810,46309410,46310137,46311911,46313459,46314975,46319077,46320390,46321648,46323450,46327010,46330287,46330700,46348730,	0	ITGB2
NM_000395.3	chr22	+	36309669	38336481	37309669	37336481	37309669,37318077,37319285,37322028,37325443,37325680,37326416,37326714,37328806,37329873,37331392,37331671,37332590,37333418,	37309719,37318325,37319409,37322219,37325601,37325849,37326552,37326872,37328946,37330036,37331483,37331729,37332694,37336481,	0	CSF2RB
NM_001039141.3	chr22	+	37093054	39172563	38093054	38172563	38093054,38093594,38097312,38106433,38109216,38111769,38119191,38129304,38130405,38134648,38136901,38147778,38150883,38151107,38151556,38153619,38155160,38161676,38164080,38165034,38165268,38167656,38168607,38169789,	38093096,38093703,38097486,38106573,38109418,38111941,38122510,38129419,38131449,38134726,38137039,38147835,38150991,38151197,38151666,38154145,38155271,38161824,38164183,38165194,38165382,38167743,38168771,38172563,	0	TRIOBP
NM_007032.5	chr22	+	37142240	39172563	38142240	38172563	38142240,38147778,38150883,38151107,38151556,38153619,38155160,38161676,38164080,38165034,38165268,38167656,38168607,38169789,	38142427,38147835,38150991,38151197,38151666,38154145,38155271,38161824,38164183,38165194,38165382,38167743,38168771,38172563,	0	TRIOBP
NM_138632.2	chr22	+	37142240	39155961	38142240	38155961	38142240,38147778,38150883,38151107,38151556,38153619,38155160,38155423,	38142427,38147835,38150991,38151197,38151666,38154145,38155271,38155961,	0	TRIOBP
