## Supplementary Tables for "Genes associated with liver damage signalling pathways may impact the severity of COVID-19 symptoms in Spanish and Italian populations": Supplementary table 9_Communication innate and adapt sign pathway.xlsx

### Sheet: Gene list
name2
IL10
IGSF3
IGSF9
IGSF8
TLR5
IGSF21
IL1A
IL1B
CD28
IL12A
IGSF11
IGSF10
CD86
CD80
TLR9
CXCL8
IL15
IL2
TLR10
TLR2
CXCL10
TLR1
TLR3
TLR6
IL3
IL4
CSF2
IL5
TICAM2
TNF
CD83
HLA-A
HLA-C
HLA-DRB1
HLA-DRB5
HLA-B
HLA-E
HLA-DRA
HLA-DRB6
HLA-H
HLA-J
HLA-L
IL6
IFNA2
IFNA5
IFNA8
IFNA10
IFNA14
IFNA16
IFNA21
IFNB1
TLR4
IFNA13
IFNA6
IFNA7
IFNA4
IFNA17
IFNA1
CD40LG
IGSF1
TLR7
TLR8
IGSF22
CD4
IFNG
TNFSF13B
TNFRSF17
IGSF6
TNFSF13
CCL5
CCR7
TNFRSF13B
IGSF23
TICAM1
CD40
IGSF5
BCR
TNFRSF13C
HLA-DRB3
HLA-DRB4

### Sheet: UCSC_hg19_Com_innate_adapt_1Mb
#name	chrom	strand	txStart_1Mb	txEnd_1Mb	txStart	txEnd	exonStarts	exonEnds	score	name2
NM_000572.3	chr1	-	205940946	207945839	206940946	206945839	206940946,206943173,206944251,206944700,206945615,	206942073,206943239,206944404,206944760,206945839,	0	IL10
NM_001007237.3	chr1	-	116117029	118210355	117117029	117210355	117117029,117122013,117127266,117131315,117142562,117146245,117150563,117156386,117158701,117208905,117210239,	117120184,117122499,117127674,117131726,117142967,117146647,117150953,117156797,117159079,117209578,117210355,	0	IGSF3
NM_001135050.2	chr1	-	158896830	160915403	159896830	159915403	159896830,159897549,159897947,159899140,159899427,159899680,159899978,159900481,159900927,159901242,159901601,159902301,159903979,159904214,159904470,159906188,159906543,159907475,159912752,159913186,159915362,	159897316,159897677,159898808,159899183,159899604,159899765,159900229,159900657,159901051,159901393,159901718,159902442,159904122,159904360,159904612,159906306,159906698,159907628,159912941,159913418,159915403,	0	IGSF9
NM_001206665.2	chr1	-	159061128	161068618	160061128	160068618	160061128,160061597,160062071,160062713,160063499,160064658,160068198,160068588,	160061398,160061728,160062485,160063121,160063961,160065036,160068307,160068618,	0	IGSF8
NM_001320247.2	chr1	-	159061132	161068409	160061132	160068409	160061132,160061597,160062071,160062713,160063499,160064658,160068198,	160061421,160061728,160062485,160063121,160063961,160065036,160068409,	0	IGSF8
NM_001542.4	chr1	-	116117019	118210377	117117019	117210377	117117019,117122013,117127266,117131315,117142562,117146245,117149113,117150563,117156386,117158701,117208905,117210239,	117120184,117122499,117127674,117131726,117142967,117146647,117149173,117150953,117156797,117159079,117209578,117210377,	0	IGSF3
NM_003268.6	chr1	-	222282745	224316590	223282745	223316590	223282745,223305816,223308023,223310519,223314989,223316537,	223286377,223305981,223308206,223310605,223315105,223316590,	0	TLR5
NM_032880.5	chr1	+	17434291	19704977	18434291	18704977	18434291,18554391,18618359,18661385,18688608,18691716,18702803,18703293,18703886,18704749,	18434692,18554504,18618481,18661504,18688724,18692191,18702889,18703486,18703925,18704977,	0	IGSF21
NM_000575.5	chr2	-	112531501	114542070	113531501	113542070	113531501,113535563,113537072,113539180,113540292,113541300,113542019,	113532844,113535688,113537243,113539403,113540341,113541355,113542070,	0	IL1A
NM_000576.3	chr2	-	112587327	114594356	113587327	113594356	113587327,113588868,113590238,113590950,113593142,113593759,113594284,	113588150,113588999,113590403,113591152,113593194,113593821,113594356,	0	IL1B
NM_001243077.2	chr2	+	203571361	205603635	204571361	204603635	204571361,204591355,204594370,204599506,	204571471,204591421,204594495,204603635,	0	CD28
NM_001243078.1	chr2	+	203571197	205603635	204571197	204603635	204571197,204594370,204599506,	204571471,204594495,204603635,	0	CD28
NM_001371554.1	chr2	-	112531501	114541977	113531501	113541977	113531501,113535563,113537072,113539180,113540292,113541300,113541891,	113532844,113535688,113537243,113539403,113540341,113541355,113541977,	0	IL1A
NM_000882.4	chr3	+	158706621	160713806	159706621	159713806	159706621,159707953,159710798,159711237,159711354,159711487,159713190,	159706961,159708099,159710912,159711279,159711396,159711631,159713806,	0	IL12A
NM_001015887.3	chr3	-	117619403	119753693	118619403	118753693	118619403,118623494,118624442,118644947,118647355,118648958,118753377,	118621808,118623645,118624565,118645103,118647563,118649122,118753693,	0	IGSF11
NM_001178145.2	chr3	-	150151281	152158568	151151281	151158568	151151281,151158362,	151156385,151158568,	0	IGSF10
NM_001206924.1	chr3	+	120774208	122839990	121774208	121839990	121774208,121810447,121825044,121828111,121836894,121838284,	121774350,121810497,121825347,121828255,121836940,121839990,	0	CD86
NM_001353320.2	chr3	-	117619403	119864867	118619403	118864867	118619403,118623494,118624442,118644947,118647355,118648958,118823990,118864659,	118621808,118623645,118624565,118645103,118647563,118649122,118824052,118864867,	0	IGSF11
NM_005191.4	chr3	-	118243139	120278461	119243139	119278461	119243139,119246579,119248688,119255983,119263396,119276475,119278286,	119244596,119246688,119248784,119256265,119263714,119276775,119278461,	0	CD80
NM_006889.4	chr3	+	120796695	122839990	121796695	121839990	121796695,121810447,121822358,121825044,121828111,121836894,121838284,	121796892,121810497,121822694,121825347,121828255,121836940,121839990,	0	CD86
NM_017442.3	chr3	-	51255095	53260179	52255095	52260179	52255095,52259542,	52258328,52260179,	0	TLR9
NM_175862.5	chr3	+	120774208	122839983	121774208	121839983	121774208,121810447,121822358,121825044,121828111,121836894,121838284,	121774350,121810497,121822694,121825347,121828255,121836940,121839983,	0	CD86
NM_178822.4	chr3	-	150153777	152176497	151153777	151176497	151153777,151160771,151162706,151171171,151174813,151176303,	151156385,151161672,151167053,151171562,151174943,151176497,	0	IGSF10
NM_000584.4	chr4	+	73606285	75609433	74606285	74609433	74606285,74607258,74607665,74608165,	74606439,74607394,74607749,74609433,	0	CXCL8
NM_000585.5	chr4	+	141557735	143655140	142557735	142655140	142557735,142577338,142640518,142641621,142643076,142649092,142650999,142653890,	142557901,142577460,142640629,142641719,142643161,142649137,142651137,142655140,	0	IL15
NM_000586.3	chr4	-	122372624	124377650	123372624	123377650	123372624,123374864,123377298,123377448,	123373017,123375008,123377358,123377650,	0	IL2
NM_001017388.2	chr4	-	37773859	39784611	38773859	38784611	38773859,38784541,	38777273,38784611,	0	TLR10
NM_001195108.2	chr4	-	37773858	39784611	38773858	38784611	38773858,38777730,38784541,	38777176,38778047,38784611,	0	TLR10
NM_001318787.2	chr4	+	153605431	155627412	154605431	154627412	154605431,154609068,154623378,154624043,	154605512,154609140,154623662,154627412,	0	TLR2
NM_001354840.2	chr4	+	73606285	75608047	74606285	74608047	74606285,74607258,74607665,	74606439,74607394,74608047,	0	CXCL8
NM_001565.4	chr4	-	75942270	77944650	76942270	76944650	76942270,76943518,76943843,76944523,	76943101,76943608,76943970,76944650,	0	CXCL10
NM_003263.4	chr4	-	37797875	39806412	38797875	38806412	38797875,38802477,38805926,38806374,	38800519,38802569,38806003,38806412,	0	TLR1
NM_003265.2	chr4	+	185990308	188006252	186990308	187006252	186990308,186997766,186999993,187003473,187005798,	186990402,186998214,187000185,187005326,187006252,	0	TLR3
NM_006068.4	chr4	-	37825324	39858438	38825324	38858438	38825324,38858381,	38831158,38858438,	0	TLR6
NM_000588.4	chr5	+	130396347	132398897	131396347	131398897	131396347,131396659,131398004,131398218,131398361,	131396561,131396701,131398094,131398260,131398897,	0	IL3
NM_000589.4	chr5	+	131009680	133018370	132009680	132018370	132009680,132010150,132015405,132018177,	132009877,132010198,132015582,132018370,	0	IL4
NM_000758.4	chr5	+	130409481	132411863	131409481	131411863	131409481,131409773,131410502,131411437,	131409675,131409815,131410628,131411863,	0	CSF2
NM_000879.3	chr5	-	130877136	132879214	131877136	131879214	131877136,131877706,131878785,131879026,	131877601,131877835,131878818,131879214,	0	IL5
NM_001354990.1	chr5	+	131009677	133018370	132009677	132018370	132009677,132010150,132013472,132015405,132018177,	132009877,132010198,132013573,132015582,132018370,	0	IL4
NM_021649.7	chr5	-	113914192	115938176	114914192	114938176	114914192,114937793,	114917012,114938176,	0	TICAM2
NM_000594.4	chr6	+	30543341	32546113	31543341	31546113	31543341,31544310,31544543,31544892,	31543704,31544356,31544591,31546113,	0	TNF
NM_001040280.2	chr6	+	13118002	15137149	14118002	14137149	14118002,14118180,14131750,14133879,14135341,	14118079,14118296,14131979,14133986,14137149,	0	CD83
NM_001251901.1	chr6	+	13117486	15137149	14117486	14137149	14117486,14118180,14131750,14133879,14135338,	14117530,14118296,14131979,14133986,14137149,	0	CD83
NM_002116.8	chr6	+	28910308	30913647	29910308	29913647	29910308,29910533,29911044,29911898,29912276,29912835,29913010,29913227,	29910403,29910803,29911320,29912174,29912393,29912868,29913058,29913647,	0	HLA-A
NM_002117.6	chr6	-	30236525	32239869	31236525	31239869	31236525,31237114,31237269,31237742,31237986,31238849,31239375,31239775,	31236950,31237162,31237302,31237862,31238262,31239125,31239645,31239869,	0	HLA-C
NM_002124.3	chr6	-	31546545	33557613	32546545	32557613	32546545,32548023,32548522,32549333,32551885,32557419,	32546881,32548047,32548633,32549615,32552155,32557613,	0	HLA-DRB1
NM_002125.4	chr6	-	31485129	33498064	32485129	32498064	32485129,32485830,32486332,32487146,32489681,32497901,	32485529,32485854,32486443,32487428,32489951,32498064,	0	HLA-DRB5
NM_004233.4	chr6	+	13118002	15137137	14118002	14137137	14118002,14118180,14131750,14133879,14135338,	14118079,14118296,14131979,14133986,14137137,	0	CD83
NM_005514.8	chr6	-	30321651	32324956	31321651	31324956	31321651,31322255,31322409,31322883,31323093,31323943,31324464,31324862,	31322073,31322303,31322442,31323000,31323369,31324219,31324734,31324956,	0	HLA-B
NM_005516.6	chr6	+	29457285	31461971	30457285	30461971	30457285,30457502,30458016,30458913,30459313,30460180,30460317,30460525,	30457372,30457772,30458292,30459189,30459430,30460213,30460360,30461971,	0	HLA-E
NM_019111.5	chr6	+	31407663	33412823	32407663	32412823	32407663,32410224,32410961,32411532,32412428,	32407809,32410470,32411243,32411698,32412823,	0	HLA-DRA
NR_001298.1	chr6	-	31520489	33527779	32520489	32527779	32520489,32521152,32521632,32522466,32525692,32527592,	32520849,32521176,32521743,32522748,32525963,32527779,	0	HLA-DRB6
NR_001434.4	chr6	+	28855349	30858856	29855349	29858856	29855349,29855731,29856243,29857104,29857483,29858040,29858215,29858429,	29855607,29856001,29856519,29857381,29857600,29858073,29858262,29858856,	0	HLA-H
NR_024240.1	chr6	+	28973747	30977733	29973747	29977733	29973747,29974216,29974576,29975965,29976814,29977096,29977311,	29973916,29974446,29974846,29976239,29976954,29977144,29977733,	0	HLA-J
NR_027822.1	chr6	+	29227338	31234728	30227338	30234728	30227338,30227703,30228173,30228980,30229363,30230071,30231052,	30227474,30227861,30228384,30229256,30229480,30230119,30234728,	0	HLA-L
NM_000600.5	chr7	+	21766818	23771617	22766818	22771617	22766818,22767062,22768311,22769132,22771024,	22766900,22767253,22768425,22769279,22771617,	0	IL6
NM_000605.4	chr9	-	20384253	22385397	21384253	21385397	21384253,	21385397,	0	IFNA2
NM_002169.2	chr9	-	20304612	22305312	21304612	21305312	21304612,	21305312,	0	IFNA5
NM_002170.4	chr9	+	20409115	22410184	21409115	21410184	21409115,	21410184,	0	IFNA8
NM_002171.2	chr9	-	20206179	22207142	21206179	21207142	21206179,	21207142,	0	IFNA10
NM_002172.3	chr9	-	20239000	22240004	21239000	21240004	21239000,	21240004,	0	IFNA14
NM_002173.3	chr9	-	20216371	22217310	21216371	21217310	21216371,	21217310,	0	IFNA16
NM_002175.2	chr9	-	20165635	22166659	21165635	21166659	21165635,	21166659,	0	IFNA21
NM_002176.4	chr9	-	20077102	22077941	21077102	21077941	21077102,	21077941,	0	IFNB1
NM_003266.4	chr9	+	119466680	121487013	120466680	120487013	120466680,120470476,120470840,120474666,	120466843,120470596,120471007,120487013,	0	TLR4
NM_006900.4	chr9	-	20367370	22368056	21367370	21368056	21367370,	21368056,	0	IFNA13
NM_021002.2	chr9	-	20350316	22350886	21350316	21350886	21350316,	21350886,	0	IFNA6
NM_021057.2	chr9	-	20201467	22202204	21201467	21202204	21201467,	21202204,	0	IFNA7
NM_021068.2	chr9	-	20186616	22187598	21186616	21187598	21186616,	21187598,	0	IFNA4
NM_021268.2	chr9	-	20227241	22228221	21227241	21228221	21227241,	21228221,	0	IFNA17
NM_024013.3	chr9	+	20440437	22441315	21440437	21441315	21440437,	21441315,	0	IFNA1
NM_000074.3	chrX	+	134730316	136742549	135730316	135742549	135730316,135732424,135736531,135738514,135741197,	135730563,135732556,135736589,135738577,135742549,	0	CD40LG
NM_001170961.1	chrX	-	129407479	131423403	130407479	130423403	130407479,130408056,130408572,130408972,130409451,130409934,130410912,130411829,130412434,130413116,130413244,130415191,130415639,130416417,130416953,130419152,130419740,130420410,130420578,130423187,	130407905,130408180,130408851,130409260,130409739,130410222,130411200,130412108,130412725,130413164,130413315,130415312,130415918,130416711,130417238,130419440,130420022,130420437,130420715,130423403,	0	IGSF1
NM_001170962.2	chrX	-	129407479	131423280	130407479	130423280	130407479,130408056,130408572,130408972,130409451,130409934,130410912,130411829,130412434,130413116,130413244,130415191,130415639,130416417,130416953,130419152,130419740,130420578,130423187,	130407905,130408180,130408851,130409260,130409739,130410222,130411200,130412108,130412725,130413149,130413315,130415312,130415918,130416711,130417238,130419440,130420022,130420715,130423280,	0	IGSF1
NM_001170963.1	chrX	-	129418139	131423035	130418139	130423035	130418139,130419740,130420410,130420578,130422995,	130419440,130420022,130420437,130420715,130423035,	0	IGSF1
NM_016562.4	chrX	+	11885190	13908480	12885190	12908480	12885190,12885599,12903630,	12885242,12885700,12908480,	0	TLR7
NM_016610.4	chrX	+	11924738	13941288	12924738	12941288	12924738,12928424,12937162,	12924828,12928561,12941288,	0	TLR8
NM_205833.4	chrX	-	129418139	131423280	130418139	130423280	130418139,130419740,130420410,130420578,130423187,	130419440,130420022,130420437,130420715,130423280,	0	IGSF1
NM_173588.4	chr11	-	17725858	19747735	18725858	18747735	18725858,18727363,18728460,18729350,18729753,18730933,18731873,18732201,18733628,18735398,18735823,18736046,18736978,18738274,18739477,18740161,18741262,18741610,18741732,18743081,18743456,18745674,18747620,	18726085,18727693,18728760,18729543,18729842,18731230,18732002,18732375,18733931,18735695,18735965,18736171,18737263,18738547,18739640,18740275,18741440,18741650,18741832,18743218,18743588,18745816,18747735,	0	IGSF22
NM_000616.5	chr12	+	5898693	7929965	6898693	6929965	6898693,6909237,6909472,6923307,6923924,6925221,6926295,6927586,6928012,6928464,	6898828,6909353,6909637,6923466,6924158,6925569,6926496,6927708,6928080,6929965,	0	CD4
NM_000619.3	chr12	-	67548547	69553520	68548547	68553520	68548547,68551692,68551970,68553281,	68549267,68551875,68552039,68553520,	0	IFNG
NM_001145645.2	chr13	+	107921976	109960832	108921976	108960832	108921976,108922687,108955600,108955801,108959173,	108922582,108922772,108955713,108955952,108960832,	0	TNFSF13B
NM_001192.3	chr16	+	11059066	13061925	12059066	12061925	12059066,12060051,12061426,	12059311,12060198,12061925,	0	TNFRSF17
NM_005849.4	chr16	-	20650870	22663929	21650870	21663929	21650870,21654394,21654868,21655610,21658453,21663852,	21652914,21654475,21654919,21655717,21658813,21663929,	0	IGSF6
NM_001198622.1	chr17	+	6461608	8464925	7461608	7464925	7461608,7463164,7463365,7463666,7464040,	7462614,7463210,7463484,7463805,7464925,	0	TNFSF13
NM_001278736.2	chr17	-	33198494	35207364	34198494	34207364	34198494,34202564,34205531,34207233,	34199468,34202646,34205643,34207364,	0	CCL5
NM_001301714.2	chr17	-	37710020	39721724	38710020	38721724	38710020,38721651,	38712070,38721724,	0	CCR7
NM_001301716.1	chr17	-	37710020	39717265	38710020	38717265	38710020,38715144,38716930,	38712070,38715194,38717265,	0	CCR7
NM_001301718.1	chr17	-	37710020	39716646	38710020	38716646	38710020,38715144,38716465,	38712070,38715194,38716646,	0	CCR7
NM_012452.3	chr17	-	15842394	17875432	16842394	16875432	16842394,16843639,16852051,16855759,16875328,	16843111,16843825,16852297,16855897,16875432,	0	TNFRSF13B
NM_001205280.2	chr19	+	44116872	46140081	45116872	45140081	45116872,45127003,45130716,45138700,45139718,	45117080,45127269,45130870,45138765,45140081,	0	IGSF23
NM_182919.3	chr19	-	3815935	5831754	4815935	4831754	4815935,4831625,	4818528,4831754,	0	TICAM1
NM_001250.6	chr20	+	43746952	45758497	44746952	44758497	44746952,44750458,44750871,44751248,44751764,44755278,44756776,44756968,44757520,	44747033,44750537,44750997,44751395,44751858,44755340,44756863,44756997,44758497,	0	CD40
NM_001080444.1	chr21	+	40117333	42174023	41117333	41174023	41117333,41118142,41137461,41142842,41151016,41160093,41163934,41165460,41173188,	41117453,41118225,41137779,41143142,41151232,41160115,41164026,41165540,41174023,	0	IGSF5
NM_004327.4	chr22	+	22522695	24660224	23522695	23660224	23522695,23595985,23603136,23603541,23610594,23613718,23615267,23615820,23626163,23627219,23629345,23630283,23631703,23632525,23634727,23637210,23651610,23652510,23653883,23655073,23656154,23656738,23657619,	23524426,23596167,23603241,23603727,23610702,23613779,23615320,23615961,23626285,23627388,23629465,23630359,23631808,23632600,23634825,23637342,23651670,23652620,23654023,23655208,23656260,23656901,23660224,	0	BCR
NM_052945.3	chr22	-	41321035	43322821	42321035	42322821	42321035,42322104,42322641,	42321558,42322335,42322821,	0	TNFRSF13C
