## Supplementary Tables for "Genes associated with liver damage signalling pathways may impact the severity of COVID-19 symptoms in Spanish and Italian populations": Supplementary table 11_Human Chromosome11 with LDHC.xlsx

### Sheet: Sheet1
Human Chromosome11 with LDHC	NOncode	% identity	Alignment length	Mismatches	Gaps	Query Start	Query end	Target start	Target end	E value	Total score
NC_000011.10:18412298-18452063	NONHSAT158897.1	100	441	0	0	22167	22607	1	441	3.5e-34	154.5
NC_000011.10:18412298-18452063	NONHSAT018286.2	100	757	0	0	38571	37815	1	757	4.8e-63	250.4
NC_000011.10:18412298-18452063	NONHSAT156331.1	91	1133	102	33	19650	20794	1	1154	1.6e-47	198.8
NC_000011.10:18412298-18452063	NONHSAT106828.2	92.19	538	42	16	20097	19553	1	547	9.3e-34	153.1
NC_000011.10:18412298-18452063	NONHSAT223639.1	90.05	191	19	19	20368	20566	1	202	4.7e-06	61.1
NC_000011.10:18412298-18452063	NONHSAT233191.1	90.4	198	19	4	25283	25480	1	202	4e-08	67.9
NC_000011.10:18412298-18452063	NONHSAT159070.1	91.42	303	26	1	25477	25174	1	303	8.6e-17	96.7
NC_000011.10:18412298-18452063	NONHSAT219300.1	90.7	301	28	1	25177	25478	1	301	3.4e-16	94.7
NC_000011.10:18412298-18452063	NONHSAT007818.2	91.52	283	24	0	25454	25172	1	283	5.2e-16	94.1
NC_000011.10:18412298-18452063	NONHSAT103724.2	91.79	280	23	0	25452	25173	1	280	1.5e-15	92.6
NC_000011.10:18412298-18452063	NONHSAT250737.1	90.31	289	28	0	25460	25172	1	289	3.1e-15	91.5
NC_000011.10:18412298-18452063	NONHSAT180495.1	91.87	283	23	2	25454	25172	1	285	4.4e-15	91
NC_000011.10:18412298-18452063	NONHSAT216477.1	90.05	201	20	0	25372	25172	1	201	1.7e-09	72.5
NC_000011.10:18412298-18452063	NONHSAT127309.2	92.06	277	22	5	25466	25190	1	282	1.5e-14	89.3
NC_000011.10:18412298-18452063	NONHSAT169782.1	91.61	286	24	6	25475	25189	1	291	1.5e-14	89.3
NC_000011.10:18412298-18452063	NONHSAT162291.1	90	290	29	5	25464	25174	1	294	2.3e-14	88.7
NC_000011.10:18412298-18452063	NONHSAT058841.2	90.14	284	28	2	34841	35124	1	286	2.8e-14	88.4
NC_000011.10:18412298-18452063	NONHSAT237442.1	90	270	27	0	25443	25174	1	270	3e-14	88.3
NC_000011.10:18412298-18452063	NONHSAT237441.1	90	270	27	0	25443	25174	1	270	4.2e-14	87.8
NC_000011.10:18412298-18452063	NONHSAT058841.2	90.07	282	28	4	25468	25187	1	286	6e-14	87.3
NC_000011.10:18412298-18452063	NONHSAT153548.1	94.78	230	12	12	19593	19827	1	237	1.6e-11	79.2
NC_000011.10:18412298-18452063	NONHSAT022569.2	90.22	276	27	7	25478	25203	1	283	1.1e-13	86.4
NC_000011.10:18412298-18452063	NONHSAT187925.1	91.57	249	21	0	25422	25174	1	249	4.9e-13	84.3
NC_000011.10:18412298-18452063	NONHSAT166323.1	90.37	218	21	5	24271	24488	1	223	8.4e-10	73.5
NC_000011.10:18412298-18452063	NONHSAT218775.1	91.6	250	21	0	25423	25174	1	250	6.3e-13	83.9
NC_000011.10:18412298-18452063	NONHSAT190774.1	90.73	259	24	6	6151	6412	1	262	1.5e-12	82.6
NC_000011.10:18412298-18452063	NONHSAT129146.2	90.98	255	23	1	24449	24195	1	256	1.7e-12	82.4
NC_000011.10:18412298-18452063	NONHSAT200930.1	90.4	250	24	0	25423	25174	1	250	1.9e-12	82.3
NC_000011.10:18412298-18452063	NONHSAT230941.1	93.59	234	15	1	25232	25465	1	235	2.1e-12	82.1
NC_000011.10:18412298-18452063	NONHSAT192403.1	90.69	247	23	0	25420	25174	1	247	2.6e-12	81.8
NC_000011.10:18412298-18452063	NONHSAT181998.1	92.04	201	16	5	25222	25425	1	203	2.4e-08	68.7
NC_000011.10:18412298-18452063	NONHSAT130829.2	90.32	248	24	0	24236	24483	1	248	5.8e-12	80.7
NC_000011.10:18412298-18452063	NONHSAT130832.2	90.91	242	22	0	24236	24477	1	242	9.8e-12	79.9
NC_000011.10:18412298-18452063	NONHSAT230098.1	90.8	250	23	5	25445	25192	1	251	1e-11	79.8
NC_000011.10:18412298-18452063	NONHSAT101258.2	90.72	237	22	1	13599	13362	1	237	1.1e-11	79.7
NC_000011.10:18412298-18452063	NONHSAT101255.2	90.72	237	22	1	13599	13362	1	237	1.2e-11	79.6
NC_000011.10:18412298-18452063	NONHSAT175831.1	91.88	234	19	0	25174	25407	1	234	1.7e-11	79.1
NC_000011.10:18412298-18452063	NONHSAT177623.1	91.88	234	19	0	25174	25407	1	234	1.7e-11	79.1
NC_000011.10:18412298-18452063	NONHSAT232071.1	91.56	237	20	3	24425	24187	1	238	2.7e-11	78.4
NC_000011.10:18412298-18452063	NONHSAT204109.1	91.96	199	16	5	25283	25482	1	203	2e-08	69
NC_000011.10:18412298-18452063	NONHSAT198185.1	90.99	233	21	3	25236	25468	1	236	1.2e-10	76.3
NC_000011.10:18412298-18452063	NONHSAT029623.2	91.03	223	20	0	25396	25174	1	223	1.7e-10	75.9
NC_000011.10:18412298-18452063	NONHSAT044060.2	90.95	221	20	1	12042	11822	1	222	1.8e-10	75.7
NC_000011.10:18412298-18452063	NONHSAT152373.1	90.43	230	22	4	25244	25473	1	234	2e-10	75.6
NC_000011.10:18412298-18452063	NONHSAT203278.1	90	220	22	6	25392	25173	1	226	1.8e-09	72.4
NC_000011.10:18412298-18452063	NONHSAT117046.2	92.09	215	17	0	25448	25234	1	215	4.8e-10	74.3
NC_000011.10:18412298-18452063	NONHSAT116695.2	92.09	215	17	0	25448	25234	1	215	4.8e-10	74.3
NC_000011.10:18412298-18452063	NONHSAT163235.1	92.31	221	17	13	25406	25174	1	222	7.1e-10	73.8
NC_000011.10:18412298-18452063	NONHSAT148768.1	90	220	22	0	1245	1464	1	220	6.9e-10	73.8
NC_000011.10:18412298-18452063	NONHSAT156127.1	92.59	270	20	14	25201	25482	1	272	7e-10	73.8
NC_000011.10:18412298-18452063	NONHSAT118038.2	91.28	218	19	2	25451	25234	1	220	1.3e-09	72.9
NC_000011.10:18412298-18452063	NONHSAT044061.2	91.3	207	18	1	12028	11822	1	208	1.5e-09	72.7
NC_000011.10:18412298-18452063	NONHSAT054169.2	90.87	241	22	17	12062	11806	1	242	1.5e-09	72.7
NC_000011.10:18412298-18452063	NONHSAT044062.2	91.3	207	18	1	12028	11822	1	208	1.5e-09	72.6
NC_000011.10:18412298-18452063	NONHSAT212402.1	91.12	214	19	3	21707	21922	1	215	1.7e-09	72.5
NC_000011.10:18412298-18452063	NONHSAT206981.1	90.34	207	20	0	24391	24185	1	207	1.7e-09	72.5
NC_000011.10:18412298-18452063	NONHSAT116679.2	90.74	216	20	2	25451	25234	1	216	2.8e-09	71.8
NC_000011.10:18412298-18452063	NONHSAT117030.2	90.74	216	20	2	25451	25234	1	216	2.8e-09	71.8
NC_000011.10:18412298-18452063	NONHSAT013768.2	90.05	211	21	0	25175	25385	1	211	4.1e-09	71.2
NC_000011.10:18412298-18452063	NONHSAT151482.1	90	280	28	15	24194	24473	1	295	9.7e-09	70
NC_000011.10:18412298-18452063	NONHSAT180120.1	92.46	199	15	2	25277	25475	1	201	1.5e-08	69.4
NC_000011.10:18412298-18452063	NONHSAT160248.1	90.34	207	20	6	25380	25174	1	213	2.2e-08	68.8
NC_000011.10:18412298-18452063	NONHSAT160247.1	90.34	207	20	6	25380	25174	1	213	2.2e-08	68.8
NC_000011.10:18412298-18452063	NONHSAT114298.2	91.09	202	18	1	34924	35126	1	202	2.3e-08	68.8
NC_000011.10:18412298-18452063	NONHSAT187986.1	90.82	196	18	4	25230	25425	1	200	4.8e-08	67.7
NC_000011.10:18412298-18452063	NONHSAT158246.1	90.05	201	20	3	13546	13345	1	203	5e-08	67.6
NC_000011.10:18412298-18452063	NONHSAT180847.1	90.55	201	19	6	11995	11790	1	202	7.6e-08	67.0
